# Discovery of novel papillomaviruses in the critically-endangered Malayan and Chinese pangolins

**DOI:** 10.1101/2022.10.04.510846

**Authors:** Jose Gabriel Nino Barreat, Anselmo Jiro Kamada, Charles Reuben de Souza, Aris Katzourakis

## Abstract

Pangolins are scaly and toothless mammals which are distributed across Africa and Asia. Currently, the Malayan, Chinese and Philippine pangolins are all designated as critically-endangered species. Although few pangolin viruses have been described, their viromes have received more attention following the discovery that they harbour sarbecoviruses related to SARS-CoV-2. Using a large-scale genome mining strategy, we discovered novel lineages of papillomaviruses infecting the Malayan and Chinese pangolins. We were able to assemble 3 complete circular papillomavirus genomes with an intact coding capacity, and 5 additional L1 genes encoding the major capsid protein. Phylogenetic analysis revealed that 7 out of 8 L1 sequences formed a monophyletic group which is the sister lineage to the Tree shrew papillomavirus 1, isolated from Yunnan province in China. Additionally, a single L1 sequence assembled from a Chinese pangolin was placed in a clade closer to alpha- and omegapapillomaviruses. Examination of the SRA data from 95 re-sequenced genomes revealed that 49.3% Malayan pangolins and 50% Chinese pangolins, were positive for papillomavirus reads. Our results indicate that pangolins in South East Asia are the hosts to diverse and highly prevalent papillomaviruses, which may have implications for pangolin health and conservation.
