## Supplementary material for "Discovery of novel papillomaviruses in the critically-endangered Malayan and Chinese pangolins": SRR9018584_MP11_blastn.csv

Description	Max Score	Total Score	Query Cover	E value	Per. ident	Acc. Len	Accession
SRX5796794	125	125	1%	8e-24	79.17	150	SRA:SRR9018584.482555419.1
SRX5796794	123	123	2%	3e-23	78.38	150	SRA:SRR9018584.482555419.2
SRX5796794	68.9	68.9	1%	2e-06	74.29	150	SRA:SRR9018584.372784742.1
