## Supplementary material for "Discovery of novel papillomaviruses in the critically-endangered Malayan and Chinese pangolins": SRR9018585_MP03_blastn.csv

Description	Max Score	Total Score	Query Cover	E value	Per. ident	Acc. Len	Accession
SRX5796793	152	152	2%	6e-32	82.55	150	SRA:SRR9018585.265782389.1
SRX5796793	140	140	2%	4e-28	80.95	150	SRA:SRR9018585.303190532.2
SRX5796793	122	122	2%	1e-22	78.23	150	SRA:SRR9018585.136859639.1
SRX5796793	122	122	2%	1e-22	78.23	150	SRA:SRR9018585.136859290.1
SRX5796793	118	118	2%	1e-21	77.33	150	SRA:SRR9018585.171026551.1
SRX5796793	111	111	1%	2e-19	79.86	150	SRA:SRR9018585.324546665.1
SRX5796793	110	110	1%	6e-19	78.91	150	SRA:SRR9018585.163544347.1
SRX5796793	110	110	1%	6e-19	78.91	150	SRA:SRR9018585.163538107.1
SRX5796793	110	110	1%	6e-19	78.91	150	SRA:SRR9018585.130483603.1
SRX5796793	106	106	1%	8e-18	77.24	150	SRA:SRR9018585.181652684.2
SRX5796793	104	104	1%	3e-17	77.27	150	SRA:SRR9018585.303190532.1
SRX5796793	103	103	2%	9e-17	75.00	150	SRA:SRR9018585.265782389.2
SRX5796793	101	101	1%	3e-16	80.56	150	SRA:SRR9018585.349668938.2
SRX5796793	101	101	1%	3e-16	80.56	150	SRA:SRR9018585.349667845.2
SRX5796793	100	100	1%	3e-16	75.71	150	SRA:SRR9018585.181652684.1
SRX5796793	99.6	99.6	1%	1e-15	77.44	150	SRA:SRR9018585.354236510.2
SRX5796793	99.6	99.6	1%	1e-15	77.44	150	SRA:SRR9018585.354235789.2
SRX5796793	99.6	99.6	2%	1e-15	74.83	150	SRA:SRR9018585.276663672.1
SRX5796793	98.7	98.7	2%	1e-15	74.50	150	SRA:SRR9018585.179509049.1
SRX5796793	95.1	95.1	2%	1e-14	74.15	150	SRA:SRR9018585.263391865.1
SRX5796793	92.4	92.4	1%	2e-13	74.64	150	SRA:SRR9018585.183842034.2
SRX5796793	92.4	92.4	1%	2e-13	77.87	150	SRA:SRR9018585.132983369.1
SRX5796793	92.4	92.4	1%	2e-13	77.87	150	SRA:SRR9018585.132982177.1
SRX5796793	92.4	92.4	1%	2e-13	77.87	150	SRA:SRR9018585.132981985.1
SRX5796793	92.4	92.4	1%	2e-13	77.87	125	SRA:SRR9018585.93298060.2
SRX5796793	90.6	90.6	2%	6e-13	73.47	150	SRA:SRR9018585.313387901.2
SRX5796793	89.7	89.7	1%	6e-13	76.19	150	SRA:SRR9018585.313387901.1
SRX5796793	88.7	88.7	2%	2e-12	74.00	150	SRA:SRR9018585.190504164.2
SRX5796793	88.7	88.7	1%	2e-12	75.40	150	SRA:SRR9018585.136859639.2
SRX5796793	88.7	88.7	1%	2e-12	75.40	150	SRA:SRR9018585.136859290.2
SRX5796793	87.8	87.8	1%	2e-12	83.13	150	SRA:SRR9018585.349668938.1
SRX5796793	87.8	87.8	1%	2e-12	83.13	150	SRA:SRR9018585.349667845.1
SRX5796793	87.8	87.8	2%	2e-12	75.32	150	SRA:SRR9018585.269396209.1
SRX5796793	87.8	87.8	1%	2e-12	73.91	150	SRA:SRR9018585.179509049.2
SRX5796793	86.9	86.9	1%	7e-12	73.57	150	SRA:SRR9018585.129861952.1
SRX5796793	85.1	85.1	1%	3e-11	74.31	150	SRA:SRR9018585.183842034.1
SRX5796793	81.5	81.5	1%	3e-10	73.65	150	SRA:SRR9018585.354236510.1
SRX5796793	81.5	81.5	1%	3e-10	73.65	150	SRA:SRR9018585.354235789.1
SRX5796793	76.1	76.1	1%	1e-08	75.23	150	SRA:SRR9018585.375864861.2
SRX5796793	76.1	76.1	1%	1e-08	75.23	150	SRA:SRR9018585.375864183.2
SRX5796793	75.2	75.2	1%	1e-08	72.06	150	SRA:SRR9018585.190504164.1
SRX5796793	74.3	74.3	1%	5e-08	71.92	150	SRA:SRR9018585.163544347.2
SRX5796793	74.3	74.3	1%	5e-08	71.92	150	SRA:SRR9018585.163538107.2
SRX5796793	74.3	74.3	1%	5e-08	74.34	150	SRA:SRR9018585.145416173.2
SRX5796793	74.3	74.3	1%	5e-08	71.92	150	SRA:SRR9018585.130483603.2
SRX5796793	70.7	70.7	1%	6e-07	72.80	150	SRA:SRR9018585.324546665.2
SRX5796793	67.1	67.1	1%	7e-06	76.40	150	SRA:SRR9018585.210371590.1
SRX5796793	59.9	59.9	0%	0.001	80.00	150	SRA:SRR9018585.129861952.2
SRX5796793	57.2	57.2	1%	0.004	69.44	150	SRA:SRR9018585.375864861.1
SRX5796793	57.2	57.2	1%	0.004	69.44	150	SRA:SRR9018585.375864183.1
