## Supplementary material for "Discovery of novel papillomaviruses in the critically-endangered Malayan and Chinese pangolins": SRR9018587_MJ66_blastn.csv

Description	Max Score	Total Score	Query Cover	E value	Per. ident	Acc. Len	Accession
SRX5796791	168	168	1%	3e-37	86.01	150	SRA:SRR9018587.96689144.2
SRX5796791	168	168	2%	3e-37	85.91	150	SRA:SRR9018587.11627377.2
SRX5796791	137	137	1%	1e-27	81.88	150	SRA:SRR9018587.96689144.1
SRX5796791	108	108	1%	7e-19	76.51	150	SRA:SRR9018587.11627377.1
SRX5796791	86.0	86.0	1%	2e-12	73.72	150	SRA:SRR9018587.65242803.2
SRX5796791	67.1	67.1	1%	2e-06	72.27	150	SRA:SRR9018587.65242803.1
SRX5796791	66.2	66.2	1%	2e-06	76.74	150	SRA:SRR9018587.54492672.1
SRX5796791	63.5	63.5	1%	3e-05	70.87	150	SRA:SRR9018587.65292864.2
SRX5796791	60.8	60.8	2%	9e-05	68.92	150	SRA:SRR9018587.90274918.1
