## Supplementary material for "Discovery of novel papillomaviruses in the critically-endangered Malayan and Chinese pangolins": SRR9018593_MP08_blastn.csv

Description	Max Score	Total Score	Query Cover	E value	Per. ident	Acc. Len	Accession
SRX5796785	69.8	69.8	1%	6e-07	75.51	150	SRA:SRR9018593.365581337.1
SRX5796785	69.8	69.8	1%	6e-07	75.51	150	SRA:SRR9018593.365531778.1
