## Supplementary material for "Discovery of novel papillomaviruses in the critically-endangered Malayan and Chinese pangolins": SRR9018595_MP05_blastn.csv

Description	Max Score	Total Score	Query Cover	E value	Per. ident	Acc. Len	Accession
SRX5796783	271	271	2%	1e-67	100.00	150	SRA:SRR9018595.290807030.2
SRX5796783	271	271	2%	1e-67	100.00	150	SRA:SRR9018595.290807030.1
SRX5796783	145	145	2%	1e-29	81.33	150	SRA:SRR9018595.445162569.2
SRX5796783	144	144	1%	4e-29	83.21	150	SRA:SRR9018595.362308948.1
SRX5796783	119	119	1%	1e-21	78.62	150	SRA:SRR9018595.362308948.2
SRX5796783	103	103	1%	1e-16	76.98	150	SRA:SRR9018595.445162569.1
SRX5796783	96.0	96.0	1%	2e-14	77.50	150	SRA:SRR9018595.307701288.2
