## Supplementary material for "Discovery of novel papillomaviruses in the critically-endangered Malayan and Chinese pangolins": SRR9018597_MJ73_blastn.csv

Description	Max Score	Total Score	Query Cover	E value	Per. ident	Acc. Len	Accession
SRX5796781	83.3	83.3	1%	3e-11	75.42	150	SRA:SRR9018597.13820793.2
SRX5796781	83.3	83.3	1%	3e-11	75.42	150	SRA:SRR9018597.13818708.2
SRX5796781	72.5	72.5	1%	5e-08	75.49	150	SRA:SRR9018597.27405241.2
SRX5796781	67.1	67.1	2%	2e-06	71.71	150	SRA:SRR9018597.107065782.1
SRX5796781	67.1	67.1	2%	2e-06	71.71	150	SRA:SRR9018597.107065534.1
SRX5796781	66.2	66.2	1%	2e-06	76.74	150	SRA:SRR9018597.27405241.1
