## Supplementary material for "Discovery of novel papillomaviruses in the critically-endangered Malayan and Chinese pangolins": SRR9018601_MP22_blastn.csv

Description	Max Score	Total Score	Query Cover	E value	Per. ident	Acc. Len	Accession
SRX5796777	184	184	2%	4e-41	87.25	150	SRA:SRR9018601.389730170.1
SRX5796777	173	173	1%	8e-38	86.00	150	SRA:SRR9018601.207033055.2
SRX5796777	173	173	2%	8e-38	85.81	150	SRA:SRR9018601.192082498.1
SRX5796777	172	172	2%	8e-38	85.33	150	SRA:SRR9018601.409095147.2
SRX5796777	169	169	1%	9e-37	86.52	150	SRA:SRR9018601.425515404.1
SRX5796777	169	169	1%	9e-37	85.81	150	SRA:SRR9018601.318721208.2
SRX5796777	168	168	1%	3e-36	88.46	150	SRA:SRR9018601.156906896.2
SRX5796777	166	166	1%	1e-35	85.62	150	SRA:SRR9018601.315698224.1
SRX5796777	166	166	2%	1e-35	84.56	150	SRA:SRR9018601.156906896.1
SRX5796777	154	154	1%	2e-32	85.40	150	SRA:SRR9018601.222319624.2
SRX5796777	149	149	1%	9e-31	83.94	150	SRA:SRR9018601.408448951.1
SRX5796777	149	149	1%	9e-31	83.10	150	SRA:SRR9018601.389730170.2
SRX5796777	149	149	1%	9e-31	83.94	150	SRA:SRR9018601.315698224.2
SRX5796777	148	148	2%	3e-30	80.77	150	SRA:SRR9018601.331586050.2
SRX5796777	147	147	2%	3e-30	82.31	150	SRA:SRR9018601.389807636.2
SRX5796777	147	147	1%	3e-30	84.40	150	SRA:SRR9018601.389807636.1
SRX5796777	147	147	1%	3e-30	84.40	150	SRA:SRR9018601.222319624.1
SRX5796777	147	147	1%	3e-30	84.40	150	SRA:SRR9018601.51486484.2
SRX5796777	146	146	1%	1e-29	84.78	150	SRA:SRR9018601.395057175.1
SRX5796777	146	146	1%	1e-29	84.21	150	SRA:SRR9018601.130004754.1
SRX5796777	144	144	2%	4e-29	81.21	150	SRA:SRR9018601.175331310.2
SRX5796777	143	143	2%	4e-29	82.00	150	SRA:SRR9018601.63686770.1
SRX5796777	143	143	2%	4e-29	82.00	150	SRA:SRR9018601.63649148.1
SRX5796777	143	143	2%	4e-29	81.82	150	SRA:SRR9018601.3361092.2
SRX5796777	141	141	2%	1e-28	81.70	150	SRA:SRR9018601.395057175.2
SRX5796777	138	138	1%	2e-27	81.94	150	SRA:SRR9018601.55575757.1
SRX5796777	131	131	2%	2e-25	79.59	150	SRA:SRR9018601.318721208.1
SRX5796777	129	129	1%	8e-25	80.82	150	SRA:SRR9018601.206718252.1
SRX5796777	129	129	1%	8e-25	80.82	150	SRA:SRR9018601.206714021.1
SRX5796777	126	126	1%	1e-23	87.50	150	SRA:SRR9018601.3361092.1
SRX5796777	125	125	1%	1e-23	80.42	150	SRA:SRR9018601.399120712.1
SRX5796777	118	118	2%	1e-21	77.33	150	SRA:SRR9018601.206718252.2
SRX5796777	118	118	2%	1e-21	77.33	150	SRA:SRR9018601.206714021.2
SRX5796777	116	116	2%	5e-21	76.28	150	SRA:SRR9018601.331585855.2
SRX5796777	116	116	1%	5e-21	80.65	150	SRA:SRR9018601.307518177.2
SRX5796777	114	114	2%	2e-20	77.03	150	SRA:SRR9018601.243835265.2
SRX5796777	114	114	2%	2e-20	77.03	150	SRA:SRR9018601.243832049.2
SRX5796777	114	114	1%	2e-20	77.33	150	SRA:SRR9018601.192082498.2
SRX5796777	113	113	1%	6e-20	77.62	150	SRA:SRR9018601.425515404.2
SRX5796777	110	110	1%	8e-19	76.92	150	SRA:SRR9018601.398262462.1
SRX5796777	110	110	1%	8e-19	86.02	150	SRA:SRR9018601.307518177.1
SRX5796777	110	110	1%	8e-19	77.55	150	SRA:SRR9018601.185409554.2
SRX5796777	106	106	2%	9e-18	76.67	150	SRA:SRR9018601.130634623.1
SRX5796777	104	104	1%	3e-17	76.43	150	SRA:SRR9018601.369445612.1
SRX5796777	104	104	1%	3e-17	85.87	150	SRA:SRR9018601.157383759.2
SRX5796777	104	104	2%	3e-17	76.16	150	SRA:SRR9018601.66198654.1
SRX5796777	104	104	1%	3e-17	76.64	150	SRA:SRR9018601.249419776.2
SRX5796777	103	103	2%	1e-16	75.17	150	SRA:SRR9018601.361646933.2
SRX5796777	103	103	2%	1e-16	75.66	150	SRA:SRR9018601.307649142.1
SRX5796777	98.7	98.7	2%	1e-15	74.34	150	SRA:SRR9018601.307649142.2
SRX5796777	97.8	97.8	1%	5e-15	76.34	150	SRA:SRR9018601.55575757.2
SRX5796777	96.9	96.9	1%	5e-15	76.81	150	SRA:SRR9018601.213965544.1
SRX5796777	95.1	95.1	1%	2e-14	79.44	150	SRA:SRR9018601.163422965.2
SRX5796777	94.2	94.2	2%	6e-14	73.68	150	SRA:SRR9018601.409095147.1
SRX5796777	94.2	94.2	1%	6e-14	77.31	150	SRA:SRR9018601.249419972.2
SRX5796777	91.5	91.5	2%	2e-13	73.33	150	SRA:SRR9018601.157383759.1
SRX5796777	86.9	86.9	2%	9e-12	73.15	150	SRA:SRR9018601.413442148.1
SRX5796777	86.9	86.9	2%	9e-12	73.15	150	SRA:SRR9018601.336722907.1
SRX5796777	86.0	86.0	1%	9e-12	75.56	150	SRA:SRR9018601.185409554.1
SRX5796777	84.2	84.2	2%	3e-11	72.55	150	SRA:SRR9018601.208469933.1
SRX5796777	82.4	82.4	2%	1e-10	75.48	150	SRA:SRR9018601.208469933.2
SRX5796777	80.6	80.6	1%	4e-10	79.78	150	SRA:SRR9018601.216774652.1
SRX5796777	80.6	80.6	2%	4e-10	72.37	150	SRA:SRR9018601.163422965.1
SRX5796777	77.9	77.9	1%	4e-09	75.33	150	SRA:SRR9018601.336722907.2
SRX5796777	76.1	76.1	2%	2e-08	71.71	150	SRA:SRR9018601.72805292.2
SRX5796777	73.4	73.4	1%	5e-08	72.41	150	SRA:SRR9018601.369445612.2
SRX5796777	73.4	73.4	1%	5e-08	81.33	150	SRA:SRR9018601.243835265.1
SRX5796777	73.4	73.4	1%	5e-08	81.33	150	SRA:SRR9018601.243832049.1
SRX5796777	72.5	72.5	1%	2e-07	71.43	150	SRA:SRR9018601.408448951.2
SRX5796777	72.5	72.5	1%	2e-07	72.14	150	SRA:SRR9018601.331586050.1
SRX5796777	72.5	72.5	1%	2e-07	72.14	150	SRA:SRR9018601.331585855.1
SRX5796777	72.5	72.5	1%	2e-07	75.65	150	SRA:SRR9018601.228534847.2
SRX5796777	68.0	68.0	1%	2e-06	80.25	150	SRA:SRR9018601.422860292.1
SRX5796777	66.2	66.2	0%	8e-06	82.35	150	SRA:SRR9018601.207033055.1
SRX5796777	65.3	65.3	1%	3e-05	70.95	150	SRA:SRR9018601.175331310.1
SRX5796777	61.7	61.7	2%	3e-04	70.20	150	SRA:SRR9018601.399120712.2
