## Supplementary material for "Discovery of novel papillomaviruses in the critically-endangered Malayan and Chinese pangolins": SRR9018602_MP14_blastn.csv

Description	Max Score	Total Score	Query Cover	E value	Per. ident	Acc. Len	Accession
SRX5796776	184	184	2%	3e-41	87.25	150	SRA:SRR9018602.164647033.2
SRX5796776	159	159	2%	3e-34	83.78	150	SRA:SRR9018602.164647033.1
SRX5796776	146	146	1%	8e-30	82.76	150	SRA:SRR9018602.246980078.1
SRX5796776	146	146	1%	8e-30	82.76	150	SRA:SRR9018602.159401504.1
SRX5796776	146	146	1%	8e-30	82.76	150	SRA:SRR9018602.9184347.1
SRX5796776	130	130	2%	6e-25	79.19	150	SRA:SRR9018602.76188634.1
SRX5796776	125	125	2%	7e-24	78.52	150	SRA:SRR9018602.76188634.2
SRX5796776	122	122	1%	9e-23	85.05	150	SRA:SRR9018602.277779245.1
SRX5796776	113	113	1%	4e-20	78.72	150	SRA:SRR9018602.282219444.2
SRX5796776	112	112	2%	2e-19	76.51	150	SRA:SRR9018602.73158576.1
SRX5796776	110	110	2%	5e-19	76.35	150	SRA:SRR9018602.282479474.1
SRX5796776	110	110	1%	5e-19	79.23	150	SRA:SRR9018602.159401504.2
SRX5796776	110	110	1%	5e-19	77.54	150	SRA:SRR9018602.124211136.2
SRX5796776	109	109	2%	5e-19	76.00	150	SRA:SRR9018602.73158576.2
SRX5796776	108	108	1%	2e-18	79.83	150	SRA:SRR9018602.165715436.1
SRX5796776	108	108	1%	2e-18	77.37	150	SRA:SRR9018602.139525901.1
SRX5796776	108	108	1%	2e-18	77.37	150	SRA:SRR9018602.139511902.1
SRX5796776	107	107	1%	2e-18	77.61	150	SRA:SRR9018602.290380363.1
SRX5796776	106	106	1%	7e-18	77.54	150	SRA:SRR9018602.182037316.1
SRX5796776	105	105	1%	7e-18	79.53	150	SRA:SRR9018602.18441406.2
SRX5796776	104	104	2%	2e-17	75.33	150	SRA:SRR9018602.36906776.2
SRX5796776	104	104	1%	2e-17	76.06	150	SRA:SRR9018602.290380363.2
SRX5796776	104	104	1%	2e-17	76.06	150	SRA:SRR9018602.173620500.1
SRX5796776	104	104	2%	2e-17	76.16	150	SRA:SRR9018602.17314685.2
SRX5796776	101	101	1%	3e-16	76.69	150	SRA:SRR9018602.150357746.1
SRX5796776	101	101	1%	3e-16	75.52	150	SRA:SRR9018602.18384466.2
SRX5796776	99.6	99.6	2%	1e-15	74.67	150	SRA:SRR9018602.277779245.2
SRX5796776	97.8	97.8	1%	3e-15	76.52	150	SRA:SRR9018602.139525901.2
SRX5796776	97.8	97.8	1%	3e-15	76.52	150	SRA:SRR9018602.139511902.2
SRX5796776	96.9	96.9	1%	3e-15	75.36	150	SRA:SRR9018602.170161519.1
SRX5796776	96.0	96.0	1%	1e-14	76.87	150	SRA:SRR9018602.249763452.1
SRX5796776	91.5	91.5	1%	1e-13	74.29	150	SRA:SRR9018602.247255827.1
SRX5796776	91.5	91.5	1%	1e-13	74.29	150	SRA:SRR9018602.17314685.1
SRX5796776	87.8	87.8	1%	2e-12	75.00	150	SRA:SRR9018602.128616884.1
SRX5796776	87.8	87.8	1%	2e-12	73.43	150	SRA:SRR9018602.18384466.1
SRX5796776	86.0	86.0	1%	6e-12	75.41	150	SRA:SRR9018602.59385227.2
SRX5796776	85.1	85.1	1%	2e-11	75.76	150	SRA:SRR9018602.86785578.1
SRX5796776	81.5	81.5	1%	3e-10	73.10	150	SRA:SRR9018602.186802870.1
SRX5796776	80.6	80.6	1%	3e-10	73.72	150	SRA:SRR9018602.165715436.2
SRX5796776	79.7	79.7	1%	9e-10	80.23	150	SRA:SRR9018602.267389359.2
SRX5796776	77.0	77.0	1%	3e-09	75.21	150	SRA:SRR9018602.175294496.1
SRX5796776	76.1	76.1	1%	1e-08	71.53	150	SRA:SRR9018602.86785578.2
SRX5796776	76.1	76.1	1%	1e-08	72.87	150	SRA:SRR9018602.36906776.1
SRX5796776	76.1	76.1	1%	1e-08	71.53	150	SRA:SRR9018602.18441406.1
SRX5796776	75.2	75.2	1%	1e-08	75.93	150	SRA:SRR9018602.84525521.2
SRX5796776	74.3	74.3	1%	4e-08	73.73	150	SRA:SRR9018602.234087641.2
SRX5796776	71.6	71.6	1%	1e-07	75.76	150	SRA:SRR9018602.282479474.2
SRX5796776	70.7	70.7	1%	5e-07	70.75	150	SRA:SRR9018602.182037316.2
SRX5796776	68.9	68.9	1%	2e-06	73.19	150	SRA:SRR9018602.25570722.1
SRX5796776	67.1	67.1	1%	6e-06	72.66	150	SRA:SRR9018602.284918428.2
SRX5796776	67.1	67.1	2%	6e-06	69.80	150	SRA:SRR9018602.234087641.1
SRX5796776	67.1	67.1	1%	6e-06	72.66	150	SRA:SRR9018602.118980231.1
SRX5796776	66.2	66.2	1%	6e-06	73.58	150	SRA:SRR9018602.158995159.1
SRX5796776	65.3	65.3	1%	2e-05	69.93	150	SRA:SRR9018602.186802870.2
SRX5796776	63.5	63.5	0%	7e-05	79.17	150	SRA:SRR9018602.254466625.2
SRX5796776	63.5	63.5	1%	7e-05	70.75	150	SRA:SRR9018602.128616884.2
SRX5796776	61.7	61.7	1%	2e-04	76.54	150	SRA:SRR9018602.231390740.1
SRX5796776	61.7	61.7	1%	2e-04	69.50	150	SRA:SRR9018602.170161519.2
SRX5796776	59.9	59.9	1%	9e-04	72.03	150	SRA:SRR9018602.223119311.1
SRX5796776	59.9	59.9	0%	9e-04	79.73	150	SRA:SRR9018602.85065133.2
SRX5796776	59.0	59.0	1%	9e-04	71.20	150	SRA:SRR9018602.124211136.1
