## Supplementary material for "Discovery of novel papillomaviruses in the critically-endangered Malayan and Chinese pangolins": SRR9018605_MP13_blastn.csv

Description	Max Score	Total Score	Query Cover	E value	Per. ident	Acc. Len	Accession
SRX5796773	151	151	1%	2e-31	82.88	150	SRA:SRR9018605.177203083.1
SRX5796773	150	150	2%	8e-31	82.00	150	SRA:SRR9018605.177203083.2
SRX5796773	102	102	1%	1e-16	77.78	150	SRA:SRR9018605.262783964.2
SRX5796773	93.3	93.3	1%	5e-14	76.19	150	SRA:SRR9018605.262792024.2
SRX5796773	87.8	87.8	1%	2e-12	73.91	150	SRA:SRR9018605.90119035.2
SRX5796773	87.8	87.8	1%	2e-12	73.91	150	SRA:SRR9018605.90117268.2
SRX5796773	83.3	83.3	2%	9e-11	72.30	150	SRA:SRR9018605.90119035.1
SRX5796773	83.3	83.3	2%	9e-11	72.30	150	SRA:SRR9018605.90117268.1
SRX5796773	77.0	77.0	1%	4e-09	75.21	150	SRA:SRR9018605.224796018.1
SRX5796773	71.6	71.6	2%	2e-07	71.05	150	SRA:SRR9018605.262783964.1
SRX5796773	66.2	66.2	1%	7e-06	73.58	150	SRA:SRR9018605.62584422.1
