## Supplementary material for "Discovery of novel papillomaviruses in the critically-endangered Malayan and Chinese pangolins": SRR9018606_MP18_blastn.csv

Description	Max Score	Total Score	Query Cover	E value	Per. ident	Acc. Len	Accession
SRX5796772	86.9	86.9	1%	7e-12	75.83	125	SRA:SRR9018606.364554692.1
SRX5796772	80.6	80.6	1%	3e-10	74.79	125	SRA:SRR9018606.449418560.1
SRX5796772	68.9	68.9	1%	2e-06	73.64	125	SRA:SRR9018606.364554692.2
SRX5796772	64.4	64.4	1%	2e-05	76.60	125	SRA:SRR9018606.350427311.2
