## Supplementary material for "Discovery of novel papillomaviruses in the critically-endangered Malayan and Chinese pangolins": SRR9018608_MP16_blastn.csv

Description	Max Score	Total Score	Query Cover	E value	Per. ident	Acc. Len	Accession
SRX5796770	127	127	1%	2e-24	84.62	125	SRA:SRR9018608.197883063.2
SRX5796770	127	127	1%	2e-24	84.62	125	SRA:SRR9018608.165250373.2
SRX5796770	92.4	92.4	1%	1e-13	78.05	125	SRA:SRR9018608.197883063.1
SRX5796770	92.4	92.4	1%	1e-13	78.05	125	SRA:SRR9018608.165250373.1
