## Supplementary material for "Discovery of novel papillomaviruses in the critically-endangered Malayan and Chinese pangolins": SRR9018609_MP17_blastn.csv

Description	Max Score	Total Score	Query Cover	E value	Per. ident	Acc. Len	Accession
SRX5796769	226	226	1%	3e-54	100.00	125	SRA:SRR9018609.5383758.2
SRX5796769	226	226	1%	3e-54	100.00	125	SRA:SRR9018609.5383758.1
SRX5796769	132	132	1%	2e-25	83.20	125	SRA:SRR9018609.268828645.2
SRX5796769	83.3	83.3	1%	7e-11	74.80	125	SRA:SRR9018609.12680416.2
SRX5796769	83.3	83.3	1%	7e-11	76.85	125	SRA:SRR9018609.12680416.1
SRX5796769	62.6	62.6	1%	7e-05	74.47	125	SRA:SRR9018609.76277382.1
