## Supplementary material for "Discovery of novel papillomaviruses in the critically-endangered Malayan and Chinese pangolins": SRR9018615_MJ44_blastn.csv

Description	Max Score	Total Score	Query Cover	E value	Per. ident	Acc. Len	Accession
SRX5796763	271	271	2%	3e-68	100.00	150	SRA:SRR9018615.114947622.1
SRX5796763	267	267	2%	1e-66	99.33	150	SRA:SRR9018615.114947622.2
SRX5796763	177	177	2%	2e-39	86.00	150	SRA:SRR9018615.4999494.2
SRX5796763	172	172	2%	2e-38	85.33	150	SRA:SRR9018615.36621376.2
SRX5796763	170	170	2%	8e-38	85.23	150	SRA:SRR9018615.101646952.1
SRX5796763	168	168	1%	9e-37	88.46	150	SRA:SRR9018615.59373264.1
SRX5796763	168	168	1%	9e-37	88.46	150	SRA:SRR9018615.46756713.1
SRX5796763	164	164	1%	1e-35	85.31	150	SRA:SRR9018615.56860441.1
SRX5796763	163	163	2%	1e-35	85.23	150	SRA:SRR9018615.9473570.1
SRX5796763	161	161	2%	4e-35	84.67	150	SRA:SRR9018615.34331438.1
SRX5796763	159	159	1%	1e-34	86.86	150	SRA:SRR9018615.90746453.1
SRX5796763	159	159	1%	1e-34	86.86	150	SRA:SRR9018615.62879266.1
SRX5796763	159	159	1%	5e-34	88.00	150	SRA:SRR9018615.14249484.1
SRX5796763	152	152	1%	2e-32	83.67	150	SRA:SRR9018615.2970578.1
SRX5796763	150	150	2%	2e-31	82.00	150	SRA:SRR9018615.21461499.1
SRX5796763	148	148	1%	9e-31	84.33	150	SRA:SRR9018615.86212813.1
SRX5796763	148	148	2%	9e-31	80.77	150	SRA:SRR9018615.34274133.1
SRX5796763	146	146	1%	3e-30	88.50	150	SRA:SRR9018615.117825464.1
SRX5796763	146	146	2%	3e-30	81.76	150	SRA:SRR9018615.46756713.2
SRX5796763	146	146	1%	3e-30	86.18	150	SRA:SRR9018615.34331438.2
SRX5796763	145	145	2%	3e-30	81.33	150	SRA:SRR9018615.8310011.2
SRX5796763	144	144	2%	1e-29	81.63	150	SRA:SRR9018615.86212625.1
SRX5796763	143	143	1%	1e-29	82.73	150	SRA:SRR9018615.48803299.2
SRX5796763	142	142	1%	4e-29	83.09	150	SRA:SRR9018615.40231346.2
SRX5796763	141	141	2%	1e-28	80.67	150	SRA:SRR9018615.119207564.2
SRX5796763	141	141	2%	1e-28	80.67	150	SRA:SRR9018615.83976967.1
SRX5796763	139	139	2%	5e-28	80.54	150	SRA:SRR9018615.99641426.1
SRX5796763	135	135	1%	5e-27	82.27	150	SRA:SRR9018615.90746453.2
SRX5796763	135	135	1%	5e-27	82.27	150	SRA:SRR9018615.62879266.2
SRX5796763	135	135	2%	5e-27	80.27	150	SRA:SRR9018615.14725070.1
SRX5796763	135	135	1%	5e-27	80.99	150	SRA:SRR9018615.13323382.2
SRX5796763	134	134	2%	5e-27	79.87	150	SRA:SRR9018615.121116026.2
SRX5796763	132	132	1%	2e-26	82.81	150	SRA:SRR9018615.21461499.2
SRX5796763	132	132	2%	7e-26	79.33	150	SRA:SRR9018615.48540750.1
SRX5796763	130	130	1%	2e-25	82.17	150	SRA:SRR9018615.105218332.1
SRX5796763	130	130	1%	2e-25	81.34	150	SRA:SRR9018615.8310011.1
SRX5796763	127	127	1%	8e-25	83.06	150	SRA:SRR9018615.46728125.1
SRX5796763	127	127	2%	8e-25	78.67	150	SRA:SRR9018615.10609185.2
SRX5796763	125	125	1%	3e-24	79.43	150	SRA:SRR9018615.14725070.2
SRX5796763	125	125	2%	3e-24	78.52	150	SRA:SRR9018615.13323382.1
SRX5796763	124	124	2%	1e-23	79.33	150	SRA:SRR9018615.109791729.1
SRX5796763	123	123	2%	1e-23	78.52	150	SRA:SRR9018615.101646952.2
SRX5796763	123	123	1%	1e-23	79.02	150	SRA:SRR9018615.65765333.1
SRX5796763	123	123	2%	3e-23	79.19	150	SRA:SRR9018615.98871715.1
SRX5796763	123	123	2%	3e-23	78.00	150	SRA:SRR9018615.45074221.1
SRX5796763	122	122	1%	3e-23	85.05	150	SRA:SRR9018615.112553763.1
SRX5796763	122	122	1%	3e-23	78.52	150	SRA:SRR9018615.59373264.2
SRX5796763	122	122	1%	3e-23	81.97	150	SRA:SRR9018615.47180244.1
SRX5796763	122	122	1%	3e-23	79.56	150	SRA:SRR9018615.32344920.1
SRX5796763	122	122	1%	3e-23	79.56	150	SRA:SRR9018615.23406900.1
SRX5796763	122	122	1%	3e-23	85.05	150	SRA:SRR9018615.1294348.1
SRX5796763	120	120	1%	1e-22	80.15	150	SRA:SRR9018615.116514081.2
SRX5796763	119	119	1%	4e-22	78.91	150	SRA:SRR9018615.59959224.2
SRX5796763	115	115	1%	5e-21	77.70	150	SRA:SRR9018615.105218332.2
SRX5796763	115	115	1%	5e-21	86.73	150	SRA:SRR9018615.102184594.2
SRX5796763	114	114	2%	5e-21	76.25	150	SRA:SRR9018615.48540750.2
SRX5796763	113	113	1%	2e-20	78.10	150	SRA:SRR9018615.65235077.1
SRX5796763	113	113	2%	2e-20	77.48	150	SRA:SRR9018615.57016371.2
SRX5796763	112	112	2%	6e-20	76.51	150	SRA:SRR9018615.99697159.2
SRX5796763	112	112	1%	6e-20	77.08	150	SRA:SRR9018615.91203087.2
SRX5796763	111	111	1%	6e-20	77.94	150	SRA:SRR9018615.83976967.2
SRX5796763	109	109	2%	2e-19	77.18	150	SRA:SRR9018615.112553763.2
SRX5796763	109	109	1%	2e-19	78.10	150	SRA:SRR9018615.56860441.2
SRX5796763	109	109	1%	2e-19	77.46	150	SRA:SRR9018615.47210962.2
SRX5796763	109	109	1%	2e-19	77.46	150	SRA:SRR9018615.44994665.2
SRX5796763	108	108	2%	8e-19	76.19	150	SRA:SRR9018615.86212625.2
SRX5796763	108	108	2%	8e-19	75.84	150	SRA:SRR9018615.65765333.2
SRX5796763	107	107	2%	8e-19	75.84	150	SRA:SRR9018615.100018097.1
SRX5796763	107	107	1%	8e-19	76.39	150	SRA:SRR9018615.63366579.2
SRX5796763	106	106	1%	3e-18	77.21	150	SRA:SRR9018615.70749796.1
SRX5796763	106	106	2%	3e-18	75.32	150	SRA:SRR9018615.36621376.1
SRX5796763	106	106	1%	3e-18	77.54	150	SRA:SRR9018615.14225641.2
SRX5796763	106	106	2%	3e-18	75.32	150	SRA:SRR9018615.4999494.1
SRX5796763	105	105	1%	3e-18	76.22	150	SRA:SRR9018615.115051562.2
SRX5796763	105	105	1%	3e-18	77.44	150	SRA:SRR9018615.60576321.2
SRX5796763	105	105	2%	3e-18	75.68	150	SRA:SRR9018615.49502821.2
SRX5796763	104	104	2%	9e-18	75.33	150	SRA:SRR9018615.37381604.1
SRX5796763	104	104	2%	9e-18	75.51	150	SRA:SRR9018615.86212813.2
SRX5796763	104	104	2%	9e-18	74.84	150	SRA:SRR9018615.14249484.2
SRX5796763	104	104	1%	9e-18	82.35	150	SRA:SRR9018615.5920975.2
SRX5796763	103	103	1%	3e-17	78.99	150	SRA:SRR9018615.38787580.1
SRX5796763	103	103	1%	3e-17	75.86	150	SRA:SRR9018615.14216850.1
SRX5796763	102	102	1%	3e-17	77.78	150	SRA:SRR9018615.91027374.2
SRX5796763	102	102	1%	3e-17	80.18	150	SRA:SRR9018615.48803299.1
SRX5796763	101	101	1%	1e-16	78.05	150	SRA:SRR9018615.87718563.2
SRX5796763	101	101	2%	1e-16	74.36	150	SRA:SRR9018615.83613109.1
SRX5796763	101	101	2%	1e-16	75.00	150	SRA:SRR9018615.70387491.1
SRX5796763	101	101	1%	1e-16	75.69	150	SRA:SRR9018615.14561221.2
SRX5796763	100	100	2%	1e-16	74.34	150	SRA:SRR9018615.98178920.2
SRX5796763	99.6	99.6	1%	4e-16	76.22	150	SRA:SRR9018615.51979775.2
SRX5796763	99.6	99.6	1%	4e-16	75.89	150	SRA:SRR9018615.29371044.2
SRX5796763	99.6	99.6	1%	4e-16	75.89	150	SRA:SRR9018615.29369272.2
SRX5796763	98.7	98.7	1%	4e-16	75.54	150	SRA:SRR9018615.36633996.2
SRX5796763	98.7	98.7	1%	4e-16	76.12	150	SRA:SRR9018615.29371044.1
SRX5796763	98.7	98.7	1%	4e-16	76.12	150	SRA:SRR9018615.29369272.1
SRX5796763	97.8	97.8	1%	1e-15	75.74	150	SRA:SRR9018615.102549353.1
SRX5796763	97.8	97.8	1%	1e-15	78.45	150	SRA:SRR9018615.78944003.1
SRX5796763	97.8	97.8	1%	1e-15	76.98	150	SRA:SRR9018615.45074221.2
SRX5796763	97.8	97.8	1%	1e-15	75.91	150	SRA:SRR9018615.32546860.1
SRX5796763	97.8	97.8	1%	1e-15	75.91	150	SRA:SRR9018615.32546383.1
SRX5796763	97.8	97.8	1%	1e-15	75.69	150	SRA:SRR9018615.1294348.2
SRX5796763	96.9	96.9	2%	1e-15	74.32	150	SRA:SRR9018615.33979844.2
SRX5796763	96.9	96.9	1%	1e-15	76.81	150	SRA:SRR9018615.2970578.2
SRX5796763	94.2	94.2	1%	2e-14	79.63	150	SRA:SRR9018615.114644735.2
SRX5796763	94.2	94.2	1%	2e-14	78.26	150	SRA:SRR9018615.107356976.1
SRX5796763	94.2	94.2	1%	2e-14	79.63	150	SRA:SRR9018615.84652675.1
SRX5796763	94.2	94.2	1%	2e-14	75.97	150	SRA:SRR9018615.51979775.1
SRX5796763	94.2	94.2	1%	2e-14	78.26	150	SRA:SRR9018615.5033982.1
SRX5796763	93.3	93.3	1%	2e-14	78.38	150	SRA:SRR9018615.19414704.1
SRX5796763	92.4	92.4	1%	6e-14	74.13	150	SRA:SRR9018615.65235077.2
SRX5796763	92.4	92.4	1%	6e-14	78.70	150	SRA:SRR9018615.39719607.2
SRX5796763	91.5	91.5	1%	6e-14	85.37	150	SRA:SRR9018615.119207564.1
SRX5796763	91.5	91.5	1%	6e-14	75.38	150	SRA:SRR9018615.83150672.2
SRX5796763	91.5	91.5	1%	6e-14	75.38	150	SRA:SRR9018615.83150192.2
SRX5796763	91.5	91.5	1%	6e-14	75.38	150	SRA:SRR9018615.17127217.2
SRX5796763	90.6	90.6	1%	2e-13	74.13	150	SRA:SRR9018615.9473570.2
SRX5796763	89.7	89.7	1%	2e-13	74.10	150	SRA:SRR9018615.121116026.1
SRX5796763	89.7	89.7	1%	2e-13	74.63	150	SRA:SRR9018615.51936715.2
SRX5796763	88.7	88.7	1%	7e-13	76.61	150	SRA:SRR9018615.116514081.1
SRX5796763	87.8	87.8	2%	7e-13	72.97	150	SRA:SRR9018615.100996477.2
SRX5796763	87.8	87.8	2%	7e-13	72.97	150	SRA:SRR9018615.87718563.1
SRX5796763	87.8	87.8	2%	7e-13	73.33	150	SRA:SRR9018615.68877652.2
SRX5796763	87.8	87.8	2%	7e-13	73.33	150	SRA:SRR9018615.62202714.1
SRX5796763	87.8	87.8	2%	7e-13	74.50	150	SRA:SRR9018615.37381604.2
SRX5796763	86.9	86.9	1%	2e-12	75.40	150	SRA:SRR9018615.39126681.1
SRX5796763	86.9	86.9	2%	2e-12	72.67	150	SRA:SRR9018615.38820992.2
SRX5796763	86.9	86.9	1%	2e-12	75.40	150	SRA:SRR9018615.32546860.2
SRX5796763	86.0	86.0	1%	2e-12	80.21	150	SRA:SRR9018615.51936715.1
SRX5796763	85.1	85.1	1%	9e-12	76.32	150	SRA:SRR9018615.101521622.1
SRX5796763	85.1	85.1	1%	9e-12	75.76	150	SRA:SRR9018615.59959224.1
SRX5796763	84.2	84.2	2%	9e-12	73.33	150	SRA:SRR9018615.23406900.2
SRX5796763	83.3	83.3	1%	3e-11	73.68	150	SRA:SRR9018615.112405730.1
SRX5796763	83.3	83.3	1%	3e-11	73.19	150	SRA:SRR9018615.70726356.2
SRX5796763	83.3	83.3	1%	3e-11	73.19	150	SRA:SRR9018615.63379047.2
SRX5796763	83.3	83.3	1%	3e-11	73.19	150	SRA:SRR9018615.63373236.2
SRX5796763	83.3	83.3	1%	3e-11	74.80	150	SRA:SRR9018615.14216850.2
SRX5796763	82.4	82.4	1%	3e-11	74.60	150	SRA:SRR9018615.32546383.2
SRX5796763	82.4	82.4	2%	3e-11	72.19	150	SRA:SRR9018615.31845655.1
SRX5796763	82.4	82.4	2%	3e-11	75.48	150	SRA:SRR9018615.4636003.2
SRX5796763	80.6	80.6	1%	1e-10	72.34	150	SRA:SRR9018615.58373412.1
SRX5796763	80.6	80.6	2%	1e-10	72.37	150	SRA:SRR9018615.40231346.1
SRX5796763	80.6	80.6	1%	1e-10	75.84	150	SRA:SRR9018615.16993095.2
SRX5796763	80.6	80.6	1%	1e-10	72.37	150	SRA:SRR9018615.5033982.2
SRX5796763	79.7	79.7	1%	4e-10	76.42	150	SRA:SRR9018615.102184594.1
SRX5796763	78.8	78.8	1%	4e-10	72.03	150	SRA:SRR9018615.92057704.1
SRX5796763	78.8	78.8	1%	4e-10	74.19	150	SRA:SRR9018615.49184527.1
SRX5796763	77.9	77.9	1%	1e-09	72.73	150	SRA:SRR9018615.111060944.1
SRX5796763	77.9	77.9	1%	1e-09	76.19	150	SRA:SRR9018615.49502821.1
SRX5796763	77.9	77.9	1%	1e-09	75.00	150	SRA:SRR9018615.16993095.1
SRX5796763	77.9	77.9	1%	1e-09	73.60	150	SRA:SRR9018615.2498918.1
SRX5796763	77.0	77.0	1%	1e-09	75.21	150	SRA:SRR9018615.34351046.2
SRX5796763	77.0	77.0	1%	1e-09	75.21	150	SRA:SRR9018615.32749343.1
SRX5796763	77.0	77.0	1%	1e-09	75.21	150	SRA:SRR9018615.24220712.2
SRX5796763	76.1	76.1	1%	5e-09	73.60	150	SRA:SRR9018615.59806400.2
SRX5796763	75.2	75.2	1%	5e-09	72.22	150	SRA:SRR9018615.97121831.2
SRX5796763	75.2	75.2	1%	5e-09	74.83	150	SRA:SRR9018615.47210962.1
SRX5796763	74.3	74.3	2%	2e-08	71.52	150	SRA:SRR9018615.115548044.2
SRX5796763	73.4	73.4	2%	2e-08	70.67	150	SRA:SRR9018615.120357659.1
SRX5796763	73.4	73.4	1%	2e-08	72.22	150	SRA:SRR9018615.99641426.2
SRX5796763	72.5	72.5	1%	6e-08	80.52	150	SRA:SRR9018615.100996477.1
SRX5796763	72.5	72.5	1%	6e-08	74.11	150	SRA:SRR9018615.94008997.1
SRX5796763	72.5	72.5	1%	6e-08	72.44	150	SRA:SRR9018615.63379047.1
SRX5796763	72.5	72.5	1%	6e-08	72.44	150	SRA:SRR9018615.63373236.1
SRX5796763	72.5	72.5	1%	6e-08	72.14	150	SRA:SRR9018615.62202714.2
SRX5796763	72.5	72.5	1%	6e-08	70.95	150	SRA:SRR9018615.14225641.1
SRX5796763	71.6	71.6	1%	6e-08	76.58	150	SRA:SRR9018615.68877652.1
SRX5796763	71.6	71.6	2%	6e-08	71.05	150	SRA:SRR9018615.28035296.2
SRX5796763	71.6	71.6	1%	6e-08	76.58	150	SRA:SRR9018615.4636003.1
SRX5796763	70.7	70.7	1%	2e-07	74.11	150	SRA:SRR9018615.39126681.2
SRX5796763	70.7	70.7	1%	2e-07	73.39	150	SRA:SRR9018615.38820992.1
SRX5796763	70.7	70.7	1%	2e-07	71.32	150	SRA:SRR9018615.36633996.1
SRX5796763	69.8	69.8	1%	2e-07	72.73	150	SRA:SRR9018615.70387491.2
SRX5796763	68.9	68.9	2%	7e-07	70.00	150	SRA:SRR9018615.115548044.1
SRX5796763	68.9	68.9	1%	7e-07	75.79	150	SRA:SRR9018615.59806400.1
SRX5796763	68.9	68.9	1%	7e-07	71.33	150	SRA:SRR9018615.34274133.2
SRX5796763	68.0	68.0	1%	7e-07	80.25	150	SRA:SRR9018615.101056315.2
SRX5796763	68.0	68.0	1%	7e-07	73.83	150	SRA:SRR9018615.97121831.1
SRX5796763	68.0	68.0	1%	7e-07	80.25	150	SRA:SRR9018615.51035243.2
SRX5796763	66.2	66.2	1%	2e-06	71.90	150	SRA:SRR9018615.104340404.2
SRX5796763	66.2	66.2	2%	2e-06	70.86	150	SRA:SRR9018615.98871715.2
SRX5796763	66.2	66.2	1%	2e-06	75.82	150	SRA:SRR9018615.17064385.1
SRX5796763	66.2	66.2	1%	2e-06	72.80	150	SRA:SRR9018615.9562059.1
SRX5796763	65.3	65.3	1%	8e-06	74.64	150	SRA:SRR9018615.44994665.1
SRX5796763	64.4	64.4	1%	8e-06	71.01	150	SRA:SRR9018615.111060944.2
SRX5796763	64.4	64.4	1%	8e-06	79.22	150	SRA:SRR9018615.98178920.1
SRX5796763	64.4	64.4	2%	8e-06	69.33	150	SRA:SRR9018615.5920975.1
SRX5796763	63.5	63.5	1%	3e-05	70.27	150	SRA:SRR9018615.91203087.1
SRX5796763	63.5	63.5	0%	3e-05	80.60	150	SRA:SRR9018615.17127217.1
SRX5796763	62.6	62.6	1%	3e-05	75.28	150	SRA:SRR9018615.116343641.2
SRX5796763	61.7	61.7	1%	1e-04	77.63	150	SRA:SRR9018615.74390337.2
SRX5796763	61.7	61.7	1%	1e-04	72.64	150	SRA:SRR9018615.60576321.1
SRX5796763	60.8	60.8	1%	1e-04	72.13	150	SRA:SRR9018615.11415118.1
SRX5796763	59.9	59.9	1%	3e-04	74.71	150	SRA:SRR9018615.109791729.2
SRX5796763	59.9	59.9	1%	3e-04	68.97	150	SRA:SRR9018615.6964311.1
SRX5796763	59.0	59.0	1%	3e-04	73.91	150	SRA:SRR9018615.114644735.1
SRX5796763	59.0	59.0	1%	3e-04	73.91	150	SRA:SRR9018615.10089977.2
SRX5796763	58.1	58.1	1%	0.001	72.48	150	SRA:SRR9018615.114699828.1
SRX5796763	58.1	58.1	1%	0.001	72.48	150	SRA:SRR9018615.87038964.1
SRX5796763	58.1	58.1	1%	0.001	72.48	150	SRA:SRR9018615.49400509.2
SRX5796763	58.1	58.1	1%	0.001	69.40	150	SRA:SRR9018615.12896205.2
SRX5796763	56.3	56.3	1%	0.004	71.84	150	SRA:SRR9018615.107698448.2
SRX5796763	55.4	55.4	1%	0.004	69.23	150	SRA:SRR9018615.112405730.2
SRX5796763	55.4	55.4	1%	0.004	75.00	150	SRA:SRR9018615.107698448.1
SRX5796763	55.4	55.4	1%	0.004	72.82	150	SRA:SRR9018615.94008997.2
SRX5796763	55.4	55.4	1%	0.004	71.68	150	SRA:SRR9018615.65613853.2
SRX5796763	55.4	55.4	1%	0.004	71.43	150	SRA:SRR9018615.65187461.2
SRX5796763	55.4	55.4	1%	0.004	75.00	150	SRA:SRR9018615.49184527.2
SRX5796763	55.4	55.4	1%	0.004	72.63	150	SRA:SRR9018615.47802002.2
