## Supplementary material for "Discovery of novel papillomaviruses in the critically-endangered Malayan and Chinese pangolins": SRR9018618_MJ41_blastn.csv

Description	Max Score	Total Score	Query Cover	E value	Per. ident	Acc. Len	Accession
SRX5796760	132	132	1%	2e-26	84.75	125	SRA:SRR9018618.71797870.2
SRX5796760	130	130	1%	2e-25	85.22	125	SRA:SRR9018618.96978919.1
SRX5796760	127	127	1%	7e-25	82.40	125	SRA:SRR9018618.70755879.1
SRX5796760	127	127	1%	7e-25	83.33	125	SRA:SRR9018618.23008778.2
SRX5796760	125	125	1%	2e-24	81.75	125	SRA:SRR9018618.80131593.2
SRX5796760	104	104	1%	7e-18	78.40	125	SRA:SRR9018618.20798497.2
SRX5796760	102	102	1%	3e-17	79.31	125	SRA:SRR9018618.70755879.2
SRX5796760	96.9	96.9	1%	1e-15	81.63	125	SRA:SRR9018618.71797870.1
SRX5796760	88.7	88.7	1%	6e-13	76.38	125	SRA:SRR9018618.116115591.2
SRX5796760	80.6	80.6	1%	9e-11	77.78	125	SRA:SRR9018618.69206373.2
SRX5796760	73.4	73.4	1%	1e-08	74.58	125	SRA:SRR9018618.8818605.2
SRX5796760	69.8	69.8	1%	2e-07	72.36	125	SRA:SRR9018618.105418723.1
SRX5796760	66.2	66.2	1%	2e-06	76.19	125	SRA:SRR9018618.19815974.1
SRX5796760	64.4	64.4	1%	7e-06	74.00	125	SRA:SRR9018618.96978919.2
SRX5796760	61.7	61.7	1%	8e-05	72.90	125	SRA:SRR9018618.19815974.2
SRX5796760	59.9	59.9	0%	3e-04	86.00	125	SRA:SRR9018618.8818605.1
SRX5796760	59.0	59.0	1%	3e-04	74.71	125	SRA:SRR9018618.80131593.1
SRX5796760	59.0	59.0	1%	3e-04	71.90	125	SRA:SRR9018618.42705441.2
