## Supplementary material for "Discovery of novel papillomaviruses in the critically-endangered Malayan and Chinese pangolins": SRR9018620_MJ58_blastn.csv

Description	Max Score	Total Score	Query Cover	E value	Per. ident	Acc. Len	Accession
SRX5796758	173	173	1%	2.00E-38	86	150	SRA:SRR9018620.102727808.1
SRX5796758	170	170	2%	7.00E-38	85.23	150	SRA:SRR9018620.81204142.2
SRX5796758	170	170	2%	7.00E-38	85.23	150	SRA:SRR9018620.81202467.2
SRX5796758	169	169	1%	2.00E-37	85.62	150	SRA:SRR9018620.109347957.1
SRX5796758	169	169	1%	2.00E-37	85.62	150	SRA:SRR9018620.109339404.1
SRX5796758	154	154	1%	5.00E-33	84.29	150	SRA:SRR9018620.25310170.2
SRX5796758	149	149	1%	2.00E-31	83.94	150	SRA:SRR9018620.99349097.1
SRX5796758	147	147	2%	8.00E-31	82.31	150	SRA:SRR9018620.36250327.2
SRX5796758	141	141	2%	3.00E-29	81.88	150	SRA:SRR9018620.87582857.1
SRX5796758	141	141	2%	3.00E-29	81.08	150	SRA:SRR9018620.46070914.1
SRX5796758	141	141	2%	3.00E-29	81.08	150	SRA:SRR9018620.46068905.1
SRX5796758	141	141	1%	1.00E-28	82.14	150	SRA:SRR9018620.81204144.2
SRX5796758	140	140	1%	1.00E-28	82.01	150	SRA:SRR9018620.64559181.2
SRX5796758	136	136	2%	1.00E-27	80	150	SRA:SRR9018620.46070914.2
SRX5796758	136	136	2%	1.00E-27	80	150	SRA:SRR9018620.46068905.2
SRX5796758	134	134	2%	5.00E-27	79.87	150	SRA:SRR9018620.99349097.2
SRX5796758	132	132	1%	2.00E-26	80	150	SRA:SRR9018620.109347957.2
SRX5796758	132	132	1%	2.00E-26	80	150	SRA:SRR9018620.109339404.2
SRX5796758	132	132	2%	6.00E-26	79.33	150	SRA:SRR9018620.111656184.2
SRX5796758	132	132	1%	6.00E-26	81.62	150	SRA:SRR9018620.64559181.1
SRX5796758	126	126	1%	3.00E-24	87.5	150	SRA:SRR9018620.77505983.1
SRX5796758	125	125	1%	3.00E-24	80.56	150	SRA:SRR9018620.102727808.2
SRX5796758	123	123	2%	9.00E-24	78.38	150	SRA:SRR9018620.65659738.1
SRX5796758	123	123	2%	3.00E-23	78	150	SRA:SRR9018620.111656184.1
SRX5796758	122	122	1%	3.00E-23	85.05	150	SRA:SRR9018620.12186775.2
SRX5796758	121	121	1%	1.00E-22	82.35	150	SRA:SRR9018620.10105357.2
SRX5796758	121	121	1%	1.00E-22	82.35	150	SRA:SRR9018620.10102456.2
SRX5796758	118	118	1%	4.00E-22	79.17	150	SRA:SRR9018620.13082862.2
SRX5796758	115	115	1%	5.00E-21	81.9	150	SRA:SRR9018620.2018092.1
SRX5796758	112	112	2%	6.00E-20	76.97	150	SRA:SRR9018620.12186775.1
SRX5796758	110	110	2%	2.00E-19	76.35	150	SRA:SRR9018620.51526330.2
SRX5796758	110	110	1%	2.00E-19	79.23	150	SRA:SRR9018620.36250327.1
SRX5796758	106	106	1%	2.00E-18	76.6	150	SRA:SRR9018620.65659738.2
SRX5796758	106	106	1%	2.00E-18	78.57	150	SRA:SRR9018620.39080048.2
SRX5796758	106	106	1%	2.00E-18	78.57	150	SRA:SRR9018620.20229032.2
SRX5796758	104	104	1%	9.00E-18	75.86	150	SRA:SRR9018620.70044962.1
SRX5796758	102	102	1%	3.00E-17	77.78	150	SRA:SRR9018620.20226558.2
SRX5796758	101	101	2%	1.00E-16	74.36	150	SRA:SRR9018620.81204144.1
SRX5796758	101	101	2%	1.00E-16	74.36	150	SRA:SRR9018620.81204142.1
SRX5796758	101	101	2%	1.00E-16	74.36	150	SRA:SRR9018620.81202467.1
SRX5796758	101	101	2%	1.00E-16	74.36	150	SRA:SRR9018620.25310170.1
SRX5796758	97.8	97.8	1%	1.00E-15	79.28	150	SRA:SRR9018620.96265824.1
SRX5796758	96.9	96.9	1%	1.00E-15	86.21	150	SRA:SRR9018620.96265824.2
SRX5796758	96	96	2%	4.00E-15	74	150	SRA:SRR9018620.22353003.1
SRX5796758	96	96	2%	4.00E-15	74	150	SRA:SRR9018620.22349004.1
SRX5796758	96	96	2%	4.00E-15	74	150	SRA:SRR9018620.22349003.1
SRX5796758	96	96	2%	4.00E-15	74	150	SRA:SRR9018620.17892364.1
SRX5796758	94.2	94.2	1%	2.00E-14	74.31	150	SRA:SRR9018620.18255099.2
SRX5796758	92.4	153	3%	5.00E-14	76.42	150	SRA:SRR9018620.10105357.1
SRX5796758	92.4	153	3%	5.00E-14	76.42	150	SRA:SRR9018620.10102456.1
SRX5796758	89.7	89.7	2%	2.00E-13	73.15	150	SRA:SRR9018620.51526330.1
SRX5796758	88.7	88.7	1%	7.00E-13	73.65	150	SRA:SRR9018620.16216670.1
SRX5796758	87.8	87.8	1%	7.00E-13	73.91	150	SRA:SRR9018620.54635871.2
SRX5796758	87.8	87.8	2%	7.00E-13	76.47	150	SRA:SRR9018620.16216670.2
SRX5796758	85.1	85.1	2%	8.00E-12	72.48	150	SRA:SRR9018620.32846475.2
SRX5796758	85.1	85.1	2%	8.00E-12	72.48	150	SRA:SRR9018620.32843401.2
SRX5796758	85.1	85.1	2%	8.00E-12	72.48	150	SRA:SRR9018620.32842660.2
SRX5796758	83.3	83.3	2%	3.00E-11	72.3	150	SRA:SRR9018620.54635871.1
SRX5796758	82.4	82.4	1%	3.00E-11	75.65	150	SRA:SRR9018620.39080048.1
SRX5796758	82.4	82.4	1%	3.00E-11	75.65	150	SRA:SRR9018620.20229032.1
SRX5796758	82.4	82.4	1%	3.00E-11	75.65	150	SRA:SRR9018620.20226558.1
SRX5796758	82.4	82.4	2%	3.00E-11	72	150	SRA:SRR9018620.13082862.1
SRX5796758	82.4	82.4	1%	3.00E-11	77.14	150	SRA:SRR9018620.1638188.1
SRX5796758	80.6	80.6	1%	1.00E-10	76.92	150	SRA:SRR9018620.105113019.1
SRX5796758	80.6	80.6	1%	1.00E-10	76.15	150	SRA:SRR9018620.47984361.2
SRX5796758	80.6	80.6	1%	1.00E-10	76.15	150	SRA:SRR9018620.47984361.1
SRX5796758	80.6	80.6	1%	1.00E-10	76.15	150	SRA:SRR9018620.47983431.2
SRX5796758	80.6	80.6	1%	1.00E-10	76.15	150	SRA:SRR9018620.47983431.1
SRX5796758	78.8	78.8	1%	3.00E-10	79.55	150	SRA:SRR9018620.45320754.2
SRX5796758	77	77	2%	1.00E-09	71.43	150	SRA:SRR9018620.32846475.1
SRX5796758	77	77	2%	1.00E-09	71.43	150	SRA:SRR9018620.32843401.1
SRX5796758	77	77	2%	1.00E-09	71.43	150	SRA:SRR9018620.32842660.1
SRX5796758	76.1	76.1	1%	4.00E-09	73.95	150	SRA:SRR9018620.12998193.1
SRX5796758	74.3	74.3	1%	1.00E-08	71.92	150	SRA:SRR9018620.70044962.2
SRX5796758	73.4	73.4	1%	1.00E-08	71.33	150	SRA:SRR9018620.77505983.2
SRX5796758	71.6	71.6	2%	5.00E-08	72.37	150	SRA:SRR9018620.103564305.1
SRX5796758	70.7	70.7	1%	2.00E-07	73.39	150	SRA:SRR9018620.93275346.1
SRX5796758	70.7	70.7	1%	2.00E-07	72.22	150	SRA:SRR9018620.18255099.1
SRX5796758	70.7	70.7	1%	2.00E-07	71.64	150	SRA:SRR9018620.1638188.2
SRX5796758	68.9	68.9	1%	6.00E-07	72.73	150	SRA:SRR9018620.93625168.1
SRX5796758	67.1	67.1	1%	2.00E-06	72.66	150	SRA:SRR9018620.26166212.2
SRX5796758	65.3	65.3	1%	7.00E-06	72.44	150	SRA:SRR9018620.38747865.1
SRX5796758	58.1	58.1	1%	0.001	72.48	150	SRA:SRR9018620.103097627.2
SRX5796758	58.1	58.1	1%	0.001	72.48	150	SRA:SRR9018620.15141757.1
SRX5796758	57.2	57.2	1%	0.001	70.25	150	SRA:SRR9018620.12998193.2
SRX5796758	55.4	55.4	0%	0.004	79.71	150	SRA:SRR9018620.10596509.1
