## Supplementary material for "Discovery of novel papillomaviruses in the critically-endangered Malayan and Chinese pangolins": SRR9018621_MJ59_blastn.csv

Description	Max Score	Total Score	Query Cover	E value	Per. ident	Acc. Len	Accession
SRX5796757	271	271	2%	3e-68	100.00	150	SRA:SRR9018621.23419434.2
SRX5796757	267	267	2%	1e-66	99.33	150	SRA:SRR9018621.23419434.1
SRX5796757	159	159	1%	5e-34	85.21	150	SRA:SRR9018621.74484102.1
SRX5796757	153	153	2%	2e-32	82.99	150	SRA:SRR9018621.40249825.2
SRX5796757	152	152	1%	2e-32	83.67	150	SRA:SRR9018621.110493448.1
SRX5796757	152	152	1%	2e-32	85.07	150	SRA:SRR9018621.71786178.1
SRX5796757	148	148	1%	9e-31	83.45	150	SRA:SRR9018621.104453475.2
SRX5796757	145	145	2%	3e-30	81.33	150	SRA:SRR9018621.102079308.2
SRX5796757	143	143	2%	1e-29	82.00	150	SRA:SRR9018621.49490679.1
SRX5796757	139	139	1%	4e-28	84.68	150	SRA:SRR9018621.103246786.1
SRX5796757	139	139	1%	4e-28	84.68	150	SRA:SRR9018621.103245018.1
SRX5796757	138	138	1%	4e-28	80.82	150	SRA:SRR9018621.108152966.1
SRX5796757	136	136	1%	2e-27	85.25	150	SRA:SRR9018621.71786178.2
SRX5796757	134	134	2%	5e-27	79.87	150	SRA:SRR9018621.10861110.2
SRX5796757	133	133	1%	2e-26	80.14	150	SRA:SRR9018621.12712210.2
SRX5796757	133	133	1%	2e-26	80.14	150	SRA:SRR9018621.9303968.2
SRX5796757	132	132	1%	2e-26	81.16	150	SRA:SRR9018621.4755126.2
SRX5796757	130	130	1%	2e-25	79.86	150	SRA:SRR9018621.81096822.2
SRX5796757	127	127	1%	8e-25	80.88	150	SRA:SRR9018621.119220961.1
SRX5796757	126	126	2%	3e-24	78.91	150	SRA:SRR9018621.110493448.2
SRX5796757	125	125	2%	3e-24	78.52	150	SRA:SRR9018621.103246786.2
SRX5796757	124	124	1%	1e-23	78.77	150	SRA:SRR9018621.62825345.2
SRX5796757	124	124	1%	1e-23	78.77	150	SRA:SRR9018621.62825344.2
SRX5796757	124	124	1%	1e-23	78.77	150	SRA:SRR9018621.55594351.1
SRX5796757	124	124	1%	1e-23	78.77	150	SRA:SRR9018621.55594204.1
SRX5796757	124	124	1%	1e-23	79.43	150	SRA:SRR9018621.4755126.1
SRX5796757	123	123	2%	3e-23	78.00	150	SRA:SRR9018621.113816504.2
SRX5796757	123	123	2%	3e-23	78.00	150	SRA:SRR9018621.78365083.1
SRX5796757	123	123	2%	3e-23	78.00	150	SRA:SRR9018621.12850995.2
SRX5796757	122	122	1%	3e-23	85.05	150	SRA:SRR9018621.15096007.2
SRX5796757	121	121	2%	1e-22	77.85	150	SRA:SRR9018621.103245018.2
SRX5796757	121	121	1%	1e-22	82.35	150	SRA:SRR9018621.40284857.2
SRX5796757	121	121	1%	1e-22	82.35	150	SRA:SRR9018621.40283907.2
SRX5796757	120	120	1%	1e-22	79.41	150	SRA:SRR9018621.19865524.1
SRX5796757	118	118	1%	4e-22	77.93	150	SRA:SRR9018621.104453475.1
SRX5796757	118	118	2%	4e-22	77.33	150	SRA:SRR9018621.99926693.2
SRX5796757	118	118	2%	4e-22	77.48	150	SRA:SRR9018621.40249825.1
SRX5796757	118	118	2%	4e-22	77.48	150	SRA:SRR9018621.9303968.1
SRX5796757	118	118	2%	4e-22	77.33	150	SRA:SRR9018621.2748562.1
SRX5796757	117	117	2%	1e-21	78.00	150	SRA:SRR9018621.54094542.2
SRX5796757	116	116	2%	1e-21	77.18	150	SRA:SRR9018621.108284699.1
SRX5796757	114	114	1%	5e-21	81.36	150	SRA:SRR9018621.49490679.2
SRX5796757	112	112	2%	6e-20	76.97	150	SRA:SRR9018621.15096007.1
SRX5796757	109	109	1%	2e-19	77.46	150	SRA:SRR9018621.57339283.1
SRX5796757	107	107	1%	8e-19	77.61	150	SRA:SRR9018621.96950121.2
SRX5796757	107	107	1%	8e-19	76.39	150	SRA:SRR9018621.2748562.2
SRX5796757	105	105	1%	3e-18	77.78	150	SRA:SRR9018621.12958157.2
SRX5796757	105	105	1%	3e-18	77.78	150	SRA:SRR9018621.12956889.2
SRX5796757	104	104	1%	9e-18	78.29	150	SRA:SRR9018621.95302429.1
SRX5796757	104	104	1%	9e-18	76.76	150	SRA:SRR9018621.57338991.1
SRX5796757	103	103	1%	3e-17	76.87	150	SRA:SRR9018621.62825345.1
SRX5796757	103	103	1%	3e-17	76.87	150	SRA:SRR9018621.62825344.1
SRX5796757	101	101	2%	1e-16	75.00	150	SRA:SRR9018621.10892231.1
SRX5796757	99.6	99.6	1%	4e-16	77.52	150	SRA:SRR9018621.70193364.2
SRX5796757	97.8	97.8	1%	1e-15	79.17	150	SRA:SRR9018621.40284857.1
SRX5796757	97.8	97.8	1%	1e-15	79.17	150	SRA:SRR9018621.40283907.1
SRX5796757	97.8	97.8	1%	1e-15	76.34	150	SRA:SRR9018621.12850995.1
SRX5796757	96.9	96.9	1%	1e-15	74.83	150	SRA:SRR9018621.92717039.2
SRX5796757	96.9	96.9	1%	1e-15	74.83	150	SRA:SRR9018621.73288157.2
SRX5796757	96.0	96.0	1%	5e-15	76.15	150	SRA:SRR9018621.54918022.1
SRX5796757	96.0	96.0	1%	5e-15	76.15	150	SRA:SRR9018621.54918021.1
SRX5796757	96.0	96.0	1%	5e-15	85.06	150	SRA:SRR9018621.10861110.1
SRX5796757	93.3	93.3	1%	2e-14	76.19	150	SRA:SRR9018621.47716406.2
SRX5796757	92.4	92.4	1%	6e-14	75.78	150	SRA:SRR9018621.55894904.2
SRX5796757	91.5	91.5	1%	6e-14	74.81	150	SRA:SRR9018621.62941680.2
SRX5796757	90.6	90.6	1%	2e-13	77.68	150	SRA:SRR9018621.114123707.2
SRX5796757	90.6	90.6	1%	2e-13	76.92	150	SRA:SRR9018621.108284699.2
SRX5796757	90.6	90.6	1%	2e-13	76.92	150	SRA:SRR9018621.83746379.1
SRX5796757	86.9	86.9	1%	2e-12	73.10	150	SRA:SRR9018621.25222788.2
SRX5796757	86.9	86.9	1%	2e-12	73.10	150	SRA:SRR9018621.25217130.2
SRX5796757	86.0	86.0	1%	2e-12	73.24	150	SRA:SRR9018621.104628166.1
SRX5796757	86.0	86.0	1%	2e-12	73.24	150	SRA:SRR9018621.104625631.1
SRX5796757	85.1	85.1	1%	9e-12	75.63	150	SRA:SRR9018621.114123707.1
SRX5796757	84.2	84.2	1%	9e-12	73.53	150	SRA:SRR9018621.108152966.2
SRX5796757	82.4	82.4	2%	3e-11	72.00	150	SRA:SRR9018621.79818089.1
SRX5796757	82.4	82.4	2%	3e-11	75.48	150	SRA:SRR9018621.15556436.1
SRX5796757	82.4	82.4	1%	3e-11	75.65	150	SRA:SRR9018621.12712210.1
SRX5796757	81.5	81.5	2%	1e-10	75.66	150	SRA:SRR9018621.46252151.1
SRX5796757	80.6	80.6	1%	1e-10	79.78	150	SRA:SRR9018621.118863820.2
SRX5796757	80.6	80.6	1%	1e-10	72.41	150	SRA:SRR9018621.57339283.2
SRX5796757	80.6	80.6	1%	1e-10	72.41	150	SRA:SRR9018621.57338991.2
SRX5796757	80.6	80.6	1%	1e-10	73.13	150	SRA:SRR9018621.55894904.1
SRX5796757	80.6	80.6	1%	1e-10	75.84	150	SRA:SRR9018621.12958157.1
SRX5796757	80.6	80.6	1%	1e-10	75.84	150	SRA:SRR9018621.12956889.1
SRX5796757	79.7	79.7	1%	4e-10	75.68	150	SRA:SRR9018621.27638408.2
SRX5796757	79.7	79.7	1%	4e-10	77.23	150	SRA:SRR9018621.3946974.2
SRX5796757	79.7	79.7	1%	4e-10	77.23	150	SRA:SRR9018621.3946810.2
SRX5796757	76.1	76.1	1%	4e-09	73.39	150	SRA:SRR9018621.95302429.2
SRX5796757	76.1	76.1	1%	4e-09	76.26	150	SRA:SRR9018621.70193364.1
SRX5796757	76.1	76.1	1%	4e-09	73.95	150	SRA:SRR9018621.13575446.1
SRX5796757	75.2	75.2	1%	4e-09	79.07	150	SRA:SRR9018621.52725612.2
SRX5796757	75.2	75.2	1%	4e-09	79.07	150	SRA:SRR9018621.52724611.2
SRX5796757	74.3	74.3	1%	2e-08	71.33	150	SRA:SRR9018621.373838.1
SRX5796757	71.6	71.6	1%	5e-08	71.64	150	SRA:SRR9018621.96950121.1
SRX5796757	70.7	70.7	1%	2e-07	73.39	150	SRA:SRR9018621.92717039.1
SRX5796757	70.7	70.7	1%	2e-07	73.39	150	SRA:SRR9018621.73288157.1
SRX5796757	70.7	70.7	1%	2e-07	74.66	150	SRA:SRR9018621.36800801.2
SRX5796757	70.7	70.7	1%	2e-07	70.55	150	SRA:SRR9018621.27638408.1
SRX5796757	68.9	68.9	2%	7e-07	70.00	150	SRA:SRR9018621.119220961.2
SRX5796757	68.0	68.0	1%	7e-07	73.85	150	SRA:SRR9018621.120660541.2
SRX5796757	68.0	68.0	1%	7e-07	80.25	150	SRA:SRR9018621.116302787.1
SRX5796757	68.0	68.0	1%	7e-07	72.65	150	SRA:SRR9018621.104628166.2
SRX5796757	68.0	68.0	1%	7e-07	72.65	150	SRA:SRR9018621.104625631.2
SRX5796757	68.0	68.0	1%	7e-07	71.43	150	SRA:SRR9018621.102079308.1
SRX5796757	67.1	67.1	1%	2e-06	72.66	150	SRA:SRR9018621.85477388.2
SRX5796757	67.1	67.1	1%	2e-06	70.90	150	SRA:SRR9018621.78365083.2
SRX5796757	67.1	67.1	1%	2e-06	71.97	150	SRA:SRR9018621.47716406.1
SRX5796757	66.2	66.2	1%	2e-06	76.74	150	SRA:SRR9018621.81096822.1
SRX5796757	66.2	66.2	1%	2e-06	72.41	150	SRA:SRR9018621.54094542.1
SRX5796757	66.2	66.2	1%	2e-06	77.78	150	SRA:SRR9018621.20563216.2
SRX5796757	64.4	64.4	0%	8e-06	82.09	150	SRA:SRR9018621.74484102.2
SRX5796757	62.6	62.6	1%	3e-05	76.29	150	SRA:SRR9018621.46252151.2
SRX5796757	60.8	60.8	0%	1e-04	78.08	150	SRA:SRR9018621.83746379.2
SRX5796757	59.9	59.9	1%	3e-04	70.00	150	SRA:SRR9018621.79818089.2
SRX5796757	59.0	59.0	0%	3e-04	79.10	150	SRA:SRR9018621.52881139.1
SRX5796757	58.1	58.1	1%	0.001	70.59	150	SRA:SRR9018621.41934336.1
SRX5796757	56.3	56.3	1%	0.004	68.53	150	SRA:SRR9018621.59101826.2
