## Supplementary material for "Discovery of novel papillomaviruses in the critically-endangered Malayan and Chinese pangolins": SRR9018623_MJ51_blastn.csv

Description	Max Score	Total Score	Query Cover	E value	Per. ident	Acc. Len	Accession
SRX5796755	173	173	2%	2e-38	85.81	150	SRA:SRR9018623.5538885.1
SRX5796755	154	154	1%	4e-33	83.45	150	SRA:SRR9018623.5538885.2
SRX5796755	121	121	1%	9e-23	82.35	150	SRA:SRR9018623.64593775.2
SRX5796755	102	102	1%	2e-17	76.55	150	SRA:SRR9018623.64593775.1
SRX5796755	102	102	1%	2e-17	77.78	150	SRA:SRR9018623.9858802.1
SRX5796755	82.4	82.4	2%	2e-11	72.00	150	SRA:SRR9018623.85239273.1
SRX5796755	82.4	82.4	2%	2e-11	72.00	150	SRA:SRR9018623.85238788.1
SRX5796755	68.0	68.0	1%	5e-07	72.65	150	SRA:SRR9018623.9858802.2
SRX5796755	66.2	66.2	1%	2e-06	72.58	150	SRA:SRR9018623.85239273.2
SRX5796755	66.2	66.2	1%	2e-06	72.58	150	SRA:SRR9018623.85238788.2
