## Supplementary material for "Discovery of novel papillomaviruses in the critically-endangered Malayan and Chinese pangolins": SRR9018624_MJ52_blastn.csv

Description	Max Score	Total Score	Query Cover	E value	Per. ident	Acc. Len	Accession
SRX5796754	129	129	2%	2e-25	78.95	150	SRA:SRR9018624.93596470.2
SRX5796754	116	116	2%	1e-21	77.18	150	SRA:SRR9018624.93596470.1
