## Supplementary material for "Discovery of novel papillomaviruses in the critically-endangered Malayan and Chinese pangolins": SRR9018626_MJ54_blastn.csv

Description	Max Score	Total Score	Query Cover	E value	Per. ident	Acc. Len	Accession
SRX5796752	271	271	2%	3e-68	100.00	150	SRA:SRR9018626.3960651.1
SRX5796752	267	267	2%	1e-66	99.33	150	SRA:SRR9018626.13589831.2
SRX5796752	267	267	2%	1e-66	99.33	150	SRA:SRR9018626.13589831.1
SRX5796752	244	244	2%	4e-60	96.00	150	SRA:SRR9018626.3960651.2
SRX5796752	173	173	2%	2e-38	85.81	150	SRA:SRR9018626.35167743.2
SRX5796752	171	171	2%	7e-38	85.71	150	SRA:SRR9018626.80186730.2
SRX5796752	161	161	1%	4e-35	84.72	150	SRA:SRR9018626.92796009.2
SRX5796752	160	160	1%	1e-34	84.25	150	SRA:SRR9018626.58420135.2
SRX5796752	160	160	1%	1e-34	84.25	150	SRA:SRR9018626.58402011.2
SRX5796752	158	158	1%	4e-34	84.51	150	SRA:SRR9018626.44280624.1
SRX5796752	156	156	1%	2e-33	87.30	150	SRA:SRR9018626.67314412.1
SRX5796752	154	154	1%	5e-33	85.40	150	SRA:SRR9018626.52932137.2
SRX5796752	151	151	1%	7e-32	83.69	150	SRA:SRR9018626.72748217.2
SRX5796752	151	151	1%	7e-32	83.69	150	SRA:SRR9018626.43781249.1
SRX5796752	150	150	1%	2e-31	84.67	150	SRA:SRR9018626.70745284.2
SRX5796752	150	150	2%	2e-31	82.00	150	SRA:SRR9018626.40200050.2
SRX5796752	149	149	1%	2e-31	83.94	150	SRA:SRR9018626.7735922.1
SRX5796752	148	148	2%	8e-31	81.88	150	SRA:SRR9018626.43756949.1
SRX5796752	147	147	1%	8e-31	84.40	150	SRA:SRR9018626.62714602.1
SRX5796752	146	146	1%	3e-30	82.07	150	SRA:SRR9018626.107549921.2
SRX5796752	146	146	1%	3e-30	82.07	150	SRA:SRR9018626.107545798.2
SRX5796752	146	146	1%	3e-30	82.07	150	SRA:SRR9018626.107543449.2
SRX5796752	146	146	1%	3e-30	82.76	150	SRA:SRR9018626.64718627.1
SRX5796752	145	145	2%	3e-30	81.33	150	SRA:SRR9018626.75343090.1
SRX5796752	141	141	1%	1e-28	84.44	150	SRA:SRR9018626.99602030.2
SRX5796752	140	140	1%	1e-28	85.48	150	SRA:SRR9018626.18942659.1
SRX5796752	137	137	2%	1e-27	79.35	150	SRA:SRR9018626.91276346.2
SRX5796752	137	137	1%	1e-27	84.55	150	SRA:SRR9018626.51593431.1
SRX5796752	135	135	1%	5e-27	81.51	150	SRA:SRR9018626.48431935.2
SRX5796752	134	134	1%	5e-27	82.09	150	SRA:SRR9018626.27267849.2
SRX5796752	133	133	1%	2e-26	80.14	150	SRA:SRR9018626.99602030.1
SRX5796752	132	132	2%	2e-26	79.87	150	SRA:SRR9018626.76857367.1
SRX5796752	132	132	2%	6e-26	79.33	150	SRA:SRR9018626.69721185.1
SRX5796752	132	132	1%	6e-26	81.38	150	SRA:SRR9018626.9987939.1
SRX5796752	131	131	1%	6e-26	80.95	150	SRA:SRR9018626.41311021.2
SRX5796752	129	129	1%	2e-25	79.45	150	SRA:SRR9018626.40200050.1
SRX5796752	127	127	2%	7e-25	78.67	150	SRA:SRR9018626.69721571.1
SRX5796752	127	127	2%	7e-25	78.67	150	SRA:SRR9018626.3639574.1
SRX5796752	126	126	1%	3e-24	87.50	150	SRA:SRR9018626.16871229.1
SRX5796752	126	126	1%	3e-24	80.00	150	SRA:SRR9018626.2764754.2
SRX5796752	126	126	1%	3e-24	80.29	150	SRA:SRR9018626.1348743.2
SRX5796752	125	125	1%	3e-24	81.40	150	SRA:SRR9018626.72370301.1
SRX5796752	123	123	2%	9e-24	78.38	150	SRA:SRR9018626.67314412.2
SRX5796752	123	123	1%	9e-24	81.25	150	SRA:SRR9018626.48643309.2
SRX5796752	123	123	2%	3e-23	78.00	150	SRA:SRR9018626.61548873.2
SRX5796752	123	123	1%	3e-23	79.29	150	SRA:SRR9018626.32205018.1
SRX5796752	122	122	1%	3e-23	79.56	150	SRA:SRR9018626.41311021.1
SRX5796752	120	120	1%	1e-22	80.95	150	SRA:SRR9018626.76857367.2
SRX5796752	120	120	1%	1e-22	78.72	150	SRA:SRR9018626.69721185.2
SRX5796752	120	120	1%	1e-22	83.78	150	SRA:SRR9018626.52932137.1
SRX5796752	119	119	2%	4e-22	77.70	150	SRA:SRR9018626.110559194.1
SRX5796752	117	117	2%	1e-21	77.12	150	SRA:SRR9018626.43781249.2
SRX5796752	116	116	1%	1e-21	79.71	150	SRA:SRR9018626.102307691.1
SRX5796752	116	116	1%	1e-21	78.42	150	SRA:SRR9018626.27270576.1
SRX5796752	115	115	2%	5e-21	77.85	150	SRA:SRR9018626.107549921.1
SRX5796752	115	115	2%	5e-21	77.85	150	SRA:SRR9018626.107545798.1
SRX5796752	115	115	2%	5e-21	77.85	150	SRA:SRR9018626.107543449.1
SRX5796752	115	115	1%	5e-21	78.01	150	SRA:SRR9018626.69721571.2
SRX5796752	115	115	1%	5e-21	78.01	150	SRA:SRR9018626.61548873.1
SRX5796752	114	114	1%	5e-21	83.33	150	SRA:SRR9018626.93206844.2
SRX5796752	114	114	2%	5e-21	77.03	150	SRA:SRR9018626.73784035.1
SRX5796752	113	113	1%	2e-20	78.99	150	SRA:SRR9018626.57335989.1
SRX5796752	113	113	2%	2e-20	76.47	150	SRA:SRR9018626.72748217.1
SRX5796752	113	113	1%	2e-20	77.46	150	SRA:SRR9018626.27267849.1
SRX5796752	112	112	1%	6e-20	81.98	150	SRA:SRR9018626.105858289.2
SRX5796752	111	111	1%	6e-20	77.94	150	SRA:SRR9018626.89313424.1
SRX5796752	110	110	1%	2e-19	76.92	150	SRA:SRR9018626.32205018.2
SRX5796752	109	109	2%	2e-19	76.00	150	SRA:SRR9018626.62432156.2
SRX5796752	109	109	1%	2e-19	77.14	150	SRA:SRR9018626.59875673.1
SRX5796752	109	109	2%	2e-19	76.00	150	SRA:SRR9018626.7735922.2
SRX5796752	109	109	2%	2e-19	75.66	150	SRA:SRR9018626.3639574.2
SRX5796752	108	108	1%	7e-19	77.24	150	SRA:SRR9018626.78772326.1
SRX5796752	107	107	1%	7e-19	76.98	150	SRA:SRR9018626.103571171.1
SRX5796752	107	107	2%	7e-19	76.62	150	SRA:SRR9018626.18942659.2
SRX5796752	107	107	2%	7e-19	76.62	150	SRA:SRR9018626.16871229.2
SRX5796752	107	107	2%	7e-19	75.84	150	SRA:SRR9018626.10433854.2
SRX5796752	106	106	1%	2e-18	81.48	150	SRA:SRR9018626.2764754.1
SRX5796752	105	105	1%	2e-18	76.22	150	SRA:SRR9018626.64718627.2
SRX5796752	104	104	1%	9e-18	76.06	150	SRA:SRR9018626.63424829.2
SRX5796752	103	103	2%	3e-17	75.97	150	SRA:SRR9018626.80758146.2
SRX5796752	103	103	1%	3e-17	78.99	150	SRA:SRR9018626.52578623.1
SRX5796752	102	102	1%	3e-17	76.47	150	SRA:SRR9018626.93563266.1
SRX5796752	102	102	2%	3e-17	74.68	150	SRA:SRR9018626.80186730.1
SRX5796752	101	101	1%	1e-16	85.56	150	SRA:SRR9018626.80758146.1
SRX5796752	98.7	98.7	1%	4e-16	77.04	150	SRA:SRR9018626.23797007.1
SRX5796752	98.7	98.7	1%	4e-16	77.34	150	SRA:SRR9018626.4448991.1
SRX5796752	97.8	97.8	1%	1e-15	74.66	150	SRA:SRR9018626.72178902.2
SRX5796752	97.8	97.8	1%	1e-15	79.17	150	SRA:SRR9018626.57335989.2
SRX5796752	96.9	96.9	2%	1e-15	73.72	150	SRA:SRR9018626.51002374.1
SRX5796752	96.0	96.0	1%	4e-15	80.39	150	SRA:SRR9018626.78772326.2
SRX5796752	96.0	96.0	1%	4e-15	79.09	150	SRA:SRR9018626.14013624.2
SRX5796752	96.0	96.0	1%	4e-15	74.48	150	SRA:SRR9018626.4448991.2
SRX5796752	95.1	95.1	1%	4e-15	75.76	150	SRA:SRR9018626.59875673.2
SRX5796752	95.1	95.1	1%	4e-15	79.44	150	SRA:SRR9018626.13051983.1
SRX5796752	93.3	93.3	1%	2e-14	76.19	150	SRA:SRR9018626.88748972.2
SRX5796752	93.3	93.3	2%	2e-14	74.32	150	SRA:SRR9018626.9987939.2
SRX5796752	90.6	90.6	2%	2e-13	74.00	150	SRA:SRR9018626.105858289.1
SRX5796752	89.7	89.7	1%	2e-13	74.10	150	SRA:SRR9018626.63015945.2
SRX5796752	89.7	89.7	1%	2e-13	74.10	150	SRA:SRR9018626.27270576.2
SRX5796752	87.8	87.8	1%	7e-13	75.00	150	SRA:SRR9018626.102249387.1
SRX5796752	87.8	154	2%	7e-13	76.99	150	SRA:SRR9018626.48643309.1
SRX5796752	87.8	87.8	1%	7e-13	73.15	150	SRA:SRR9018626.25937217.2
SRX5796752	87.8	87.8	1%	7e-13	79.59	150	SRA:SRR9018626.10342910.2
SRX5796752	86.9	86.9	1%	2e-12	75.20	150	SRA:SRR9018626.61979929.1
SRX5796752	86.0	86.0	1%	2e-12	78.30	150	SRA:SRR9018626.72178902.1
SRX5796752	86.0	86.0	1%	2e-12	73.24	150	SRA:SRR9018626.14818130.1
SRX5796752	86.0	86.0	1%	2e-12	73.24	150	SRA:SRR9018626.14817834.1
SRX5796752	85.1	85.1	1%	8e-12	79.79	150	SRA:SRR9018626.41502200.1
SRX5796752	84.2	84.2	1%	8e-12	78.10	150	SRA:SRR9018626.78306075.1
SRX5796752	84.2	150	2%	8e-12	76.58	150	SRA:SRR9018626.72370301.2
SRX5796752	84.2	84.2	1%	8e-12	76.99	150	SRA:SRR9018626.10730282.1
SRX5796752	84.2	84.2	1%	8e-12	79.17	150	SRA:SRR9018626.6601684.1
SRX5796752	82.4	82.4	1%	3e-11	72.86	150	SRA:SRR9018626.89313424.2
SRX5796752	82.4	82.4	2%	3e-11	72.00	150	SRA:SRR9018626.70336936.2
SRX5796752	82.4	82.4	2%	3e-11	72.00	150	SRA:SRR9018626.48431935.1
SRX5796752	81.5	81.5	1%	1e-10	75.21	150	SRA:SRR9018626.108942704.2
SRX5796752	81.5	81.5	1%	1e-10	74.59	150	SRA:SRR9018626.93563266.2
SRX5796752	81.5	147	2%	1e-10	76.64	150	SRA:SRR9018626.92796009.1
SRX5796752	81.5	81.5	2%	1e-10	72.85	150	SRA:SRR9018626.73784035.2
SRX5796752	81.5	81.5	1%	1e-10	74.59	150	SRA:SRR9018626.63015945.1
SRX5796752	81.5	148	3%	1e-10	76.64	150	SRA:SRR9018626.58420135.1
SRX5796752	79.7	79.7	1%	3e-10	76.42	150	SRA:SRR9018626.70745284.1
SRX5796752	79.7	79.7	1%	3e-10	71.92	150	SRA:SRR9018626.40479772.2
SRX5796752	77.9	77.9	1%	1e-09	76.92	150	SRA:SRR9018626.91185101.2
SRX5796752	77.0	77.0	1%	1e-09	75.21	150	SRA:SRR9018626.87798455.2
SRX5796752	77.0	77.0	1%	1e-09	75.21	150	SRA:SRR9018626.79657393.2
SRX5796752	77.0	144	3%	1e-09	75.70	150	SRA:SRR9018626.58402011.1
SRX5796752	76.1	76.1	1%	4e-09	76.77	150	SRA:SRR9018626.88748972.1
SRX5796752	76.1	146	3%	4e-09	75.96	150	SRA:SRR9018626.63424829.1
SRX5796752	76.1	76.1	1%	4e-09	73.76	150	SRA:SRR9018626.51002374.2
SRX5796752	76.1	146	3%	4e-09	75.96	150	SRA:SRR9018626.44280624.2
SRX5796752	72.5	72.5	1%	5e-08	71.97	150	SRA:SRR9018626.93178999.1
SRX5796752	72.5	72.5	1%	5e-08	80.52	150	SRA:SRR9018626.62432156.1
SRX5796752	72.5	72.5	1%	5e-08	71.72	150	SRA:SRR9018626.51593431.2
SRX5796752	70.7	70.7	1%	2e-07	73.39	150	SRA:SRR9018626.58259039.2
SRX5796752	69.8	69.8	1%	2e-07	71.43	150	SRA:SRR9018626.72188702.2
SRX5796752	68.9	68.9	1%	6e-07	75.79	150	SRA:SRR9018626.44972289.2
SRX5796752	68.9	68.9	1%	6e-07	75.79	150	SRA:SRR9018626.40479772.1
SRX5796752	68.0	68.0	1%	6e-07	70.42	150	SRA:SRR9018626.110559194.2
SRX5796752	68.0	68.0	1%	6e-07	70.42	150	SRA:SRR9018626.108942704.1
SRX5796752	68.0	68.0	1%	6e-07	80.25	150	SRA:SRR9018626.99058863.1
SRX5796752	68.0	68.0	1%	6e-07	80.25	150	SRA:SRR9018626.79867869.1
SRX5796752	68.0	68.0	1%	6e-07	70.42	150	SRA:SRR9018626.43756949.2
SRX5796752	67.1	67.1	1%	2e-06	71.14	150	SRA:SRR9018626.102307691.2
SRX5796752	67.1	67.1	1%	2e-06	72.66	150	SRA:SRR9018626.84607717.1
SRX5796752	67.1	67.1	1%	2e-06	70.90	150	SRA:SRR9018626.25937217.1
SRX5796752	66.2	66.2	0%	2e-06	81.82	150	SRA:SRR9018626.109895269.2
SRX5796752	64.4	64.4	1%	7e-06	70.67	150	SRA:SRR9018626.61979929.2
SRX5796752	64.4	64.4	1%	7e-06	73.44	150	SRA:SRR9018626.10433854.1
SRX5796752	62.6	62.6	1%	3e-05	76.84	150	SRA:SRR9018626.3984825.1
SRX5796752	61.7	61.7	0%	9e-05	80.88	150	SRA:SRR9018626.75343090.2
SRX5796752	60.8	60.8	1%	9e-05	72.82	150	SRA:SRR9018626.39317600.2
SRX5796752	60.8	60.8	1%	9e-05	72.82	150	SRA:SRR9018626.13118718.2
SRX5796752	59.9	59.9	1%	3e-04	73.68	150	SRA:SRR9018626.95189229.1
SRX5796752	57.2	57.2	1%	0.001	75.31	150	SRA:SRR9018626.14818130.2
SRX5796752	57.2	57.2	1%	0.001	75.31	150	SRA:SRR9018626.14817834.2
SRX5796752	55.4	55.4	1%	0.004	68.57	150	SRA:SRR9018626.95133746.2
SRX5796752	55.4	55.4	1%	0.004	69.47	150	SRA:SRR9018626.90963775.2
SRX5796752	55.4	55.4	0%	0.004	78.46	150	SRA:SRR9018626.23797007.2
