## Supplementary material for "Discovery of novel papillomaviruses in the critically-endangered Malayan and Chinese pangolins": SRR9018634_MJ21_blastn.csv

Description	Max Score	Total Score	Query Cover	E value	Per. ident	Acc. Len	Accession
SRX5796744	94.2	94.2	1%	1e-14	78.26	125	SRA:SRR9018634.6289399.1
SRX5796744	59.0	59.0	1%	3e-04	71.96	125	SRA:SRR9018634.13458435.1
