## Supplementary material for "Discovery of novel papillomaviruses in the critically-endangered Malayan and Chinese pangolins": SRR9018635_MJ20_blastn.csv

Description	Max Score	Total Score	Query Cover	E value	Per. ident	Acc. Len	Accession
SRX5796743	124	124	1%	1e-23	78.77	150	SRA:SRR9018635.101430564.2
SRX5796743	116	116	2%	2e-21	78.00	150	SRA:SRR9018635.93308046.2
SRX5796743	68.0	68.0	1%	7e-07	72.65	150	SRA:SRR9018635.49465212.2
SRX5796743	62.6	62.6	2%	3e-05	69.13	150	SRA:SRR9018635.101430564.1
