## Supplementary material for "Discovery of novel papillomaviruses in the critically-endangered Malayan and Chinese pangolins": SRR9018636_MJ23_blastn.csv

Description	Max Score	Total Score	Query Cover	E value	Per. ident	Acc. Len	Accession
SRX5796742	226	226	1%	1e-54	100.00	125	SRA:SRR9018636.13140393.2
SRX5796742	226	226	1%	1e-54	100.00	125	SRA:SRR9018636.13140393.1
SRX5796742	154	154	1%	6e-33	87.20	125	SRA:SRR9018636.32741123.1
SRX5796742	154	154	1%	6e-33	89.57	125	SRA:SRR9018636.16231738.2
SRX5796742	151	151	1%	7e-32	88.79	125	SRA:SRR9018636.109060942.1
SRX5796742	150	150	1%	2e-31	86.40	125	SRA:SRR9018636.143132109.2
SRX5796742	149	149	1%	2e-31	86.89	125	SRA:SRR9018636.34727778.1
SRX5796742	148	148	1%	8e-31	86.29	125	SRA:SRR9018636.138909915.2
SRX5796742	148	148	1%	8e-31	86.29	125	SRA:SRR9018636.83048982.2
SRX5796742	145	145	1%	3e-30	85.60	125	SRA:SRR9018636.136470093.1
SRX5796742	145	145	1%	3e-30	86.67	125	SRA:SRR9018636.136224467.2
SRX5796742	145	145	1%	3e-30	85.60	125	SRA:SRR9018636.110709657.2
SRX5796742	145	145	1%	3e-30	85.60	125	SRA:SRR9018636.105720413.1
SRX5796742	145	145	1%	3e-30	85.60	125	SRA:SRR9018636.60353208.2
SRX5796742	144	144	1%	1e-29	86.07	125	SRA:SRR9018636.110709657.1
SRX5796742	144	144	1%	1e-29	86.07	125	SRA:SRR9018636.105720413.2
SRX5796742	144	144	1%	1e-29	86.07	125	SRA:SRR9018636.5115972.2
SRX5796742	141	141	1%	3e-29	85.37	125	SRA:SRR9018636.107955632.1
SRX5796742	141	141	1%	3e-29	85.37	125	SRA:SRR9018636.53385285.1
SRX5796742	141	141	1%	1e-28	86.96	125	SRA:SRR9018636.107339796.2
SRX5796742	141	141	1%	1e-28	84.80	125	SRA:SRR9018636.102762546.1
SRX5796742	140	140	1%	1e-28	85.25	125	SRA:SRR9018636.58968891.2
SRX5796742	140	140	1%	1e-28	85.95	125	SRA:SRR9018636.25131445.1
SRX5796742	139	139	1%	4e-28	84.68	125	SRA:SRR9018636.56754766.1
SRX5796742	138	138	1%	4e-28	85.83	125	SRA:SRR9018636.107339796.1
SRX5796742	138	138	1%	4e-28	85.04	125	SRA:SRR9018636.72175513.1
SRX5796742	137	137	1%	1e-27	84.80	125	SRA:SRR9018636.131661166.1
SRX5796742	136	136	1%	1e-27	85.25	125	SRA:SRR9018636.134242579.2
SRX5796742	136	136	1%	1e-27	85.00	125	SRA:SRR9018636.131661166.2
SRX5796742	136	136	1%	1e-27	85.00	125	SRA:SRR9018636.83048982.1
SRX5796742	136	136	1%	1e-27	84.00	125	SRA:SRR9018636.44918487.2
SRX5796742	135	135	1%	5e-27	84.43	125	SRA:SRR9018636.148346422.2
SRX5796742	134	134	1%	5e-27	85.96	125	SRA:SRR9018636.49479961.1
SRX5796742	133	133	1%	2e-26	84.30	125	SRA:SRR9018636.94544267.1
SRX5796742	133	133	1%	2e-26	84.55	125	SRA:SRR9018636.66005619.2
SRX5796742	132	132	1%	2e-26	85.84	125	SRA:SRR9018636.134242579.1
SRX5796742	132	132	1%	2e-26	87.04	125	SRA:SRR9018636.58968891.1
SRX5796742	132	132	1%	2e-26	87.27	125	SRA:SRR9018636.56449635.2
SRX5796742	132	132	1%	2e-26	87.27	125	SRA:SRR9018636.15839227.1
SRX5796742	132	132	1%	2e-26	85.84	125	SRA:SRR9018636.11884496.2
SRX5796742	132	132	1%	6e-26	84.13	125	SRA:SRR9018636.139157834.2
SRX5796742	131	131	1%	6e-26	83.61	125	SRA:SRR9018636.5115972.1
SRX5796742	130	130	1%	2e-25	84.30	125	SRA:SRR9018636.108509886.1
SRX5796742	129	129	1%	2e-25	86.79	125	SRA:SRR9018636.144793216.1
SRX5796742	129	129	1%	2e-25	83.47	125	SRA:SRR9018636.136224467.1
SRX5796742	129	129	1%	2e-25	83.74	125	SRA:SRR9018636.53731628.2
SRX5796742	129	129	1%	2e-25	83.74	125	SRA:SRR9018636.22406568.2
SRX5796742	128	128	1%	8e-25	84.96	125	SRA:SRR9018636.80974623.1
SRX5796742	128	128	1%	8e-25	83.90	125	SRA:SRR9018636.46813096.1
SRX5796742	128	128	1%	8e-25	84.96	125	SRA:SRR9018636.33079854.2
SRX5796742	127	127	1%	8e-25	82.40	125	SRA:SRR9018636.32473008.1
SRX5796742	126	126	1%	3e-24	83.76	125	SRA:SRR9018636.14104803.2
SRX5796742	125	125	1%	3e-24	85.32	125	SRA:SRR9018636.116109742.2
SRX5796742	124	124	1%	9e-24	83.62	125	SRA:SRR9018636.66005619.1
SRX5796742	123	123	1%	9e-24	85.19	125	SRA:SRR9018636.148346422.1
SRX5796742	123	123	1%	9e-24	83.06	125	SRA:SRR9018636.136761537.1
SRX5796742	123	123	1%	9e-24	83.05	125	SRA:SRR9018636.53731628.1
SRX5796742	123	123	1%	9e-24	84.07	125	SRA:SRR9018636.46813096.2
SRX5796742	122	122	1%	3e-23	85.05	125	SRA:SRR9018636.102762546.2
SRX5796742	122	122	1%	3e-23	85.05	125	SRA:SRR9018636.16231738.1
SRX5796742	121	121	1%	1e-22	87.13	125	SRA:SRR9018636.115608241.2
SRX5796742	121	121	1%	1e-22	82.35	125	SRA:SRR9018636.91078218.2
SRX5796742	121	121	1%	1e-22	81.45	125	SRA:SRR9018636.75250378.1
SRX5796742	121	121	1%	1e-22	81.45	125	SRA:SRR9018636.28868171.1
SRX5796742	121	121	1%	1e-22	80.15	125	SRA:SRR9018636.12139125.1
SRX5796742	120	120	1%	1e-22	82.76	125	SRA:SRR9018636.115608241.1
SRX5796742	120	120	1%	1e-22	81.82	125	SRA:SRR9018636.108509886.2
SRX5796742	120	120	1%	1e-22	82.79	125	SRA:SRR9018636.60243304.2
SRX5796742	117	117	1%	1e-21	80.47	125	SRA:SRR9018636.116734724.1
SRX5796742	117	117	1%	1e-21	81.75	125	SRA:SRR9018636.39831154.2
SRX5796742	117	117	1%	1e-21	80.65	125	SRA:SRR9018636.13119593.1
SRX5796742	116	116	1%	1e-21	84.62	125	SRA:SRR9018636.145340317.2
SRX5796742	115	115	1%	5e-21	80.99	125	SRA:SRR9018636.136268011.1
SRX5796742	115	115	1%	5e-21	80.99	125	SRA:SRR9018636.117542221.2
SRX5796742	115	115	1%	5e-21	80.99	125	SRA:SRR9018636.62021016.2
SRX5796742	114	114	1%	5e-21	80.80	125	SRA:SRR9018636.139157834.1
SRX5796742	114	114	1%	5e-21	80.80	125	SRA:SRR9018636.72175513.2
SRX5796742	114	114	1%	5e-21	83.33	125	SRA:SRR9018636.50239702.1
SRX5796742	113	113	1%	2e-20	86.60	125	SRA:SRR9018636.91078218.1
SRX5796742	113	113	1%	2e-20	81.20	125	SRA:SRR9018636.10911006.1
SRX5796742	112	112	1%	6e-20	78.63	125	SRA:SRR9018636.133838741.2
SRX5796742	112	112	1%	6e-20	81.98	125	SRA:SRR9018636.73584968.2
SRX5796742	112	112	1%	6e-20	81.58	125	SRA:SRR9018636.72949695.2
SRX5796742	111	111	1%	6e-20	80.49	125	SRA:SRR9018636.143132109.1
SRX5796742	111	111	1%	6e-20	84.16	125	SRA:SRR9018636.77567592.2
SRX5796742	111	111	1%	6e-20	80.51	125	SRA:SRR9018636.19873578.2
SRX5796742	110	110	1%	2e-19	82.41	125	SRA:SRR9018636.147196427.2
SRX5796742	110	110	1%	2e-19	82.41	125	SRA:SRR9018636.132690427.2
SRX5796742	110	110	1%	2e-19	82.41	125	SRA:SRR9018636.116109742.1
SRX5796742	110	110	1%	2e-19	83.50	125	SRA:SRR9018636.108604287.1
SRX5796742	110	110	1%	2e-19	86.02	125	SRA:SRR9018636.104834028.1
SRX5796742	109	109	1%	2e-19	81.90	125	SRA:SRR9018636.95381481.1
SRX5796742	109	109	1%	2e-19	79.20	125	SRA:SRR9018636.82835725.2
SRX5796742	108	108	1%	7e-19	80.16	125	SRA:SRR9018636.129557505.2
SRX5796742	108	108	1%	7e-19	80.34	125	SRA:SRR9018636.104440339.2
SRX5796742	108	108	1%	7e-19	80.16	125	SRA:SRR9018636.73584968.1
SRX5796742	108	108	1%	7e-19	81.25	125	SRA:SRR9018636.34727778.2
SRX5796742	108	108	1%	7e-19	80.31	125	SRA:SRR9018636.30709922.1
SRX5796742	107	107	1%	7e-19	79.53	125	SRA:SRR9018636.120123685.1
SRX5796742	107	107	1%	7e-19	80.70	125	SRA:SRR9018636.109060942.2
SRX5796742	106	106	1%	3e-18	79.34	125	SRA:SRR9018636.112925154.1
SRX5796742	106	106	1%	3e-18	80.17	125	SRA:SRR9018636.83465276.1
SRX5796742	104	104	1%	9e-18	83.00	125	SRA:SRR9018636.127070925.1
SRX5796742	104	104	1%	9e-18	78.74	125	SRA:SRR9018636.126456777.1
SRX5796742	104	104	1%	9e-18	78.74	125	SRA:SRR9018636.123389107.1
SRX5796742	104	104	1%	9e-18	79.17	125	SRA:SRR9018636.58589317.1
SRX5796742	104	104	1%	9e-18	79.84	125	SRA:SRR9018636.33567586.1
SRX5796742	104	104	1%	9e-18	81.90	125	SRA:SRR9018636.10911006.2
SRX5796742	104	104	1%	9e-18	81.31	125	SRA:SRR9018636.36913153.2
SRX5796742	104	104	1%	9e-18	82.35	125	SRA:SRR9018636.35810882.1
SRX5796742	104	104	1%	9e-18	79.37	125	SRA:SRR9018636.20593004.1
SRX5796742	103	103	1%	3e-17	78.99	125	SRA:SRR9018636.83985241.1
SRX5796742	102	102	1%	3e-17	78.86	125	SRA:SRR9018636.146376150.1
SRX5796742	102	102	1%	3e-17	79.66	125	SRA:SRR9018636.136761537.2
SRX5796742	102	102	1%	3e-17	79.31	125	SRA:SRR9018636.104044812.1
SRX5796742	101	101	1%	1e-16	80.95	125	SRA:SRR9018636.74666249.2
SRX5796742	101	101	1%	1e-16	78.81	125	SRA:SRR9018636.43011280.2
SRX5796742	101	101	1%	1e-16	78.81	125	SRA:SRR9018636.13676892.1
SRX5796742	100	100	1%	1e-16	79.03	125	SRA:SRR9018636.92400836.1
SRX5796742	100	100	1%	1e-16	77.60	125	SRA:SRR9018636.82835725.1
SRX5796742	100	100	1%	1e-16	77.60	125	SRA:SRR9018636.73654244.1
SRX5796742	100	100	1%	1e-16	78.69	125	SRA:SRR9018636.64577707.2
SRX5796742	99.6	99.6	1%	4e-16	80.37	125	SRA:SRR9018636.120659095.1
SRX5796742	99.6	99.6	1%	4e-16	77.87	125	SRA:SRR9018636.49354644.2
SRX5796742	99.6	99.6	1%	4e-16	81.08	125	SRA:SRR9018636.46436323.1
SRX5796742	99.6	99.6	1%	4e-16	78.23	125	SRA:SRR9018636.43255332.1
SRX5796742	99.6	99.6	1%	4e-16	77.87	125	SRA:SRR9018636.32605822.2
SRX5796742	99.6	99.6	1%	4e-16	78.63	125	SRA:SRR9018636.2963447.2
SRX5796742	98.7	98.7	1%	4e-16	77.42	125	SRA:SRR9018636.127848770.2
SRX5796742	98.7	98.7	1%	4e-16	78.33	125	SRA:SRR9018636.104440339.1
SRX5796742	98.7	98.7	1%	4e-16	77.42	125	SRA:SRR9018636.83465276.2
SRX5796742	98.7	98.7	1%	4e-16	79.66	125	SRA:SRR9018636.74666249.1
SRX5796742	98.7	98.7	1%	4e-16	81.82	125	SRA:SRR9018636.61836619.1
SRX5796742	98.7	98.7	1%	4e-16	78.15	125	SRA:SRR9018636.55183219.1
SRX5796742	97.8	97.8	1%	1e-15	79.28	125	SRA:SRR9018636.143680583.2
SRX5796742	97.8	97.8	1%	1e-15	79.28	125	SRA:SRR9018636.117542221.1
SRX5796742	97.8	97.8	1%	1e-15	78.45	125	SRA:SRR9018636.104010917.2
SRX5796742	97.8	97.8	1%	1e-15	79.28	125	SRA:SRR9018636.64577707.1
SRX5796742	97.8	97.8	1%	1e-15	78.40	125	SRA:SRR9018636.62788058.1
SRX5796742	97.8	97.8	1%	1e-15	78.45	125	SRA:SRR9018636.32605822.1
SRX5796742	97.8	97.8	1%	1e-15	78.05	125	SRA:SRR9018636.24217420.2
SRX5796742	97.8	97.8	1%	1e-15	77.69	125	SRA:SRR9018636.22406568.1
SRX5796742	96.9	96.9	1%	1e-15	77.60	125	SRA:SRR9018636.79279264.1
SRX5796742	96.9	96.9	1%	1e-15	77.87	125	SRA:SRR9018636.37023573.2
SRX5796742	96.0	96.0	1%	5e-15	80.39	125	SRA:SRR9018636.105568397.1
SRX5796742	96.0	96.0	1%	5e-15	76.80	125	SRA:SRR9018636.15839227.2
SRX5796742	96.0	96.0	1%	5e-15	79.09	125	SRA:SRR9018636.10421208.1
SRX5796742	95.1	95.1	1%	5e-15	77.05	125	SRA:SRR9018636.147196427.1
SRX5796742	95.1	95.1	1%	5e-15	79.44	125	SRA:SRR9018636.127703698.1
SRX5796742	94.2	94.2	1%	2e-14	79.63	125	SRA:SRR9018636.145340317.1
SRX5796742	94.2	94.2	1%	2e-14	76.61	125	SRA:SRR9018636.139033416.2
SRX5796742	94.2	94.2	1%	2e-14	79.63	125	SRA:SRR9018636.103168883.1
SRX5796742	94.2	94.2	1%	2e-14	79.63	125	SRA:SRR9018636.73654244.2
SRX5796742	94.2	94.2	1%	2e-14	77.31	125	SRA:SRR9018636.59998861.1
SRX5796742	94.2	94.2	1%	2e-14	78.26	125	SRA:SRR9018636.57657577.2
SRX5796742	94.2	94.2	1%	2e-14	78.26	125	SRA:SRR9018636.41413150.1
SRX5796742	94.2	94.2	1%	2e-14	79.81	125	SRA:SRR9018636.39831154.1
SRX5796742	94.2	94.2	1%	2e-14	76.61	125	SRA:SRR9018636.23722735.1
SRX5796742	93.3	93.3	1%	2e-14	78.38	125	SRA:SRR9018636.86138507.2
SRX5796742	93.3	93.3	1%	2e-14	78.33	125	SRA:SRR9018636.77567592.1
SRX5796742	93.3	93.3	1%	2e-14	80.20	125	SRA:SRR9018636.32741123.2
SRX5796742	93.3	93.3	1%	2e-14	76.38	125	SRA:SRR9018636.18175671.2
SRX5796742	92.4	92.4	1%	6e-14	76.42	125	SRA:SRR9018636.144124288.2
SRX5796742	92.4	92.4	1%	6e-14	77.12	125	SRA:SRR9018636.135760435.1
SRX5796742	92.4	92.4	1%	6e-14	77.12	125	SRA:SRR9018636.91236057.1
SRX5796742	91.5	91.5	1%	6e-14	76.00	125	SRA:SRR9018636.116067634.1
SRX5796742	91.5	91.5	1%	6e-14	76.00	125	SRA:SRR9018636.35810882.2
SRX5796742	91.5	91.5	1%	6e-14	76.00	125	SRA:SRR9018636.19848962.1
SRX5796742	90.6	90.6	1%	2e-13	79.41	125	SRA:SRR9018636.118625658.2
SRX5796742	90.6	90.6	1%	2e-13	76.23	125	SRA:SRR9018636.116926503.2
SRX5796742	90.6	90.6	1%	2e-13	78.50	125	SRA:SRR9018636.56475695.2
SRX5796742	90.6	90.6	1%	2e-13	76.23	125	SRA:SRR9018636.17553336.1
SRX5796742	90.6	90.6	1%	2e-13	76.23	125	SRA:SRR9018636.10421208.2
SRX5796742	89.7	89.7	1%	2e-13	76.00	125	SRA:SRR9018636.104230851.1
SRX5796742	89.7	89.7	1%	2e-13	77.19	125	SRA:SRR9018636.57657577.1
SRX5796742	89.7	89.7	1%	2e-13	77.19	125	SRA:SRR9018636.41413150.2
SRX5796742	88.7	88.7	1%	7e-13	80.21	125	SRA:SRR9018636.108575837.2
SRX5796742	88.7	88.7	1%	7e-13	80.21	125	SRA:SRR9018636.103121302.1
SRX5796742	88.7	88.7	1%	7e-13	79.59	125	SRA:SRR9018636.82448438.2
SRX5796742	87.8	87.8	1%	7e-13	75.61	125	SRA:SRR9018636.97969300.2
SRX5796742	86.9	86.9	1%	2e-12	78.10	125	SRA:SRR9018636.132034955.2
SRX5796742	86.9	86.9	1%	2e-12	75.20	125	SRA:SRR9018636.18175671.1
SRX5796742	86.9	86.9	1%	2e-12	75.20	125	SRA:SRR9018636.12297030.2
SRX5796742	86.0	86.0	1%	2e-12	75.41	125	SRA:SRR9018636.143167277.2
SRX5796742	86.0	86.0	1%	2e-12	75.41	125	SRA:SRR9018636.136301891.1
SRX5796742	86.0	86.0	1%	2e-12	76.79	125	SRA:SRR9018636.127848770.1
SRX5796742	86.0	86.0	1%	2e-12	76.19	125	SRA:SRR9018636.116926503.1
SRX5796742	86.0	86.0	1%	2e-12	75.41	125	SRA:SRR9018636.83985241.2
SRX5796742	86.0	86.0	1%	2e-12	75.41	125	SRA:SRR9018636.75521811.1
SRX5796742	86.0	86.0	1%	2e-12	76.00	125	SRA:SRR9018636.61836619.2
SRX5796742	86.0	86.0	1%	2e-12	80.43	125	SRA:SRR9018636.30376210.1
SRX5796742	85.1	85.1	1%	8e-12	76.23	125	SRA:SRR9018636.138909915.1
SRX5796742	85.1	85.1	1%	8e-12	77.88	125	SRA:SRR9018636.65265936.2
SRX5796742	85.1	85.1	1%	8e-12	81.05	125	SRA:SRR9018636.24217420.1
SRX5796742	84.2	84.2	1%	8e-12	75.21	125	SRA:SRR9018636.74853566.2
SRX5796742	84.2	84.2	1%	8e-12	76.58	125	SRA:SRR9018636.63441338.1
SRX5796742	84.2	84.2	1%	8e-12	76.19	125	SRA:SRR9018636.56449635.1
SRX5796742	83.3	83.3	1%	3e-11	76.85	125	SRA:SRR9018636.80917431.1
SRX5796742	83.3	83.3	1%	3e-11	75.20	125	SRA:SRR9018636.65265936.1
SRX5796742	83.3	83.3	1%	3e-11	75.40	125	SRA:SRR9018636.60353208.1
SRX5796742	83.3	83.3	1%	3e-11	76.85	125	SRA:SRR9018636.23957848.2
SRX5796742	82.4	82.4	1%	3e-11	76.36	125	SRA:SRR9018636.75250378.2
SRX5796742	81.5	81.5	1%	1e-10	74.22	125	SRA:SRR9018636.112925154.2
SRX5796742	80.6	80.6	1%	1e-10	75.81	125	SRA:SRR9018636.126456777.2
SRX5796742	80.6	80.6	1%	1e-10	82.28	125	SRA:SRR9018636.49012769.1
SRX5796742	80.6	80.6	1%	1e-10	75.44	125	SRA:SRR9018636.12571597.2
SRX5796742	79.7	79.7	1%	4e-10	75.68	125	SRA:SRR9018636.108259488.1
SRX5796742	79.7	79.7	1%	4e-10	75.20	125	SRA:SRR9018636.104891367.2
SRX5796742	79.7	79.7	1%	4e-10	80.23	125	SRA:SRR9018636.79640621.2
SRX5796742	79.7	79.7	1%	4e-10	75.00	125	SRA:SRR9018636.12139125.2
SRX5796742	78.8	78.8	1%	4e-10	76.36	125	SRA:SRR9018636.43072150.1
SRX5796742	77.9	77.9	1%	1e-09	81.25	125	SRA:SRR9018636.75876247.1
SRX5796742	77.9	77.9	1%	1e-09	73.60	125	SRA:SRR9018636.47163590.1
SRX5796742	77.9	77.9	0%	1e-09	83.12	125	SRA:SRR9018636.28868171.2
SRX5796742	77.9	77.9	1%	1e-09	74.80	125	SRA:SRR9018636.26064889.2
SRX5796742	77.9	77.9	1%	1e-09	74.80	125	SRA:SRR9018636.1221277.2
SRX5796742	77.0	77.0	1%	1e-09	74.36	125	SRA:SRR9018636.117217188.1
SRX5796742	77.0	77.0	1%	1e-09	81.82	125	SRA:SRR9018636.106962847.2
SRX5796742	77.0	77.0	1%	1e-09	73.77	125	SRA:SRR9018636.50239702.2
SRX5796742	77.0	77.0	1%	1e-09	77.32	125	SRA:SRR9018636.24352439.2
SRX5796742	76.1	76.1	1%	4e-09	77.66	125	SRA:SRR9018636.113736691.1
SRX5796742	76.1	76.1	1%	4e-09	77.66	125	SRA:SRR9018636.18141358.1
SRX5796742	76.1	76.1	1%	4e-09	77.66	125	SRA:SRR9018636.12799978.1
SRX5796742	76.1	76.1	1%	4e-09	77.66	125	SRA:SRR9018636.5774708.2
SRX5796742	75.2	75.2	1%	4e-09	73.98	125	SRA:SRR9018636.145759660.1
SRX5796742	75.2	75.2	0%	4e-09	87.69	125	SRA:SRR9018636.144793216.2
SRX5796742	75.2	75.2	1%	4e-09	74.02	125	SRA:SRR9018636.13746768.1
SRX5796742	75.2	75.2	1%	4e-09	73.55	125	SRA:SRR9018636.6786748.2
SRX5796742	74.3	74.3	1%	1e-08	75.68	125	SRA:SRR9018636.126905459.1
SRX5796742	74.3	74.3	0%	1e-08	82.19	125	SRA:SRR9018636.122336095.2
SRX5796742	74.3	74.3	1%	1e-08	78.26	125	SRA:SRR9018636.87952573.2
SRX5796742	74.3	74.3	1%	1e-08	75.21	125	SRA:SRR9018636.18567019.2
SRX5796742	73.4	73.4	1%	1e-08	78.82	125	SRA:SRR9018636.126905459.2
SRX5796742	73.4	73.4	0%	1e-08	82.86	125	SRA:SRR9018636.119218789.1
SRX5796742	73.4	73.4	0%	1e-08	82.86	125	SRA:SRR9018636.104834028.2
SRX5796742	73.4	73.4	0%	1e-08	82.86	125	SRA:SRR9018636.97969300.1
SRX5796742	73.4	73.4	0%	1e-08	82.86	125	SRA:SRR9018636.90093626.2
SRX5796742	73.4	73.4	1%	1e-08	72.80	125	SRA:SRR9018636.90093626.1
SRX5796742	72.5	72.5	1%	5e-08	74.11	125	SRA:SRR9018636.132690427.1
SRX5796742	72.5	72.5	1%	5e-08	73.50	125	SRA:SRR9018636.122283236.2
SRX5796742	72.5	72.5	1%	5e-08	73.50	125	SRA:SRR9018636.113893753.2
SRX5796742	72.5	72.5	1%	5e-08	73.60	125	SRA:SRR9018636.113893753.1
SRX5796742	72.5	72.5	1%	5e-08	73.50	125	SRA:SRR9018636.58633742.1
SRX5796742	72.5	72.5	1%	5e-08	79.07	125	SRA:SRR9018636.17935287.1
SRX5796742	72.5	72.5	1%	5e-08	75.65	125	SRA:SRR9018636.16251528.1
SRX5796742	72.5	72.5	1%	5e-08	79.07	125	SRA:SRR9018636.14104803.1
SRX5796742	71.6	71.6	1%	5e-08	75.22	125	SRA:SRR9018636.111881225.1
SRX5796742	71.6	71.6	1%	5e-08	75.22	125	SRA:SRR9018636.68248590.1
SRX5796742	70.7	70.7	1%	2e-07	73.28	125	SRA:SRR9018636.145842608.1
SRX5796742	70.7	70.7	1%	2e-07	73.28	125	SRA:SRR9018636.136470093.2
SRX5796742	70.7	70.7	1%	2e-07	73.39	125	SRA:SRR9018636.118911997.1
SRX5796742	70.7	70.7	1%	2e-07	73.95	125	SRA:SRR9018636.105568397.2
SRX5796742	70.7	70.7	1%	2e-07	77.27	125	SRA:SRR9018636.92400836.2
SRX5796742	70.7	70.7	1%	2e-07	73.28	125	SRA:SRR9018636.86138507.1
SRX5796742	70.7	70.7	1%	2e-07	75.25	125	SRA:SRR9018636.60278835.2
SRX5796742	70.7	70.7	1%	2e-07	74.78	125	SRA:SRR9018636.35261982.2
SRX5796742	70.7	70.7	1%	2e-07	73.28	125	SRA:SRR9018636.2963447.1
SRX5796742	70.7	70.7	1%	2e-07	72.95	125	SRA:SRR9018636.556872.1
SRX5796742	69.8	69.8	1%	2e-07	73.39	125	SRA:SRR9018636.142275709.1
SRX5796742	69.8	69.8	1%	2e-07	72.95	125	SRA:SRR9018636.133838741.1
SRX5796742	68.9	68.9	1%	6e-07	75.00	125	SRA:SRR9018636.135760435.2
SRX5796742	68.9	68.9	1%	6e-07	73.64	125	SRA:SRR9018636.92524109.2
SRX5796742	68.9	68.9	1%	6e-07	75.00	125	SRA:SRR9018636.91236057.2
SRX5796742	68.9	68.9	1%	6e-07	73.55	125	SRA:SRR9018636.83208925.1
SRX5796742	68.9	68.9	1%	6e-07	72.00	125	SRA:SRR9018636.66051876.1
SRX5796742	68.9	68.9	1%	6e-07	73.64	125	SRA:SRR9018636.63441338.2
SRX5796742	68.9	68.9	1%	6e-07	75.00	125	SRA:SRR9018636.59327533.2
SRX5796742	68.9	68.9	1%	6e-07	73.64	125	SRA:SRR9018636.41668001.2
SRX5796742	68.9	68.9	1%	6e-07	76.15	125	SRA:SRR9018636.41474460.2
SRX5796742	68.9	68.9	1%	6e-07	73.64	125	SRA:SRR9018636.40383730.1
SRX5796742	68.9	68.9	1%	6e-07	76.15	125	SRA:SRR9018636.36296457.2
SRX5796742	68.9	68.9	1%	6e-07	75.00	125	SRA:SRR9018636.19475352.2
SRX5796742	68.9	68.9	1%	6e-07	72.44	125	SRA:SRR9018636.12571597.1
SRX5796742	68.0	68.0	1%	6e-07	80.25	125	SRA:SRR9018636.121316916.2
SRX5796742	68.0	68.0	1%	6e-07	80.25	125	SRA:SRR9018636.103653742.2
SRX5796742	68.0	68.0	1%	6e-07	80.25	125	SRA:SRR9018636.16504189.2
SRX5796742	68.0	68.0	1%	6e-07	80.25	125	SRA:SRR9018636.12378081.2
SRX5796742	68.0	68.0	1%	6e-07	80.25	125	SRA:SRR9018636.7397959.1
SRX5796742	67.1	127	2%	2e-06	74.75	125	SRA:SRR9018636.139792363.1
SRX5796742	67.1	67.1	1%	2e-06	74.04	125	SRA:SRR9018636.102305853.1
SRX5796742	67.1	67.1	1%	2e-06	72.81	125	SRA:SRR9018636.79841952.2
SRX5796742	66.2	66.2	1%	2e-06	73.58	125	SRA:SRR9018636.111945977.2
SRX5796742	66.2	66.2	1%	2e-06	76.19	125	SRA:SRR9018636.43334773.2
SRX5796742	66.2	66.2	1%	2e-06	72.88	125	SRA:SRR9018636.16251528.2
SRX5796742	65.3	65.3	1%	8e-06	72.22	125	SRA:SRR9018636.84574171.1
SRX5796742	65.3	65.3	1%	8e-06	71.54	125	SRA:SRR9018636.62042713.1
SRX5796742	65.3	65.3	1%	8e-06	78.05	125	SRA:SRR9018636.32473008.2
SRX5796742	64.4	64.4	0%	8e-06	81.08	125	SRA:SRR9018636.145305077.1
SRX5796742	64.4	64.4	1%	8e-06	71.20	125	SRA:SRR9018636.143692268.2
SRX5796742	64.4	64.4	0%	8e-06	81.08	125	SRA:SRR9018636.70968497.2
SRX5796742	64.4	64.4	1%	8e-06	71.67	125	SRA:SRR9018636.59998861.2
SRX5796742	64.4	64.4	1%	8e-06	73.58	125	SRA:SRR9018636.36296457.1
SRX5796742	64.4	64.4	1%	8e-06	72.73	125	SRA:SRR9018636.19475352.1
SRX5796742	64.4	64.4	0%	8e-06	81.54	125	SRA:SRR9018636.9037578.1
SRX5796742	64.4	64.4	1%	8e-06	75.38	125	SRA:SRR9018636.556872.2
SRX5796742	62.6	62.6	0%	3e-05	80.82	125	SRA:SRR9018636.73812843.2
SRX5796742	62.6	62.6	1%	3e-05	72.13	125	SRA:SRR9018636.9037578.2
SRX5796742	61.7	61.7	1%	9e-05	75.58	125	SRA:SRR9018636.146308560.2
SRX5796742	61.7	61.7	0%	9e-05	89.13	125	SRA:SRR9018636.139033416.1
SRX5796742	61.7	61.7	1%	9e-05	72.07	125	SRA:SRR9018636.108042523.2
SRX5796742	61.7	61.7	1%	9e-05	76.54	125	SRA:SRR9018636.83605884.1
SRX5796742	61.7	61.7	1%	9e-05	76.54	125	SRA:SRR9018636.74655720.2
SRX5796742	61.7	61.7	0%	9e-05	80.30	125	SRA:SRR9018636.56754766.2
SRX5796742	61.7	61.7	0%	9e-05	89.13	125	SRA:SRR9018636.56475695.1
SRX5796742	61.7	61.7	1%	9e-05	73.27	125	SRA:SRR9018636.49303540.2
SRX5796742	61.7	61.7	1%	9e-05	71.55	125	SRA:SRR9018636.19873578.1
SRX5796742	61.7	61.7	0%	9e-05	92.68	125	SRA:SRR9018636.11884496.1
SRX5796742	60.8	60.8	1%	9e-05	75.90	125	SRA:SRR9018636.67362166.2
SRX5796742	59.9	59.9	0%	3e-04	78.57	125	SRA:SRR9018636.124353357.1
SRX5796742	59.9	59.9	0%	3e-04	86.00	125	SRA:SRR9018636.84574171.2
SRX5796742	59.0	59.0	1%	3e-04	71.20	125	SRA:SRR9018636.125407981.2
SRX5796742	59.0	59.0	1%	3e-04	71.96	125	SRA:SRR9018636.121871992.1
SRX5796742	59.0	59.0	1%	3e-04	73.91	125	SRA:SRR9018636.116734724.2
SRX5796742	59.0	59.0	1%	3e-04	73.33	125	SRA:SRR9018636.114817871.2
SRX5796742	59.0	59.0	1%	3e-04	71.96	125	SRA:SRR9018636.50655272.2
SRX5796742	59.0	59.0	1%	3e-04	74.71	125	SRA:SRR9018636.37628996.2
SRX5796742	58.1	58.1	0%	0.001	81.36	125	SRA:SRR9018636.104891367.1
SRX5796742	58.1	58.1	1%	0.001	70.87	125	SRA:SRR9018636.97995135.1
SRX5796742	58.1	58.1	1%	0.001	76.92	125	SRA:SRR9018636.47163590.2
SRX5796742	58.1	58.1	1%	0.001	77.03	125	SRA:SRR9018636.19848962.2
SRX5796742	58.1	58.1	1%	0.001	72.12	125	SRA:SRR9018636.12355665.2
SRX5796742	57.2	57.2	0%	0.001	77.46	125	SRA:SRR9018636.143167277.1
SRX5796742	57.2	57.2	0%	0.001	77.46	125	SRA:SRR9018636.121258663.1
SRX5796742	57.2	57.2	1%	0.001	77.33	125	SRA:SRR9018636.77281081.2
SRX5796742	57.2	57.2	1%	0.001	74.42	125	SRA:SRR9018636.31119979.2
SRX5796742	56.3	56.3	1%	0.004	71.07	125	SRA:SRR9018636.145842608.2
SRX5796742	56.3	56.3	1%	0.004	71.54	125	SRA:SRR9018636.117217188.2
SRX5796742	56.3	56.3	1%	0.004	72.45	125	SRA:SRR9018636.116163395.1
SRX5796742	56.3	56.3	1%	0.004	73.64	125	SRA:SRR9018636.115678424.2
SRX5796742	56.3	56.3	1%	0.004	72.45	125	SRA:SRR9018636.93806535.2
SRX5796742	56.3	56.3	1%	0.004	74.22	125	SRA:SRR9018636.69040396.2
SRX5796742	56.3	56.3	1%	0.004	72.22	125	SRA:SRR9018636.58171886.2
SRX5796742	56.3	56.3	1%	0.004	75.64	125	SRA:SRR9018636.57388584.2
SRX5796742	56.3	56.3	1%	0.004	75.64	125	SRA:SRR9018636.16732133.2
SRX5796742	55.4	55.4	1%	0.004	72.63	125	SRA:SRR9018636.125216954.2
SRX5796742	55.4	55.4	0%	0.004	78.46	125	SRA:SRR9018636.103019150.1
SRX5796742	55.4	55.4	1%	0.004	72.63	125	SRA:SRR9018636.95118649.2
SRX5796742	55.4	55.4	1%	0.004	72.82	125	SRA:SRR9018636.75482383.2
SRX5796742	55.4	55.4	1%	0.004	72.82	125	SRA:SRR9018636.74609908.2
SRX5796742	55.4	55.4	1%	0.004	72.63	125	SRA:SRR9018636.72088789.1
SRX5796742	55.4	55.4	1%	0.004	72.63	125	SRA:SRR9018636.21089927.2
SRX5796742	55.4	55.4	1%	0.004	72.63	125	SRA:SRR9018636.13406212.2
