## Supplementary material for "Discovery of novel papillomaviruses in the critically-endangered Malayan and Chinese pangolins": SRR9018639_MJ28_blastn.csv

Description	Scientific Name	Common Name	Taxid	Max Score	Total Score	Query Cover	E value	Per. ident	Acc. Len	Accession
SRX5796739			0	98.7	98.7	1%	3e-16	77.42	125	SRA:SRR9018639.129781593.1
SRX5796739			0	94.2	94.2	1%	1e-14	79.63	125	SRA:SRR9018639.52427463.1
SRX5796739			0	89.7	89.7	1%	2e-13	78.70	125	SRA:SRR9018639.75414000.1
SRX5796739			0	61.7	61.7	0%	9e-05	89.13	125	SRA:SRR9018639.129781593.2
