## Supplementary material for "Discovery of novel papillomaviruses in the critically-endangered Malayan and Chinese pangolins": SRR9018642_MJ34_blastn.csv

Description	Max Score	Total Score	Query Cover	E value	Per. ident	Acc. Len	Accession
SRX5796736	92.4	92.4	1%	5e-14	76.42	125	SRA:SRR9018642.47082487.2
SRX5796736	80.6	80.6	1%	8e-11	74.19	125	SRA:SRR9018642.102038326.1
SRX5796736	55.4	55.4	1%	0.003	72.63	125	SRA:SRR9018642.78401818.2
