## Supplementary material for "Discovery of novel papillomaviruses in the critically-endangered Malayan and Chinese pangolins": SRR9018643_MJ35_blastn.csv

Description	Max Score	Total Score	Query Cover	E value	Per. ident	Acc. Len	Accession
SRX5796735	138	138	1%	3e-28	87.39	125	SRA:SRR9018643.21631478.2
SRX5796735	61.7	61.7	1%	7e-05	76.54	125	SRA:SRR9018643.78259388.1
