## Supplementary material for "Discovery of novel papillomaviruses in the critically-endangered Malayan and Chinese pangolins": SRR9018645_MJ33_blastn.csv

Description	Scientific Name	Common Name	Taxid	Max Score	Total Score	Query Cover	E value	Per. ident	Acc. Len	Accession
SRX5796733			0	226	226	1%	9e-55	100.00	125	SRA:SRR9018645.80841894.2
SRX5796733			0	226	226	1%	9e-55	100.00	125	SRA:SRR9018645.71242184.1
SRX5796733			0	226	226	1%	9e-55	100.00	125	SRA:SRR9018645.45931514.1
SRX5796733			0	226	226	1%	9e-55	100.00	125	SRA:SRR9018645.38403817.2
SRX5796733			0	226	226	1%	9e-55	100.00	125	SRA:SRR9018645.38403817.1
SRX5796733			0	226	226	1%	9e-55	100.00	125	SRA:SRR9018645.11409190.2
SRX5796733			0	222	222	1%	4e-53	99.20	125	SRA:SRR9018645.80841894.1
SRX5796733			0	222	222	1%	4e-53	99.20	125	SRA:SRR9018645.45931514.2
SRX5796733			0	220	220	1%	1e-52	99.19	125	SRA:SRR9018645.75131584.2
SRX5796733			0	219	219	1%	1e-52	100.00	125	SRA:SRR9018645.62960491.2
SRX5796733			0	217	217	1%	5e-52	98.40	125	SRA:SRR9018645.75131584.1
SRX5796733			0	196	388	2%	1e-45	100.00	125	SRA:SRR9018645.71242184.2
SRX5796733			0	159	159	1%	4e-34	88.00	125	SRA:SRR9018645.50337714.2
SRX5796733			0	150	150	1%	2e-31	86.40	125	SRA:SRR9018645.82671055.1
SRX5796733			0	150	150	1%	2e-31	90.00	125	SRA:SRR9018645.21513603.1
SRX5796733			0	150	150	1%	2e-31	86.40	125	SRA:SRR9018645.15853369.1
SRX5796733			0	146	146	1%	2e-30	86.18	125	SRA:SRR9018645.74508101.1
SRX5796733			0	145	145	1%	2e-30	85.60	125	SRA:SRR9018645.110834923.2
SRX5796733			0	145	145	1%	2e-30	85.60	125	SRA:SRR9018645.103450245.2
SRX5796733			0	141	141	1%	3e-29	85.37	125	SRA:SRR9018645.24783971.2
SRX5796733			0	141	141	1%	1e-28	84.80	125	SRA:SRR9018645.68256607.2
SRX5796733			0	141	141	1%	1e-28	84.80	125	SRA:SRR9018645.9569648.1
SRX5796733			0	139	139	1%	3e-28	84.68	125	SRA:SRR9018645.29113016.1
SRX5796733			0	138	138	1%	3e-28	85.37	125	SRA:SRR9018645.70546960.2
SRX5796733			0	138	138	1%	3e-28	85.12	125	SRA:SRR9018645.21513603.2
SRX5796733			0	137	137	1%	1e-27	84.80	125	SRA:SRR9018645.29113016.2
SRX5796733			0	133	133	1%	1e-26	84.92	125	SRA:SRR9018645.8495395.2
SRX5796733			0	132	132	1%	5e-26	87.85	125	SRA:SRR9018645.43395328.1
SRX5796733			0	130	130	1%	2e-25	84.03	125	SRA:SRR9018645.43395328.2
SRX5796733			0	129	129	1%	2e-25	86.79	125	SRA:SRR9018645.115866195.1
SRX5796733			0	129	129	1%	2e-25	83.74	125	SRA:SRR9018645.37809807.2
SRX5796733			0	129	129	1%	2e-25	83.46	125	SRA:SRR9018645.10682615.1
SRX5796733			0	128	128	1%	6e-25	84.96	125	SRA:SRR9018645.48090142.1
SRX5796733			0	128	128	1%	6e-25	82.93	125	SRA:SRR9018645.5294561.1
SRX5796733			0	127	227	1%	6e-25	100.00	125	SRA:SRR9018645.11409190.1
SRX5796733			0	126	126	1%	2e-24	82.79	125	SRA:SRR9018645.96380293.1
SRX5796733			0	126	126	1%	2e-24	84.82	125	SRA:SRR9018645.84712206.1
SRX5796733			0	126	126	1%	2e-24	84.82	125	SRA:SRR9018645.44522931.2
SRX5796733			0	126	126	1%	2e-24	83.76	125	SRA:SRR9018645.41552145.1
SRX5796733			0	125	125	1%	2e-24	84.48	125	SRA:SRR9018645.84750997.1
SRX5796733			0	125	125	1%	2e-24	84.35	125	SRA:SRR9018645.42279718.2
SRX5796733			0	125	125	1%	2e-24	82.26	125	SRA:SRR9018645.2436483.1
SRX5796733			0	123	123	1%	3e-23	81.60	125	SRA:SRR9018645.118523567.1
SRX5796733			0	123	123	1%	3e-23	81.60	125	SRA:SRR9018645.9867621.2
SRX5796733			0	121	121	1%	9e-23	82.35	125	SRA:SRR9018645.80123598.2
SRX5796733			0	121	121	1%	9e-23	82.35	125	SRA:SRR9018645.74947946.2
SRX5796733			0	121	121	1%	9e-23	82.35	125	SRA:SRR9018645.73367743.2
SRX5796733			0	119	119	1%	3e-22	84.26	125	SRA:SRR9018645.2436483.2
SRX5796733			0	117	117	1%	1e-21	80.65	125	SRA:SRR9018645.93464322.1
SRX5796733			0	117	117	1%	1e-21	82.05	125	SRA:SRR9018645.29749349.1
SRX5796733			0	116	116	1%	1e-21	80.99	125	SRA:SRR9018645.104078731.2
SRX5796733			0	116	116	1%	1e-21	80.80	125	SRA:SRR9018645.57188481.2
SRX5796733			0	116	116	1%	1e-21	80.65	125	SRA:SRR9018645.29065143.2
SRX5796733			0	116	116	1%	1e-21	81.51	125	SRA:SRR9018645.8749933.1
SRX5796733			0	115	115	1%	4e-21	80.99	125	SRA:SRR9018645.112838274.1
SRX5796733			0	115	115	1%	4e-21	80.80	125	SRA:SRR9018645.57188481.1
SRX5796733			0	113	113	1%	1e-20	80.83	125	SRA:SRR9018645.9525964.2
SRX5796733			0	113	113	1%	1e-20	80.00	125	SRA:SRR9018645.9084430.2
SRX5796733			0	113	113	1%	1e-20	84.31	125	SRA:SRR9018645.103450245.1
SRX5796733			0	113	113	1%	1e-20	81.90	125	SRA:SRR9018645.2757804.1
SRX5796733			0	112	112	1%	5e-20	80.31	125	SRA:SRR9018645.109104053.1
SRX5796733			0	112	112	1%	5e-20	80.67	125	SRA:SRR9018645.102948277.2
SRX5796733			0	112	112	1%	5e-20	80.67	125	SRA:SRR9018645.62502353.1
SRX5796733			0	112	112	1%	5e-20	81.58	125	SRA:SRR9018645.41371278.1
SRX5796733			0	110	110	1%	2e-19	86.02	125	SRA:SRR9018645.74508101.2
SRX5796733			0	110	110	1%	2e-19	82.41	125	SRA:SRR9018645.29244923.1
SRX5796733			0	110	110	1%	2e-19	79.67	125	SRA:SRR9018645.8495395.1
SRX5796733			0	109	109	1%	2e-19	80.00	125	SRA:SRR9018645.98412897.1
SRX5796733			0	109	109	1%	2e-19	83.18	125	SRA:SRR9018645.79073385.2
SRX5796733			0	109	109	1%	2e-19	79.20	125	SRA:SRR9018645.58165111.2
SRX5796733			0	109	109	1%	2e-19	79.20	125	SRA:SRR9018645.56025767.2
SRX5796733			0	109	109	1%	2e-19	80.00	125	SRA:SRR9018645.43884902.1
SRX5796733			0	109	109	1%	2e-19	79.20	125	SRA:SRR9018645.21066688.2
SRX5796733			0	108	108	1%	6e-19	79.51	125	SRA:SRR9018645.80055246.1
SRX5796733			0	108	108	1%	6e-19	83.33	125	SRA:SRR9018645.71607271.2
SRX5796733			0	108	108	1%	6e-19	79.51	125	SRA:SRR9018645.3129885.2
SRX5796733			0	106	106	1%	2e-18	80.17	125	SRA:SRR9018645.100109657.2
SRX5796733			0	105	105	1%	2e-18	79.20	125	SRA:SRR9018645.98412897.2
SRX5796733			0	104	104	1%	7e-18	79.17	125	SRA:SRR9018645.121080544.2
SRX5796733			0	104	104	1%	7e-18	78.40	125	SRA:SRR9018645.87599189.1
SRX5796733			0	104	104	1%	7e-18	84.21	125	SRA:SRR9018645.15853369.2
SRX5796733			0	103	103	1%	3e-17	78.23	125	SRA:SRR9018645.61996073.1
SRX5796733			0	103	103	1%	3e-17	78.74	125	SRA:SRR9018645.61942767.2
SRX5796733			0	103	103	1%	3e-17	78.99	125	SRA:SRR9018645.21622674.1
SRX5796733			0	103	103	1%	3e-17	78.99	125	SRA:SRR9018645.9084430.1
SRX5796733			0	102	102	1%	3e-17	86.05	125	SRA:SRR9018645.13389500.1
SRX5796733			0	102	102	1%	3e-17	78.69	125	SRA:SRR9018645.8749933.2
SRX5796733			0	101	101	1%	9e-17	78.05	125	SRA:SRR9018645.116954480.1
SRX5796733			0	101	101	1%	9e-17	78.40	125	SRA:SRR9018645.89871420.1
SRX5796733			0	100	100	1%	9e-17	77.60	125	SRA:SRR9018645.104326059.2
SRX5796733			0	100	100	1%	9e-17	77.60	125	SRA:SRR9018645.23483588.1
SRX5796733			0	99.6	99.6	1%	3e-16	80.37	125	SRA:SRR9018645.121525161.2
SRX5796733			0	99.6	99.6	1%	3e-16	80.77	125	SRA:SRR9018645.113442382.2
SRX5796733			0	99.6	99.6	1%	3e-16	77.87	125	SRA:SRR9018645.104326059.1
SRX5796733			0	99.6	99.6	1%	3e-16	80.37	125	SRA:SRR9018645.94519250.2
SRX5796733			0	99.6	99.6	1%	3e-16	80.37	125	SRA:SRR9018645.82823542.1
SRX5796733			0	99.6	99.6	1%	3e-16	80.37	125	SRA:SRR9018645.58667224.2
SRX5796733			0	99.6	99.6	1%	3e-16	83.70	125	SRA:SRR9018645.56983991.2
SRX5796733			0	99.6	99.6	1%	3e-16	80.33	125	SRA:SRR9018645.29244923.2
SRX5796733			0	99.6	99.6	1%	3e-16	85.39	125	SRA:SRR9018645.25586235.1
SRX5796733			0	99.6	99.6	1%	3e-16	77.87	125	SRA:SRR9018645.20107188.1
SRX5796733			0	99.6	99.6	1%	3e-16	80.37	125	SRA:SRR9018645.18694382.1
SRX5796733			0	98.7	98.7	1%	3e-16	85.71	125	SRA:SRR9018645.82671055.2
SRX5796733			0	98.7	98.7	1%	3e-16	78.51	125	SRA:SRR9018645.79754503.2
SRX5796733			0	98.7	98.7	1%	3e-16	77.42	125	SRA:SRR9018645.67703025.2
SRX5796733			0	97.8	97.8	1%	1e-15	79.28	125	SRA:SRR9018645.102948277.1
SRX5796733			0	97.8	97.8	1%	1e-15	79.28	125	SRA:SRR9018645.92387697.1
SRX5796733			0	96.9	96.9	1%	1e-15	77.24	125	SRA:SRR9018645.112293253.2
SRX5796733			0	96.9	96.9	1%	1e-15	80.58	125	SRA:SRR9018645.110834923.1
SRX5796733			0	96.9	96.9	1%	1e-15	77.60	125	SRA:SRR9018645.96380293.2
SRX5796733			0	96.9	96.9	1%	1e-15	78.76	125	SRA:SRR9018645.87599189.2
SRX5796733			0	96.9	96.9	1%	1e-15	77.24	125	SRA:SRR9018645.70243530.2
SRX5796733			0	96.9	96.9	1%	1e-15	78.76	125	SRA:SRR9018645.57084714.1
SRX5796733			0	96.0	96.0	1%	4e-15	76.80	125	SRA:SRR9018645.60993100.2
SRX5796733			0	96.0	96.0	1%	4e-15	77.17	125	SRA:SRR9018645.37312872.1
SRX5796733			0	95.1	95.1	1%	4e-15	79.44	125	SRA:SRR9018645.105220082.1
SRX5796733			0	95.1	95.1	1%	4e-15	79.44	125	SRA:SRR9018645.104235958.1
SRX5796733			0	95.1	95.1	1%	4e-15	78.57	125	SRA:SRR9018645.7772379.1
SRX5796733			0	94.2	94.2	1%	1e-14	78.26	125	SRA:SRR9018645.111883861.2
SRX5796733			0	94.2	94.2	1%	1e-14	81.91	125	SRA:SRR9018645.80300255.1
SRX5796733			0	94.2	94.2	1%	1e-14	79.81	125	SRA:SRR9018645.64486062.1
SRX5796733			0	94.2	94.2	1%	1e-14	78.26	125	SRA:SRR9018645.62632197.2
SRX5796733			0	94.2	94.2	1%	1e-14	77.31	125	SRA:SRR9018645.47059356.1
SRX5796733			0	94.2	94.2	1%	1e-14	77.31	125	SRA:SRR9018645.39955074.1
SRX5796733			0	94.2	94.2	1%	1e-14	78.26	125	SRA:SRR9018645.7645685.1
SRX5796733			0	93.3	93.3	1%	1e-14	78.38	125	SRA:SRR9018645.96912303.2
SRX5796733			0	93.3	93.3	1%	1e-14	78.33	125	SRA:SRR9018645.37863845.1
SRX5796733			0	93.3	93.3	1%	1e-14	77.59	125	SRA:SRR9018645.26129760.2
SRX5796733			0	92.4	92.4	1%	5e-14	77.12	125	SRA:SRR9018645.74478256.1
SRX5796733			0	92.4	92.4	1%	5e-14	78.70	125	SRA:SRR9018645.68256607.1
SRX5796733			0	92.4	92.4	1%	5e-14	77.88	125	SRA:SRR9018645.63746389.2
SRX5796733			0	91.5	91.5	1%	5e-14	78.18	125	SRA:SRR9018645.113673288.2
SRX5796733			0	91.5	91.5	1%	5e-14	79.05	125	SRA:SRR9018645.72387060.2
SRX5796733			0	91.5	91.5	1%	5e-14	76.00	125	SRA:SRR9018645.70507266.2
SRX5796733			0	91.5	91.5	1%	5e-14	76.00	125	SRA:SRR9018645.34820925.2
SRX5796733			0	90.6	90.6	1%	2e-13	75.38	125	SRA:SRR9018645.109714677.2
SRX5796733			0	89.7	89.7	1%	2e-13	77.98	125	SRA:SRR9018645.82405827.2
SRX5796733			0	89.7	89.7	1%	2e-13	75.81	125	SRA:SRR9018645.79274787.2
SRX5796733			0	89.7	89.7	1%	2e-13	75.81	125	SRA:SRR9018645.74932874.2
SRX5796733			0	89.7	89.7	1%	2e-13	75.81	125	SRA:SRR9018645.66487220.2
SRX5796733			0	89.7	89.7	1%	2e-13	75.81	125	SRA:SRR9018645.35851691.1
SRX5796733			0	89.7	89.7	1%	2e-13	76.38	125	SRA:SRR9018645.30769686.1
SRX5796733			0	88.7	88.7	1%	6e-13	76.23	125	SRA:SRR9018645.45042832.1
SRX5796733			0	87.8	87.8	1%	6e-13	76.86	125	SRA:SRR9018645.121080544.1
SRX5796733			0	87.8	87.8	1%	6e-13	77.78	125	SRA:SRR9018645.5544354.2
SRX5796733			0	86.9	86.9	1%	2e-12	80.00	125	SRA:SRR9018645.99885103.1
SRX5796733			0	86.9	86.9	1%	2e-12	75.20	125	SRA:SRR9018645.43884902.2
SRX5796733			0	86.9	86.9	1%	2e-12	75.20	125	SRA:SRR9018645.10871475.1
SRX5796733			0	86.0	86.0	1%	2e-12	75.41	125	SRA:SRR9018645.102792455.2
SRX5796733			0	86.0	86.0	1%	2e-12	80.21	125	SRA:SRR9018645.102792455.1
SRX5796733			0	86.0	86.0	1%	2e-12	80.21	125	SRA:SRR9018645.95345539.1
SRX5796733			0	86.0	86.0	1%	2e-12	75.41	125	SRA:SRR9018645.78994358.1
SRX5796733			0	86.0	86.0	1%	2e-12	80.21	125	SRA:SRR9018645.75226758.1
SRX5796733			0	86.0	86.0	1%	2e-12	77.57	125	SRA:SRR9018645.65313482.2
SRX5796733			0	86.0	86.0	1%	2e-12	75.41	125	SRA:SRR9018645.42279718.1
SRX5796733			0	86.0	86.0	1%	2e-12	74.62	125	SRA:SRR9018645.15642843.2
SRX5796733			0	85.1	85.1	1%	7e-12	75.00	125	SRA:SRR9018645.119060774.2
SRX5796733			0	85.1	85.1	1%	7e-12	75.63	125	SRA:SRR9018645.92160187.1
SRX5796733			0	85.1	85.1	1%	7e-12	75.63	125	SRA:SRR9018645.70243530.1
SRX5796733			0	85.1	85.1	1%	7e-12	75.20	125	SRA:SRR9018645.50844092.2
SRX5796733			0	84.2	84.2	1%	7e-12	75.21	125	SRA:SRR9018645.101957463.2
SRX5796733			0	84.2	84.2	1%	7e-12	76.27	125	SRA:SRR9018645.100109657.1
SRX5796733			0	84.2	84.2	1%	7e-12	75.21	125	SRA:SRR9018645.48913071.1
SRX5796733			0	84.2	84.2	1%	7e-12	75.61	125	SRA:SRR9018645.10682615.2
SRX5796733			0	83.3	83.3	1%	2e-11	76.85	125	SRA:SRR9018645.103025656.1
SRX5796733			0	83.3	83.3	1%	2e-11	80.68	125	SRA:SRR9018645.74618468.2
SRX5796733			0	83.3	83.3	1%	2e-11	75.20	125	SRA:SRR9018645.24783971.1
SRX5796733			0	82.4	82.4	1%	2e-11	80.00	125	SRA:SRR9018645.111504070.2
SRX5796733			0	82.4	82.4	1%	2e-11	75.65	125	SRA:SRR9018645.72621137.1
SRX5796733			0	82.4	82.4	1%	2e-11	76.00	125	SRA:SRR9018645.37809807.1
SRX5796733			0	81.5	81.5	1%	8e-11	79.35	125	SRA:SRR9018645.89473769.2
SRX5796733			0	81.5	81.5	1%	8e-11	75.59	125	SRA:SRR9018645.84750997.2
SRX5796733			0	81.5	81.5	1%	8e-11	75.21	125	SRA:SRR9018645.71607271.1
SRX5796733			0	81.5	81.5	1%	8e-11	79.35	125	SRA:SRR9018645.49773023.2
SRX5796733			0	81.5	81.5	1%	8e-11	75.40	125	SRA:SRR9018645.13389500.2
SRX5796733			0	81.5	81.5	1%	8e-11	75.40	125	SRA:SRR9018645.10771296.2
SRX5796733			0	81.5	81.5	1%	8e-11	75.21	125	SRA:SRR9018645.3289012.2
SRX5796733			0	80.6	80.6	1%	8e-11	75.19	125	SRA:SRR9018645.108081358.2
SRX5796733			0	80.6	80.6	1%	8e-11	82.28	125	SRA:SRR9018645.99493766.1
SRX5796733			0	80.6	80.6	1%	8e-11	75.44	125	SRA:SRR9018645.81047318.1
SRX5796733			0	80.6	80.6	1%	8e-11	75.61	125	SRA:SRR9018645.62502353.2
SRX5796733			0	80.6	80.6	1%	8e-11	75.59	125	SRA:SRR9018645.57084714.2
SRX5796733			0	80.6	80.6	1%	8e-11	82.28	125	SRA:SRR9018645.26004422.1
SRX5796733			0	79.7	79.7	1%	3e-10	82.89	125	SRA:SRR9018645.101514209.1
SRX5796733			0	79.7	79.7	1%	3e-10	75.68	125	SRA:SRR9018645.81047318.2
SRX5796733			0	79.7	79.7	1%	3e-10	76.64	125	SRA:SRR9018645.23963021.1
SRX5796733			0	78.8	78.8	1%	3e-10	75.93	125	SRA:SRR9018645.79274787.1
SRX5796733			0	78.8	78.8	1%	3e-10	73.28	125	SRA:SRR9018645.42750129.2
SRX5796733			0	78.8	78.8	0%	3e-10	85.29	125	SRA:SRR9018645.37863845.2
SRX5796733			0	78.8	78.8	1%	3e-10	76.36	125	SRA:SRR9018645.35155274.1
SRX5796733			0	77.9	77.9	1%	1e-09	81.25	125	SRA:SRR9018645.106355356.1
SRX5796733			0	77.9	77.9	1%	1e-09	74.80	125	SRA:SRR9018645.67396637.2
SRX5796733			0	77.9	77.9	1%	1e-09	74.38	125	SRA:SRR9018645.61061480.2
SRX5796733			0	77.9	77.9	1%	1e-09	77.00	125	SRA:SRR9018645.30769686.2
SRX5796733			0	77.9	77.9	1%	1e-09	81.25	125	SRA:SRR9018645.20511166.1
SRX5796733			0	77.0	77.0	1%	1e-09	81.82	125	SRA:SRR9018645.110479366.1
SRX5796733			0	77.0	77.0	1%	1e-09	76.15	125	SRA:SRR9018645.108081358.1
SRX5796733			0	77.0	77.0	1%	1e-09	81.82	125	SRA:SRR9018645.66044476.1
SRX5796733			0	77.0	77.0	1%	1e-09	73.77	125	SRA:SRR9018645.41946776.2
SRX5796733			0	76.1	76.1	1%	3e-09	74.17	125	SRA:SRR9018645.80326499.1
SRX5796733			0	76.1	76.1	1%	3e-09	74.56	125	SRA:SRR9018645.60759791.1
SRX5796733			0	75.2	75.2	1%	3e-09	74.14	125	SRA:SRR9018645.88977009.2
SRX5796733			0	75.2	75.2	0%	3e-09	83.56	125	SRA:SRR9018645.80123598.1
SRX5796733			0	75.2	75.2	1%	3e-09	74.59	125	SRA:SRR9018645.13236614.1
SRX5796733			0	74.3	74.3	0%	1e-08	82.19	125	SRA:SRR9018645.120399710.1
SRX5796733			0	74.3	74.3	1%	1e-08	75.68	125	SRA:SRR9018645.72495718.2
SRX5796733			0	74.3	74.3	1%	1e-08	72.52	125	SRA:SRR9018645.72495718.1
SRX5796733			0	74.3	74.3	1%	1e-08	75.68	125	SRA:SRR9018645.56983991.1
SRX5796733			0	74.3	74.3	1%	1e-08	74.34	125	SRA:SRR9018645.45042832.2
SRX5796733			0	74.3	74.3	1%	1e-08	75.68	125	SRA:SRR9018645.6924989.2
SRX5796733			0	74.3	74.3	1%	1e-08	79.31	125	SRA:SRR9018645.3135517.2
SRX5796733			0	73.4	73.4	0%	1e-08	82.86	125	SRA:SRR9018645.109714677.1
SRX5796733			0	73.4	73.4	0%	1e-08	84.62	125	SRA:SRR9018645.50337714.1
SRX5796733			0	72.5	72.5	1%	4e-08	73.33	125	SRA:SRR9018645.115866195.2
SRX5796733			0	72.5	72.5	1%	4e-08	73.60	125	SRA:SRR9018645.113442382.1
SRX5796733			0	72.5	72.5	1%	4e-08	74.77	125	SRA:SRR9018645.39955074.2
SRX5796733			0	71.6	71.6	1%	4e-08	75.22	125	SRA:SRR9018645.113703462.2
SRX5796733			0	71.6	71.6	1%	4e-08	73.11	125	SRA:SRR9018645.74478256.2
SRX5796733			0	71.6	71.6	1%	4e-08	73.02	125	SRA:SRR9018645.72621137.2
SRX5796733			0	71.6	71.6	1%	4e-08	73.11	125	SRA:SRR9018645.67396637.1
SRX5796733			0	71.6	71.6	1%	4e-08	75.22	125	SRA:SRR9018645.52413995.1
SRX5796733			0	71.6	71.6	1%	4e-08	75.76	125	SRA:SRR9018645.44268104.2
SRX5796733			0	71.6	71.6	0%	4e-08	82.61	125	SRA:SRR9018645.34328953.1
SRX5796733			0	71.6	71.6	1%	4e-08	73.11	125	SRA:SRR9018645.6924989.1
SRX5796733			0	70.7	70.7	1%	1e-07	73.39	125	SRA:SRR9018645.33391627.2
SRX5796733			0	70.7	70.7	1%	1e-07	76.92	125	SRA:SRR9018645.349962.1
SRX5796733			0	69.8	69.8	1%	1e-07	76.67	125	SRA:SRR9018645.48402514.2
SRX5796733			0	68.9	68.9	1%	5e-07	75.79	125	SRA:SRR9018645.120772815.1
SRX5796733			0	68.9	68.9	1%	5e-07	76.67	125	SRA:SRR9018645.103035399.1
SRX5796733			0	68.9	68.9	1%	5e-07	73.17	125	SRA:SRR9018645.72387060.1
SRX5796733			0	68.9	68.9	1%	5e-07	75.00	125	SRA:SRR9018645.66905181.1
SRX5796733			0	68.9	68.9	1%	5e-07	75.79	125	SRA:SRR9018645.44268104.1
SRX5796733			0	68.9	68.9	1%	5e-07	75.79	125	SRA:SRR9018645.29065143.1
SRX5796733			0	68.0	68.0	1%	5e-07	80.25	125	SRA:SRR9018645.68646127.1
SRX5796733			0	68.0	68.0	1%	5e-07	80.25	125	SRA:SRR9018645.66228345.2
SRX5796733			0	68.0	68.0	1%	5e-07	75.26	125	SRA:SRR9018645.27437003.1
SRX5796733			0	68.0	68.0	1%	5e-07	72.80	125	SRA:SRR9018645.26042457.1
SRX5796733			0	68.0	68.0	1%	5e-07	80.25	125	SRA:SRR9018645.18004087.2
SRX5796733			0	68.0	68.0	1%	5e-07	80.25	125	SRA:SRR9018645.12847793.1
SRX5796733			0	68.0	68.0	1%	5e-07	74.07	125	SRA:SRR9018645.7645685.2
SRX5796733			0	67.1	67.1	1%	2e-06	72.27	125	SRA:SRR9018645.121525161.1
SRX5796733			0	67.1	67.1	1%	2e-06	74.11	125	SRA:SRR9018645.40595863.1
SRX5796733			0	67.1	67.1	1%	2e-06	75.53	125	SRA:SRR9018645.2757804.2
SRX5796733			0	66.2	66.2	1%	2e-06	74.26	125	SRA:SRR9018645.120469715.1
SRX5796733			0	66.2	66.2	1%	2e-06	72.41	125	SRA:SRR9018645.55234161.1
SRX5796733			0	65.3	65.3	1%	6e-06	75.27	125	SRA:SRR9018645.103672542.2
SRX5796733			0	65.3	65.3	1%	6e-06	72.22	125	SRA:SRR9018645.99580328.2
SRX5796733			0	65.3	65.3	1%	6e-06	74.49	125	SRA:SRR9018645.96912303.1
SRX5796733			0	65.3	65.3	1%	6e-06	74.49	125	SRA:SRR9018645.88977009.1
SRX5796733			0	65.3	65.3	1%	6e-06	75.27	125	SRA:SRR9018645.60993100.1
SRX5796733			0	65.3	126	2%	6e-06	74.49	125	SRA:SRR9018645.10771296.1
SRX5796733			0	64.4	64.4	1%	6e-06	74.31	125	SRA:SRR9018645.118462873.1
SRX5796733			0	64.4	64.4	0%	6e-06	81.54	125	SRA:SRR9018645.40595863.2
SRX5796733			0	64.4	64.4	1%	6e-06	72.73	125	SRA:SRR9018645.32054144.1
SRX5796733			0	64.4	64.4	1%	6e-06	74.74	125	SRA:SRR9018645.4336671.2
SRX5796733			0	63.5	63.5	1%	2e-05	75.53	125	SRA:SRR9018645.59519554.2
SRX5796733			0	63.5	63.5	1%	2e-05	72.00	125	SRA:SRR9018645.48402514.1
SRX5796733			0	63.5	63.5	0%	2e-05	82.81	125	SRA:SRR9018645.47059356.2
SRX5796733			0	62.6	62.6	1%	2e-05	74.47	125	SRA:SRR9018645.93464322.2
SRX5796733			0	62.6	62.6	1%	2e-05	72.13	125	SRA:SRR9018645.82688278.2
SRX5796733			0	61.7	61.7	0%	8e-05	89.13	125	SRA:SRR9018645.109957569.1
SRX5796733			0	61.7	61.7	1%	8e-05	74.73	125	SRA:SRR9018645.109104053.2
SRX5796733			0	61.7	61.7	1%	8e-05	74.73	125	SRA:SRR9018645.95938142.2
SRX5796733			0	61.7	61.7	1%	8e-05	76.54	125	SRA:SRR9018645.90817850.1
SRX5796733			0	61.7	61.7	0%	8e-05	89.13	125	SRA:SRR9018645.74932874.1
SRX5796733			0	61.7	61.7	0%	8e-05	89.13	125	SRA:SRR9018645.72682977.1
SRX5796733			0	61.7	61.7	0%	8e-05	89.13	125	SRA:SRR9018645.35851691.2
SRX5796733			0	61.7	61.7	1%	8e-05	76.54	125	SRA:SRR9018645.32054144.2
SRX5796733			0	61.7	61.7	1%	8e-05	75.58	125	SRA:SRR9018645.9525964.1
SRX5796733			0	60.8	60.8	1%	8e-05	72.13	125	SRA:SRR9018645.84374583.2
SRX5796733			0	60.8	60.8	1%	8e-05	75.90	125	SRA:SRR9018645.72021619.2
SRX5796733			0	60.8	60.8	1%	8e-05	76.92	125	SRA:SRR9018645.27437003.2
SRX5796733			0	60.8	60.8	1%	8e-05	73.08	125	SRA:SRR9018645.21612265.2
SRX5796733			0	59.9	59.9	0%	3e-04	92.50	125	SRA:SRR9018645.116954480.2
SRX5796733			0	59.9	59.9	1%	3e-04	73.68	125	SRA:SRR9018645.80333388.1
SRX5796733			0	59.9	59.9	1%	3e-04	77.33	125	SRA:SRR9018645.64704309.2
SRX5796733			0	59.9	59.9	1%	3e-04	71.55	125	SRA:SRR9018645.62632197.1
SRX5796733			0	59.9	59.9	0%	3e-04	86.00	125	SRA:SRR9018645.26042457.2
SRX5796733			0	59.0	59.0	1%	3e-04	71.96	125	SRA:SRR9018645.105329824.1
SRX5796733			0	59.0	59.0	1%	3e-04	73.33	125	SRA:SRR9018645.102980715.1
SRX5796733			0	59.0	59.0	1%	3e-04	70.97	125	SRA:SRR9018645.88886462.2
SRX5796733			0	59.0	59.0	0%	3e-04	77.78	125	SRA:SRR9018645.78994358.2
SRX5796733			0	59.0	59.0	1%	3e-04	73.33	125	SRA:SRR9018645.78585294.2
SRX5796733			0	59.0	59.0	1%	3e-04	74.71	125	SRA:SRR9018645.48913071.2
SRX5796733			0	59.0	59.0	1%	3e-04	73.91	125	SRA:SRR9018645.44522931.1
SRX5796733			0	59.0	59.0	1%	3e-04	71.96	125	SRA:SRR9018645.3490776.2
SRX5796733			0	58.1	58.1	1%	0.001	72.12	125	SRA:SRR9018645.120469715.2
SRX5796733			0	58.1	58.1	1%	0.001	72.12	125	SRA:SRR9018645.119734325.1
SRX5796733			0	58.1	58.1	1%	0.001	72.48	125	SRA:SRR9018645.114613324.2
SRX5796733			0	58.1	58.1	1%	0.001	72.12	125	SRA:SRR9018645.110323345.2
SRX5796733			0	58.1	58.1	1%	0.001	73.00	125	SRA:SRR9018645.103035399.2
SRX5796733			0	58.1	58.1	1%	0.001	72.12	125	SRA:SRR9018645.99276111.1
SRX5796733			0	58.1	58.1	1%	0.001	72.48	125	SRA:SRR9018645.79950979.1
SRX5796733			0	58.1	58.1	1%	0.001	72.48	125	SRA:SRR9018645.78559985.1
SRX5796733			0	58.1	58.1	1%	0.001	71.79	125	SRA:SRR9018645.58667224.1
SRX5796733			0	58.1	58.1	1%	0.001	72.48	125	SRA:SRR9018645.45524274.2
SRX5796733			0	58.1	58.1	1%	0.001	77.03	125	SRA:SRR9018645.16594869.2
SRX5796733			0	57.2	57.2	1%	0.001	73.33	125	SRA:SRR9018645.95001085.2
SRX5796733			0	57.2	57.2	0%	0.001	84.31	125	SRA:SRR9018645.71978517.2
SRX5796733			0	56.3	56.3	1%	0.003	75.64	125	SRA:SRR9018645.120969527.2
SRX5796733			0	56.3	56.3	1%	0.003	70.59	125	SRA:SRR9018645.94673401.1
SRX5796733			0	56.3	56.3	1%	0.003	71.84	125	SRA:SRR9018645.8004108.1
SRX5796733			0	55.4	55.4	1%	0.003	72.82	125	SRA:SRR9018645.81675503.1
SRX5796733			0	55.4	55.4	1%	0.003	75.00	125	SRA:SRR9018645.50844092.1
SRX5796733			0	55.4	55.4	1%	0.003	75.00	125	SRA:SRR9018645.46203059.2
SRX5796733			0	55.4	55.4	1%	0.003	72.82	125	SRA:SRR9018645.26004422.2
SRX5796733			0	55.4	55.4	1%	0.003	75.00	125	SRA:SRR9018645.23963021.2
SRX5796733			0	55.4	55.4	1%	0.003	72.82	125	SRA:SRR9018645.23483588.2
SRX5796733			0	55.4	55.4	0%	0.003	78.46	125	SRA:SRR9018645.22276634.2
SRX5796733			0	55.4	55.4	1%	0.003	72.63	125	SRA:SRR9018645.17726830.1
SRX5796733			0	55.4	55.4	1%	0.003	75.00	125	SRA:SRR9018645.11204836.1
