## Supplementary material for "Discovery of novel papillomaviruses in the critically-endangered Malayan and Chinese pangolins": SRR9018646_MJ30_blastn.csv

Description	Max Score	Total Score	Query Cover	E value	Per. ident	Acc. Len	Accession
SRX5796732	226	226	1%	1e-54	100.00	125	SRA:SRR9018646.57184625.2
SRX5796732	226	226	1%	1e-54	100.00	125	SRA:SRR9018646.57184625.1
SRX5796732	146	146	1%	3e-30	87.29	125	SRA:SRR9018646.12085901.1
SRX5796732	141	141	1%	3e-29	85.37	125	SRA:SRR9018646.122060004.2
SRX5796732	131	131	1%	6e-26	85.71	125	SRA:SRR9018646.133784395.1
SRX5796732	127	127	1%	7e-25	82.40	125	SRA:SRR9018646.42751338.2
SRX5796732	118	118	1%	4e-22	80.80	125	SRA:SRR9018646.116226173.2
SRX5796732	118	118	1%	4e-22	80.80	125	SRA:SRR9018646.42751338.1
SRX5796732	115	115	1%	4e-21	80.99	125	SRA:SRR9018646.12085901.2
SRX5796732	113	113	1%	2e-20	80.00	125	SRA:SRR9018646.108336980.1
SRX5796732	104	104	1%	8e-18	78.40	125	SRA:SRR9018646.111624249.1
SRX5796732	100	100	1%	1e-16	80.00	125	SRA:SRR9018646.12778202.2
SRX5796732	98.7	98.7	1%	3e-16	78.15	125	SRA:SRR9018646.133784395.2
SRX5796732	97.8	97.8	1%	1e-15	79.17	125	SRA:SRR9018646.127374680.1
SRX5796732	97.8	97.8	1%	1e-15	78.45	125	SRA:SRR9018646.109978025.1
SRX5796732	97.8	97.8	1%	1e-15	86.42	125	SRA:SRR9018646.39447635.2
SRX5796732	96.9	96.9	1%	1e-15	80.95	125	SRA:SRR9018646.42482464.1
SRX5796732	96.9	96.9	1%	1e-15	77.24	125	SRA:SRR9018646.39447635.1
SRX5796732	96.0	96.0	1%	4e-15	78.26	125	SRA:SRR9018646.116226173.1
SRX5796732	96.0	96.0	1%	4e-15	77.50	125	SRA:SRR9018646.13505425.2
SRX5796732	95.1	95.1	1%	4e-15	77.78	125	SRA:SRR9018646.81438337.2
SRX5796732	93.3	93.3	1%	1e-14	75.78	125	SRA:SRR9018646.92465066.2
SRX5796732	93.3	93.3	1%	1e-14	77.59	125	SRA:SRR9018646.20947171.2
SRX5796732	92.4	92.4	1%	5e-14	78.63	125	SRA:SRR9018646.10860483.2
SRX5796732	91.5	91.5	1%	5e-14	76.00	125	SRA:SRR9018646.135027341.2
SRX5796732	91.5	91.5	1%	5e-14	76.00	125	SRA:SRR9018646.121612194.2
SRX5796732	87.8	87.8	1%	6e-13	74.62	125	SRA:SRR9018646.12778202.1
SRX5796732	86.9	86.9	1%	2e-12	75.20	125	SRA:SRR9018646.89039400.1
SRX5796732	86.0	86.0	1%	2e-12	75.00	125	SRA:SRR9018646.86480741.1
SRX5796732	84.2	84.2	1%	8e-12	75.21	125	SRA:SRR9018646.71097309.1
SRX5796732	84.2	84.2	1%	8e-12	76.07	125	SRA:SRR9018646.53212803.1
SRX5796732	84.2	84.2	1%	8e-12	77.57	125	SRA:SRR9018646.8237864.1
SRX5796732	84.2	84.2	1%	8e-12	77.57	125	SRA:SRR9018646.4801211.1
SRX5796732	80.6	80.6	1%	9e-11	75.86	125	SRA:SRR9018646.105042046.1
SRX5796732	80.6	80.6	1%	9e-11	74.19	125	SRA:SRR9018646.90435980.1
SRX5796732	80.6	80.6	1%	9e-11	74.40	125	SRA:SRR9018646.57382644.1
SRX5796732	77.9	77.9	1%	1e-09	75.45	125	SRA:SRR9018646.108336980.2
SRX5796732	77.0	77.0	1%	1e-09	73.98	125	SRA:SRR9018646.45942939.2
SRX5796732	75.2	75.2	1%	4e-09	72.66	125	SRA:SRR9018646.101941999.2
SRX5796732	74.3	74.3	1%	1e-08	75.73	125	SRA:SRR9018646.123986820.2
SRX5796732	74.3	74.3	1%	1e-08	72.80	125	SRA:SRR9018646.7134927.1
SRX5796732	73.4	73.4	1%	1e-08	78.82	125	SRA:SRR9018646.72126143.1
SRX5796732	73.4	73.4	1%	1e-08	73.33	125	SRA:SRR9018646.48411111.1
SRX5796732	72.5	72.5	1%	5e-08	76.29	125	SRA:SRR9018646.26446362.1
SRX5796732	71.6	71.6	0%	5e-08	84.38	125	SRA:SRR9018646.74057610.2
SRX5796732	71.6	71.6	1%	5e-08	79.07	125	SRA:SRR9018646.7134927.2
SRX5796732	70.7	70.7	1%	2e-07	74.11	125	SRA:SRR9018646.97995446.2
SRX5796732	70.7	70.7	1%	2e-07	74.11	125	SRA:SRR9018646.54499599.2
SRX5796732	69.8	69.8	1%	2e-07	78.31	125	SRA:SRR9018646.94155606.2
SRX5796732	69.8	69.8	1%	2e-07	74.07	125	SRA:SRR9018646.26330919.1
SRX5796732	69.8	69.8	1%	2e-07	78.31	125	SRA:SRR9018646.14089963.1
SRX5796732	68.9	68.9	1%	6e-07	77.65	125	SRA:SRR9018646.114649882.2
SRX5796732	68.9	68.9	1%	6e-07	76.67	125	SRA:SRR9018646.111624249.2
SRX5796732	68.9	68.9	1%	6e-07	72.50	125	SRA:SRR9018646.26289824.1
SRX5796732	67.1	67.1	1%	2e-06	71.77	125	SRA:SRR9018646.114424038.2
SRX5796732	66.2	66.2	1%	2e-06	73.58	125	SRA:SRR9018646.110934413.1
SRX5796732	63.5	63.5	1%	2e-05	72.90	125	SRA:SRR9018646.112954809.1
SRX5796732	62.6	62.6	1%	2e-05	78.95	125	SRA:SRR9018646.92465066.1
SRX5796732	61.7	61.7	1%	9e-05	71.55	125	SRA:SRR9018646.135027341.1
SRX5796732	61.7	61.7	1%	9e-05	71.07	125	SRA:SRR9018646.107693063.2
SRX5796732	61.7	61.7	1%	9e-05	76.54	125	SRA:SRR9018646.73177970.2
SRX5796732	61.7	61.7	1%	9e-05	75.58	125	SRA:SRR9018646.2229275.2
SRX5796732	60.8	60.8	1%	9e-05	74.47	125	SRA:SRR9018646.135043206.2
SRX5796732	60.8	60.8	1%	9e-05	74.47	125	SRA:SRR9018646.92734978.1
SRX5796732	60.8	60.8	1%	9e-05	76.92	125	SRA:SRR9018646.71034127.2
SRX5796732	60.8	60.8	1%	9e-05	76.92	125	SRA:SRR9018646.2034373.1
SRX5796732	59.9	59.9	1%	3e-04	77.92	125	SRA:SRR9018646.101941999.1
SRX5796732	59.0	59.0	1%	3e-04	71.96	125	SRA:SRR9018646.122086817.1
SRX5796732	57.2	57.2	1%	0.001	73.63	125	SRA:SRR9018646.121658163.1
SRX5796732	56.3	56.3	1%	0.004	71.84	125	SRA:SRR9018646.94155606.1
SRX5796732	56.3	56.3	1%	0.004	71.84	125	SRA:SRR9018646.4801211.2
SRX5796732	55.4	55.4	1%	0.004	75.00	125	SRA:SRR9018646.116587270.1
SRX5796732	55.4	55.4	1%	0.004	75.00	125	SRA:SRR9018646.8237864.2
