## Supplementary material for "Discovery of novel papillomaviruses in the critically-endangered Malayan and Chinese pangolins": SRR9018650_MJ03_blastn.csv

Description	Max Score	Total Score	Query Cover	E value	Per. ident	Acc. Len	Accession
SRX5796728	226	226	1%	9e-55	100.00	125	SRA:SRR9018650.48380444.2
SRX5796728	226	226	1%	9e-55	100.00	125	SRA:SRR9018650.48380444.1
SRX5796728	150	150	1%	6e-32	89.38	125	SRA:SRR9018650.119547721.2
SRX5796728	134	134	1%	4e-27	85.12	125	SRA:SRR9018650.29690291.1
SRX5796728	118	118	1%	3e-22	84.76	125	SRA:SRR9018650.119547721.1
SRX5796728	115	115	1%	4e-21	80.99	125	SRA:SRR9018650.53872312.2
SRX5796728	105	105	1%	2e-18	79.20	125	SRA:SRR9018650.74435230.1
SRX5796728	103	103	1%	3e-17	79.82	125	SRA:SRR9018650.109644457.2
SRX5796728	100	100	1%	9e-17	78.33	125	SRA:SRR9018650.116131526.1
SRX5796728	98.7	98.7	1%	3e-16	81.82	125	SRA:SRR9018650.71399412.1
SRX5796728	96.9	96.9	1%	1e-15	77.24	125	SRA:SRR9018650.41507211.2
SRX5796728	96.0	96.0	1%	4e-15	81.73	125	SRA:SRR9018650.90835116.1
SRX5796728	96.0	96.0	1%	4e-15	78.26	125	SRA:SRR9018650.32404729.1
SRX5796728	93.3	93.3	1%	1e-14	77.60	125	SRA:SRR9018650.53872312.1
SRX5796728	92.4	92.4	1%	5e-14	76.42	125	SRA:SRR9018650.64927856.1
SRX5796728	87.8	87.8	1%	6e-13	76.99	125	SRA:SRR9018650.1688660.2
SRX5796728	86.9	86.9	1%	2e-12	75.20	125	SRA:SRR9018650.63236330.2
SRX5796728	86.0	86.0	1%	2e-12	75.41	125	SRA:SRR9018650.112901380.1
SRX5796728	84.2	84.2	1%	7e-12	75.86	125	SRA:SRR9018650.1688660.1
SRX5796728	81.5	81.5	1%	8e-11	75.21	125	SRA:SRR9018650.83093607.2
SRX5796728	80.6	80.6	1%	8e-11	74.38	125	SRA:SRR9018650.84675871.1
SRX5796728	77.9	77.9	1%	1e-09	74.38	125	SRA:SRR9018650.943537.1
SRX5796728	77.0	77.0	1%	1e-09	74.58	125	SRA:SRR9018650.70371393.2
SRX5796728	76.1	76.1	1%	4e-09	75.23	125	SRA:SRR9018650.112901380.2
SRX5796728	67.1	67.1	1%	2e-06	76.40	125	SRA:SRR9018650.98887564.2
SRX5796728	65.3	65.3	1%	6e-06	72.73	125	SRA:SRR9018650.74690333.1
SRX5796728	64.4	64.4	1%	6e-06	72.17	125	SRA:SRR9018650.58627933.1
SRX5796728	61.7	61.7	1%	8e-05	71.07	125	SRA:SRR9018650.40753756.1
SRX5796728	55.4	55.4	1%	0.003	75.00	125	SRA:SRR9018650.110008929.2
SRX5796728	55.4	55.4	1%	0.003	70.91	125	SRA:SRR9018650.49126481.2
