## Supplementary material for "Discovery of novel papillomaviruses in the critically-endangered Malayan and Chinese pangolins": SRR9018651_MJ02_blastn.csv

Description	Scientific Name	Common Name	Taxid	Max Score	Total Score	Query Cover	E value	Per. ident	Acc. Len	Accession
SRX5796727			0	226	226	1%	1e-54	100.00	125	SRA:SRR9018651.106081501.2
SRX5796727			0	226	226	1%	1e-54	100.00	125	SRA:SRR9018651.106081501.1
SRX5796727			0	226	226	1%	1e-54	100.00	125	SRA:SRR9018651.27154623.2
SRX5796727			0	226	226	1%	1e-54	100.00	125	SRA:SRR9018651.27154623.1
SRX5796727			0	226	226	1%	1e-54	100.00	125	SRA:SRR9018651.7752400.2
SRX5796727			0	226	226	1%	1e-54	100.00	125	SRA:SRR9018651.7752400.1
SRX5796727			0	157	157	1%	2e-33	87.90	125	SRA:SRR9018651.15489574.2
SRX5796727			0	145	145	1%	3e-30	86.67	125	SRA:SRR9018651.118552926.1
SRX5796727			0	142	142	1%	3e-29	85.95	125	SRA:SRR9018651.109878324.2
SRX5796727			0	141	141	1%	1e-28	85.83	125	SRA:SRR9018651.51731645.1
SRX5796727			0	135	135	1%	5e-27	89.22	125	SRA:SRR9018651.115899662.1
SRX5796727			0	135	135	1%	5e-27	84.43	125	SRA:SRR9018651.107658866.2
SRX5796727			0	132	132	1%	2e-26	87.27	125	SRA:SRR9018651.107658866.1
SRX5796727			0	132	132	1%	2e-26	84.13	125	SRA:SRR9018651.26524939.2
SRX5796727			0	132	132	1%	2e-26	84.92	125	SRA:SRR9018651.15489574.1
SRX5796727			0	130	130	1%	2e-25	83.06	125	SRA:SRR9018651.118552926.2
SRX5796727			0	118	118	1%	4e-22	82.61	125	SRA:SRR9018651.115899662.2
SRX5796727			0	116	116	1%	1e-21	82.46	125	SRA:SRR9018651.52039094.1
SRX5796727			0	103	103	1%	3e-17	79.82	125	SRA:SRR9018651.124478634.1
SRX5796727			0	100	100	1%	1e-16	78.69	125	SRA:SRR9018651.134596993.1
SRX5796727			0	99.6	99.6	1%	4e-16	77.87	125	SRA:SRR9018651.67357258.2
SRX5796727			0	99.6	99.6	1%	4e-16	77.87	125	SRA:SRR9018651.26524939.1
SRX5796727			0	97.8	97.8	1%	1e-15	85.23	125	SRA:SRR9018651.51731645.2
SRX5796727			0	96.9	96.9	1%	1e-15	77.24	125	SRA:SRR9018651.69970490.1
SRX5796727			0	96.9	96.9	1%	1e-15	77.97	125	SRA:SRR9018651.57388585.1
SRX5796727			0	96.9	96.9	1%	1e-15	77.24	125	SRA:SRR9018651.1572820.1
SRX5796727			0	92.4	92.4	1%	5e-14	81.72	125	SRA:SRR9018651.109878324.1
SRX5796727			0	83.3	83.3	1%	3e-11	76.85	125	SRA:SRR9018651.34294197.2
SRX5796727			0	83.3	83.3	1%	3e-11	76.11	125	SRA:SRR9018651.28016179.2
SRX5796727			0	83.3	83.3	1%	3e-11	76.72	125	SRA:SRR9018651.20495846.1
SRX5796727			0	81.5	81.5	1%	1e-10	74.59	125	SRA:SRR9018651.127555184.1
SRX5796727			0	77.0	77.0	1%	1e-09	75.70	125	SRA:SRR9018651.91177619.1
SRX5796727			0	76.1	76.1	1%	4e-09	72.52	125	SRA:SRR9018651.56734297.1
SRX5796727			0	75.2	75.2	1%	4e-09	78.02	125	SRA:SRR9018651.20495846.2
SRX5796727			0	72.5	72.5	1%	5e-08	73.95	125	SRA:SRR9018651.6447010.1
SRX5796727			0	71.6	71.6	1%	5e-08	79.07	125	SRA:SRR9018651.136240181.2
SRX5796727			0	69.8	69.8	1%	2e-07	74.07	125	SRA:SRR9018651.127555184.2
SRX5796727			0	69.8	69.8	0%	2e-07	82.35	125	SRA:SRR9018651.110754900.1
SRX5796727			0	68.9	68.9	1%	6e-07	75.79	125	SRA:SRR9018651.27506113.1
SRX5796727			0	65.3	65.3	1%	7e-06	71.54	125	SRA:SRR9018651.66498914.1
SRX5796727			0	60.8	60.8	1%	9e-05	71.43	125	SRA:SRR9018651.34294197.1
SRX5796727			0	55.4	55.4	1%	0.004	72.82	125	SRA:SRR9018651.91177619.2
