## Supplementary material for "Discovery of novel papillomaviruses in the critically-endangered Malayan and Chinese pangolins": SRR9018652_MJ01_blastn.csv

Description	Max Score	Total Score	Query Cover	E value	Per. ident	Acc. Len	Accession
SRX5796726	213	213	1%	2e-50	97.60	125	SRA:SRR9018652.87117879.1
SRX5796726	208	208	1%	3e-49	96.80	125	SRA:SRR9018652.87117879.2
SRX5796726	74.3	74.3	1%	1e-08	80.46	125	SRA:SRR9018652.66148269.2
