## Supplementary material for "Discovery of novel papillomaviruses in the critically-endangered Malayan and Chinese pangolins": SRR9018656_MJ05_blastn.csv

Description	Max Score	Total Score	Query Cover	E value	Per. ident	Acc. Len	Accession
SRX5796722	108	108	1%	6e-19	79.51	125	SRA:SRR9018656.65420357.2
SRX5796722	96.0	96.0	1%	4e-15	76.80	125	SRA:SRR9018656.124208315.2
SRX5796722	85.1	85.1	1%	7e-12	74.05	125	SRA:SRR9018656.8940752.1
SRX5796722	71.6	71.6	1%	5e-08	79.07	125	SRA:SRR9018656.8940752.2
SRX5796722	64.4	64.4	1%	7e-06	73.33	125	SRA:SRR9018656.102581898.1
SRX5796722	56.3	56.3	1%	0.004	72.45	125	SRA:SRR9018656.124208315.1
SRX5796722	56.3	56.3	1%	0.004	75.64	125	SRA:SRR9018656.111547284.1
