## Supplementary material for "Discovery of novel papillomaviruses in the critically-endangered Malayan and Chinese pangolins": SRR9018657_MJ04_blastn.csv

Description	Max Score	Total Score	Query Cover	E value	Per. ident	Acc. Len	Accession
SRX5796721	226	226	1%	1e-54	100.00	125	SRA:SRR9018657.57452407.2
SRX5796721	226	226	1%	1e-54	100.00	125	SRA:SRR9018657.57452407.1
SRX5796721	136	136	1%	1e-27	84.00	125	SRA:SRR9018657.126201638.1
SRX5796721	112	112	1%	5e-20	80.67	125	SRA:SRR9018657.4298362.2
SRX5796721	104	104	1%	8e-18	79.20	125	SRA:SRR9018657.56667478.1
SRX5796721	95.1	95.1	1%	4e-15	81.44	125	SRA:SRR9018657.126201638.2
SRX5796721	90.6	90.6	1%	2e-13	79.41	125	SRA:SRR9018657.68553306.1
SRX5796721	86.9	86.9	1%	2e-12	78.10	125	SRA:SRR9018657.52132911.2
SRX5796721	84.2	84.2	1%	7e-12	77.57	125	SRA:SRR9018657.121499324.2
SRX5796721	75.2	75.2	1%	4e-09	75.47	125	SRA:SRR9018657.52132911.1
SRX5796721	73.4	73.4	1%	1e-08	80.00	125	SRA:SRR9018657.61223508.2
SRX5796721	70.7	70.7	0%	2e-07	90.20	125	SRA:SRR9018657.61223508.1
SRX5796721	63.5	63.5	1%	2e-05	72.00	125	SRA:SRR9018657.31859371.2
SRX5796721	61.7	61.7	0%	8e-05	92.68	125	SRA:SRR9018657.4298362.1
SRX5796721	59.9	59.9	1%	3e-04	71.55	125	SRA:SRR9018657.68553306.2
