## Supplementary material for "Discovery of novel papillomaviruses in the critically-endangered Malayan and Chinese pangolins": SRR9018660_MJ18_blastn.csv

Description	Max Score	Total Score	Query Cover	E value	Per. ident	Acc. Len	Accession
SRX5796718	157	157	1%	1e-33	87.90	125	SRA:SRR9018660.72278566.1
SRX5796718	137	137	1%	1e-27	85.59	125	SRA:SRR9018660.40999004.2
SRX5796718	134	134	1%	5e-27	84.50	125	SRA:SRR9018660.19529447.1
SRX5796718	132	132	1%	2e-26	84.75	125	SRA:SRR9018660.96767770.1
SRX5796718	128	128	1%	7e-25	84.96	125	SRA:SRR9018660.19529447.2
SRX5796718	120	120	1%	1e-22	81.82	125	SRA:SRR9018660.40634432.1
SRX5796718	120	120	1%	1e-22	81.82	125	SRA:SRR9018660.14621290.1
SRX5796718	119	119	1%	4e-22	81.30	125	SRA:SRR9018660.59882498.2
SRX5796718	117	117	1%	1e-21	81.15	125	SRA:SRR9018660.45190435.2
SRX5796718	116	116	1%	1e-21	80.65	125	SRA:SRR9018660.119053539.1
SRX5796718	116	116	1%	1e-21	80.65	125	SRA:SRR9018660.79054810.1
SRX5796718	116	116	1%	1e-21	80.65	125	SRA:SRR9018660.45190435.1
SRX5796718	112	112	1%	5e-20	86.17	125	SRA:SRR9018660.103298526.1
SRX5796718	112	112	1%	5e-20	80.67	125	SRA:SRR9018660.59882498.1
SRX5796718	109	109	1%	2e-19	79.20	125	SRA:SRR9018660.122393551.2
SRX5796718	107	107	1%	7e-19	79.03	125	SRA:SRR9018660.83509170.2
SRX5796718	104	104	1%	8e-18	83.00	125	SRA:SRR9018660.122044271.1
SRX5796718	104	104	1%	8e-18	79.17	125	SRA:SRR9018660.72278566.2
SRX5796718	104	104	1%	8e-18	78.69	125	SRA:SRR9018660.40634432.2
SRX5796718	103	103	1%	3e-17	78.99	125	SRA:SRR9018660.53007956.1
SRX5796718	100	100	1%	1e-16	80.00	125	SRA:SRR9018660.12068493.1
SRX5796718	99.6	99.6	1%	3e-16	86.59	125	SRA:SRR9018660.59358125.2
SRX5796718	99.6	99.6	1%	3e-16	78.63	125	SRA:SRR9018660.39122644.2
SRX5796718	99.6	99.6	1%	3e-16	77.87	125	SRA:SRR9018660.30463364.2
SRX5796718	98.7	98.7	1%	3e-16	78.86	125	SRA:SRR9018660.62262304.1
SRX5796718	97.8	97.8	1%	1e-15	78.45	125	SRA:SRR9018660.91665690.2
SRX5796718	96.9	96.9	1%	1e-15	77.97	125	SRA:SRR9018660.94092336.2
SRX5796718	96.9	96.9	1%	1e-15	77.24	125	SRA:SRR9018660.47724150.2
SRX5796718	96.0	96.0	1%	4e-15	79.09	125	SRA:SRR9018660.122044271.2
SRX5796718	96.0	96.0	1%	4e-15	76.80	125	SRA:SRR9018660.69090437.2
SRX5796718	96.0	96.0	1%	4e-15	77.50	125	SRA:SRR9018660.49593328.1
SRX5796718	96.0	96.0	1%	4e-15	78.26	125	SRA:SRR9018660.36806035.2
SRX5796718	96.0	96.0	1%	4e-15	81.73	125	SRA:SRR9018660.32033711.2
SRX5796718	95.1	95.1	1%	4e-15	77.05	125	SRA:SRR9018660.51070768.2
SRX5796718	95.1	95.1	1%	4e-15	87.01	125	SRA:SRR9018660.47724150.1
SRX5796718	95.1	95.1	1%	4e-15	78.57	125	SRA:SRR9018660.38021808.1
SRX5796718	95.1	95.1	1%	4e-15	77.05	125	SRA:SRR9018660.27686996.1
SRX5796718	92.4	92.4	1%	5e-14	76.80	125	SRA:SRR9018660.77553017.1
SRX5796718	91.5	91.5	1%	5e-14	77.39	125	SRA:SRR9018660.65288428.1
SRX5796718	90.6	90.6	1%	2e-13	77.68	125	SRA:SRR9018660.117878947.1
SRX5796718	90.6	90.6	1%	2e-13	76.92	125	SRA:SRR9018660.8748390.1
SRX5796718	87.8	87.8	1%	6e-13	76.99	125	SRA:SRR9018660.127021507.1
SRX5796718	87.8	87.8	1%	6e-13	74.62	125	SRA:SRR9018660.91828501.1
SRX5796718	86.9	86.9	1%	2e-12	75.20	125	SRA:SRR9018660.96057898.1
SRX5796718	86.9	86.9	1%	2e-12	75.20	125	SRA:SRR9018660.35334310.1
SRX5796718	86.9	86.9	1%	2e-12	75.20	125	SRA:SRR9018660.29310628.2
SRX5796718	86.9	86.9	1%	2e-12	78.10	125	SRA:SRR9018660.13048506.2
SRX5796718	86.0	86.0	1%	2e-12	75.41	125	SRA:SRR9018660.95436826.1
SRX5796718	86.0	86.0	1%	2e-12	75.41	125	SRA:SRR9018660.88742043.2
SRX5796718	86.0	86.0	1%	2e-12	74.42	125	SRA:SRR9018660.79054810.2
SRX5796718	86.0	86.0	1%	2e-12	75.41	125	SRA:SRR9018660.39536761.1
SRX5796718	86.0	86.0	1%	2e-12	78.43	125	SRA:SRR9018660.37185252.1
SRX5796718	86.0	86.0	1%	2e-12	75.61	125	SRA:SRR9018660.31012909.1
SRX5796718	86.0	86.0	1%	2e-12	74.42	125	SRA:SRR9018660.12068493.2
SRX5796718	85.1	85.1	1%	7e-12	74.05	125	SRA:SRR9018660.104510198.1
SRX5796718	84.2	84.2	1%	7e-12	77.57	125	SRA:SRR9018660.128568343.1
SRX5796718	84.2	84.2	1%	7e-12	77.57	125	SRA:SRR9018660.85046427.2
SRX5796718	83.3	83.3	1%	3e-11	75.20	125	SRA:SRR9018660.44788463.1
SRX5796718	82.4	82.4	1%	3e-11	75.00	125	SRA:SRR9018660.94942029.2
SRX5796718	82.4	82.4	1%	3e-11	78.95	125	SRA:SRR9018660.70344940.2
SRX5796718	80.6	80.6	1%	9e-11	73.28	125	SRA:SRR9018660.80863072.1
SRX5796718	80.6	80.6	1%	9e-11	75.44	125	SRA:SRR9018660.13048506.1
SRX5796718	79.7	79.7	1%	3e-10	76.64	125	SRA:SRR9018660.127742087.1
SRX5796718	78.8	78.8	1%	3e-10	73.98	125	SRA:SRR9018660.68162836.1
SRX5796718	77.9	77.9	1%	1e-09	74.17	125	SRA:SRR9018660.88979653.1
SRX5796718	77.9	77.9	1%	1e-09	74.78	125	SRA:SRR9018660.64467008.2
SRX5796718	77.9	77.9	1%	1e-09	74.38	125	SRA:SRR9018660.3881688.1
SRX5796718	77.0	77.0	1%	1e-09	72.87	125	SRA:SRR9018660.94092336.1
SRX5796718	77.0	77.0	1%	1e-09	73.77	125	SRA:SRR9018660.44788463.2
SRX5796718	76.1	76.1	1%	4e-09	76.19	125	SRA:SRR9018660.123007461.1
SRX5796718	76.1	76.1	1%	4e-09	74.17	125	SRA:SRR9018660.105831701.1
SRX5796718	76.1	76.1	1%	4e-09	77.66	125	SRA:SRR9018660.56011700.1
SRX5796718	75.2	75.2	1%	4e-09	76.70	125	SRA:SRR9018660.69090437.1
SRX5796718	74.3	74.3	1%	1e-08	75.73	125	SRA:SRR9018660.121080371.2
SRX5796718	74.3	74.3	1%	1e-08	76.53	125	SRA:SRR9018660.54933669.1
SRX5796718	72.5	72.5	1%	5e-08	74.77	125	SRA:SRR9018660.119069474.1
SRX5796718	72.5	72.5	1%	5e-08	77.17	125	SRA:SRR9018660.77553017.2
SRX5796718	71.6	71.6	0%	5e-08	86.44	125	SRA:SRR9018660.132316933.1
SRX5796718	71.6	71.6	1%	5e-08	79.07	125	SRA:SRR9018660.80863072.2
SRX5796718	71.6	71.6	1%	5e-08	79.07	125	SRA:SRR9018660.70344940.1
SRX5796718	71.6	71.6	1%	5e-08	75.76	125	SRA:SRR9018660.53007956.2
SRX5796718	71.6	71.6	1%	5e-08	79.07	125	SRA:SRR9018660.14496384.1
SRX5796718	70.7	70.7	1%	2e-07	76.04	125	SRA:SRR9018660.43817216.1
SRX5796718	69.8	69.8	1%	2e-07	78.31	125	SRA:SRR9018660.30540543.2
SRX5796718	69.8	69.8	1%	2e-07	78.31	125	SRA:SRR9018660.6692261.1
SRX5796718	68.9	68.9	1%	6e-07	72.00	125	SRA:SRR9018660.88121080.1
SRX5796718	68.9	68.9	1%	6e-07	76.67	125	SRA:SRR9018660.49593328.2
SRX5796718	68.9	68.9	1%	6e-07	75.00	125	SRA:SRR9018660.45506018.1
SRX5796718	68.0	68.0	0%	6e-07	80.56	125	SRA:SRR9018660.114316762.2
SRX5796718	66.2	66.2	1%	2e-06	73.58	125	SRA:SRR9018660.63606153.1
SRX5796718	65.3	65.3	1%	7e-06	77.17	125	SRA:SRR9018660.128855512.2
SRX5796718	62.6	62.6	1%	2e-05	78.95	125	SRA:SRR9018660.52985872.2
SRX5796718	62.6	62.6	1%	2e-05	72.97	125	SRA:SRR9018660.3075464.2
SRX5796718	61.7	61.7	1%	8e-05	71.31	125	SRA:SRR9018660.36094249.1
SRX5796718	60.8	60.8	1%	8e-05	72.22	125	SRA:SRR9018660.21134416.1
SRX5796718	60.8	60.8	1%	8e-05	70.73	125	SRA:SRR9018660.3881688.2
SRX5796718	59.9	59.9	1%	3e-04	70.83	125	SRA:SRR9018660.123007461.2
SRX5796718	59.9	59.9	0%	3e-04	83.64	125	SRA:SRR9018660.114316762.1
SRX5796718	59.0	59.0	1%	3e-04	71.96	125	SRA:SRR9018660.129512069.1
SRX5796718	59.0	59.0	1%	3e-04	74.19	125	SRA:SRR9018660.61854407.2
SRX5796718	57.2	57.2	1%	0.001	71.17	125	SRA:SRR9018660.124813342.1
SRX5796718	57.2	57.2	1%	0.001	74.42	125	SRA:SRR9018660.105884892.1
SRX5796718	57.2	57.2	1%	0.001	74.42	125	SRA:SRR9018660.90391558.1
SRX5796718	57.2	57.2	1%	0.001	71.17	125	SRA:SRR9018660.73308544.1
SRX5796718	57.2	57.2	1%	0.001	74.42	125	SRA:SRR9018660.40591324.2
SRX5796718	57.2	57.2	1%	0.001	74.42	125	SRA:SRR9018660.37185252.2
SRX5796718	56.3	56.3	1%	0.004	69.92	125	SRA:SRR9018660.91828501.2
SRX5796718	56.3	56.3	1%	0.004	74.70	125	SRA:SRR9018660.69884895.2
SRX5796718	56.3	56.3	1%	0.004	72.45	125	SRA:SRR9018660.60347992.2
SRX5796718	55.4	55.4	1%	0.004	75.00	125	SRA:SRR9018660.105831701.2
SRX5796718	55.4	55.4	1%	0.004	75.00	125	SRA:SRR9018660.45506018.2
