## Supplementary material for "Discovery of novel papillomaviruses in the critically-endangered Malayan and Chinese pangolins": SRR9018661_MJ19_blastn.csv

Description	Max Score	Total Score	Query Cover	E value	Per. ident	Acc. Len	Accession
SRX5796717	80.6	80.6	1%	1e-10	76.15	125	SRA:SRR9018661.119533580.1
SRX5796717	70.7	70.7	1%	2e-07	73.28	125	SRA:SRR9018661.12551649.1
SRX5796717	58.1	58.1	1%	0.001	77.03	125	SRA:SRR9018661.119533580.2
