## Supplementary material for "Discovery of novel papillomaviruses in the critically-endangered Malayan and Chinese pangolins": SRR9018664_MJ16_blastn.csv

Description	Max Score	Total Score	Query Cover	E value	Per. ident	Acc. Len	Accession
SRX5796714	109	109	1%	2e-19	82.86	125	SRA:SRR9018664.87923976.2
SRX5796714	90.6	90.6	1%	2e-13	81.52	125	SRA:SRR9018664.58463949.1
SRX5796714	77.0	77.0	1%	1e-09	75.65	125	SRA:SRR9018664.87923976.1
