## Supplementary material for "Discovery of novel papillomaviruses in the critically-endangered Malayan and Chinese pangolins": SRR9018666_MJ10_blastn.csv

Description	Max Score	Total Score	Query Cover	E value	Per. ident	Acc. Len	Accession
SRX5796712	118	118	1%	4e-22	80.80	125	SRA:SRR9018666.142011702.2
SRX5796712	97.8	97.8	1%	1e-15	78.45	125	SRA:SRR9018666.142011702.1
SRX5796712	68.9	68.9	1%	6e-07	77.66	125	SRA:SRR9018666.144829490.1
SRX5796712	63.5	63.5	1%	3e-05	79.01	125	SRA:SRR9018666.130811775.1
