## Supplementary material for "Discovery of novel papillomaviruses in the critically-endangered Malayan and Chinese pangolins": SRR9018668_MJ12_blastn.csv

Description	Max Score	Total Score	Query Cover	E value	Per. ident	Acc. Len	Accession
SRX5796710	226	226	1%	1e-54	100.00	125	SRA:SRR9018668.119800750.2
SRX5796710	226	226	1%	1e-54	100.00	125	SRA:SRR9018668.119800750.1
SRX5796710	226	226	1%	1e-54	100.00	125	SRA:SRR9018668.75391096.2
SRX5796710	226	226	1%	1e-54	100.00	125	SRA:SRR9018668.75391096.1
SRX5796710	154	154	1%	5e-33	87.20	125	SRA:SRR9018668.64514902.2
SRX5796710	141	141	1%	3e-29	85.60	125	SRA:SRR9018668.129936700.1
SRX5796710	141	141	1%	3e-29	85.37	125	SRA:SRR9018668.52225754.1
SRX5796710	140	140	1%	1e-28	85.95	125	SRA:SRR9018668.100016377.1
SRX5796710	136	136	1%	1e-27	84.00	125	SRA:SRR9018668.95301939.1
SRX5796710	134	134	1%	5e-27	86.21	125	SRA:SRR9018668.142856719.2
SRX5796710	134	134	1%	5e-27	84.87	125	SRA:SRR9018668.2797758.1
SRX5796710	132	132	1%	2e-26	87.27	125	SRA:SRR9018668.113155130.2
SRX5796710	132	132	1%	6e-26	83.20	125	SRA:SRR9018668.118308737.1
SRX5796710	131	131	1%	6e-26	82.81	125	SRA:SRR9018668.41525414.2
SRX5796710	130	130	1%	2e-25	85.22	125	SRA:SRR9018668.112797127.2
SRX5796710	130	130	1%	2e-25	85.34	125	SRA:SRR9018668.40258284.2
SRX5796710	129	129	1%	2e-25	83.74	125	SRA:SRR9018668.117784342.1
SRX5796710	129	129	1%	2e-25	84.48	125	SRA:SRR9018668.9808040.2
SRX5796710	127	127	1%	8e-25	83.33	125	SRA:SRR9018668.129505585.2
SRX5796710	125	125	1%	3e-24	84.35	125	SRA:SRR9018668.129978948.1
SRX5796710	125	125	1%	3e-24	80.92	125	SRA:SRR9018668.114053297.2
SRX5796710	124	124	1%	9e-24	85.98	125	SRA:SRR9018668.114215155.1
SRX5796710	123	123	1%	9e-24	84.07	125	SRA:SRR9018668.101167240.1
SRX5796710	123	123	1%	9e-24	83.05	125	SRA:SRR9018668.64514902.1
SRX5796710	123	123	1%	3e-23	81.60	125	SRA:SRR9018668.2419275.1
SRX5796710	122	122	1%	3e-23	82.91	125	SRA:SRR9018668.109596348.2
SRX5796710	122	122	1%	3e-23	81.45	125	SRA:SRR9018668.70423147.2
SRX5796710	122	122	1%	3e-23	85.05	125	SRA:SRR9018668.64167827.1
SRX5796710	121	121	1%	1e-22	81.45	125	SRA:SRR9018668.143133883.2
SRX5796710	121	121	1%	1e-22	82.35	125	SRA:SRR9018668.122193831.1
SRX5796710	119	119	1%	4e-22	82.20	125	SRA:SRR9018668.133776962.2
SRX5796710	119	119	1%	4e-22	84.26	125	SRA:SRR9018668.35647516.2
SRX5796710	118	118	1%	4e-22	82.61	125	SRA:SRR9018668.97403660.1
SRX5796710	117	117	1%	1e-21	82.05	125	SRA:SRR9018668.142206073.1
SRX5796710	117	117	1%	1e-21	84.11	125	SRA:SRR9018668.94441851.1
SRX5796710	115	115	1%	5e-21	81.60	125	SRA:SRR9018668.46818092.2
SRX5796710	114	114	1%	5e-21	84.47	125	SRA:SRR9018668.52225754.2
SRX5796710	113	113	1%	2e-20	80.00	125	SRA:SRR9018668.141550307.1
SRX5796710	113	113	1%	2e-20	80.83	125	SRA:SRR9018668.117808111.2
SRX5796710	113	113	1%	2e-20	81.90	125	SRA:SRR9018668.85848508.1
SRX5796710	112	112	1%	6e-20	79.84	125	SRA:SRR9018668.113155130.1
SRX5796710	111	111	1%	6e-20	81.98	125	SRA:SRR9018668.98248207.2
SRX5796710	107	107	1%	7e-19	80.17	125	SRA:SRR9018668.129505585.1
SRX5796710	107	107	1%	7e-19	80.17	125	SRA:SRR9018668.112958319.2
SRX5796710	107	107	1%	7e-19	79.84	125	SRA:SRR9018668.31400648.1
SRX5796710	104	104	1%	9e-18	79.84	125	SRA:SRR9018668.119891428.1
SRX5796710	104	104	1%	9e-18	80.00	125	SRA:SRR9018668.80209539.1
SRX5796710	104	104	1%	9e-18	78.40	125	SRA:SRR9018668.45810864.1
SRX5796710	104	104	1%	9e-18	79.84	125	SRA:SRR9018668.37282623.1
SRX5796710	104	104	1%	9e-18	79.84	125	SRA:SRR9018668.34875534.1
SRX5796710	103	103	1%	3e-17	78.23	125	SRA:SRR9018668.127487535.2
SRX5796710	103	103	1%	3e-17	80.73	125	SRA:SRR9018668.119916832.2
SRX5796710	103	103	1%	3e-17	78.99	125	SRA:SRR9018668.101167240.2
SRX5796710	103	103	1%	3e-17	78.99	125	SRA:SRR9018668.46503233.2
SRX5796710	103	103	1%	3e-17	80.73	125	SRA:SRR9018668.41144595.1
SRX5796710	103	103	1%	3e-17	79.82	125	SRA:SRR9018668.9808040.1
SRX5796710	102	102	1%	3e-17	79.31	125	SRA:SRR9018668.111366015.2
SRX5796710	102	102	1%	3e-17	78.86	125	SRA:SRR9018668.80209539.2
SRX5796710	102	102	1%	3e-17	78.86	125	SRA:SRR9018668.53974757.2
SRX5796710	101	101	1%	1e-16	78.81	125	SRA:SRR9018668.96257595.1
SRX5796710	101	101	1%	1e-16	79.65	125	SRA:SRR9018668.94441851.2
SRX5796710	100	100	1%	1e-16	79.03	125	SRA:SRR9018668.119946619.2
SRX5796710	100	100	1%	1e-16	77.60	125	SRA:SRR9018668.74767531.1
SRX5796710	100	100	1%	1e-16	77.60	125	SRA:SRR9018668.28341771.1
SRX5796710	99.6	99.6	1%	4e-16	79.46	125	SRA:SRR9018668.64167827.2
SRX5796710	98.7	98.7	1%	4e-16	78.15	125	SRA:SRR9018668.22784751.1
SRX5796710	96.9	96.9	1%	1e-15	78.76	125	SRA:SRR9018668.90925260.2
SRX5796710	96.9	96.9	1%	1e-15	77.24	125	SRA:SRR9018668.70587420.1
SRX5796710	96.9	96.9	1%	1e-15	78.69	125	SRA:SRR9018668.70423147.1
SRX5796710	96.9	96.9	1%	1e-15	77.24	125	SRA:SRR9018668.43652804.1
SRX5796710	96.9	96.9	1%	1e-15	77.24	125	SRA:SRR9018668.37728949.2
SRX5796710	96.9	96.9	1%	1e-15	80.58	125	SRA:SRR9018668.27196386.2
SRX5796710	96.9	96.9	1%	1e-15	77.87	125	SRA:SRR9018668.796050.1
SRX5796710	96.0	96.0	1%	4e-15	79.09	125	SRA:SRR9018668.110237643.2
SRX5796710	95.1	95.1	1%	4e-15	76.56	125	SRA:SRR9018668.85326046.1
SRX5796710	94.2	94.2	1%	2e-14	79.81	125	SRA:SRR9018668.114053297.1
SRX5796710	94.2	94.2	1%	2e-14	76.61	125	SRA:SRR9018668.85326046.2
SRX5796710	94.2	94.2	1%	2e-14	76.61	125	SRA:SRR9018668.44873168.1
SRX5796710	94.2	94.2	1%	2e-14	79.81	125	SRA:SRR9018668.13457080.2
SRX5796710	94.2	94.2	1%	2e-14	77.31	125	SRA:SRR9018668.12512429.1
SRX5796710	92.4	92.4	1%	5e-14	77.88	125	SRA:SRR9018668.66852853.2
SRX5796710	90.6	90.6	1%	2e-13	76.80	125	SRA:SRR9018668.110237643.1
SRX5796710	90.6	90.6	1%	2e-13	76.19	125	SRA:SRR9018668.85848508.2
SRX5796710	90.6	90.6	1%	2e-13	80.41	125	SRA:SRR9018668.28824096.2
SRX5796710	89.7	89.7	1%	2e-13	77.19	125	SRA:SRR9018668.66852853.1
SRX5796710	89.7	89.7	1%	2e-13	77.98	125	SRA:SRR9018668.37728949.1
SRX5796710	87.8	87.8	1%	7e-13	76.19	125	SRA:SRR9018668.103183490.1
SRX5796710	86.9	86.9	1%	2e-12	75.20	125	SRA:SRR9018668.140732836.1
SRX5796710	86.9	86.9	1%	2e-12	75.20	125	SRA:SRR9018668.134051687.1
SRX5796710	86.9	86.9	1%	2e-12	79.38	125	SRA:SRR9018668.46818092.1
SRX5796710	86.9	86.9	1%	2e-12	75.20	125	SRA:SRR9018668.2419275.2
SRX5796710	86.0	86.0	1%	2e-12	76.79	125	SRA:SRR9018668.127487535.1
SRX5796710	86.0	86.0	1%	2e-12	75.41	125	SRA:SRR9018668.117180166.2
SRX5796710	85.1	85.1	1%	8e-12	77.06	125	SRA:SRR9018668.46824636.1
SRX5796710	84.2	84.2	1%	8e-12	76.58	125	SRA:SRR9018668.140732836.2
SRX5796710	84.2	84.2	1%	8e-12	77.36	125	SRA:SRR9018668.31400648.2
SRX5796710	83.3	83.3	1%	3e-11	74.80	125	SRA:SRR9018668.142127311.2
SRX5796710	82.4	82.4	1%	3e-11	78.95	125	SRA:SRR9018668.135074738.2
SRX5796710	82.4	82.4	1%	3e-11	78.95	125	SRA:SRR9018668.102052862.1
SRX5796710	80.6	80.6	1%	1e-10	74.79	125	SRA:SRR9018668.70587420.2
SRX5796710	79.7	79.7	1%	3e-10	75.00	125	SRA:SRR9018668.112958319.1
SRX5796710	79.7	79.7	1%	3e-10	75.00	125	SRA:SRR9018668.12512429.2
SRX5796710	77.9	77.9	1%	1e-09	73.60	125	SRA:SRR9018668.129936700.2
SRX5796710	77.9	77.9	1%	1e-09	75.83	125	SRA:SRR9018668.114215155.2
SRX5796710	77.0	77.0	1%	1e-09	75.00	125	SRA:SRR9018668.119916832.1
SRX5796710	76.1	76.1	1%	4e-09	74.59	125	SRA:SRR9018668.137009375.2
SRX5796710	75.2	75.2	1%	4e-09	78.02	125	SRA:SRR9018668.53974757.1
SRX5796710	74.3	74.3	1%	1e-08	77.78	125	SRA:SRR9018668.110971085.2
SRX5796710	74.3	74.3	1%	1e-08	74.34	125	SRA:SRR9018668.28824096.1
SRX5796710	74.3	74.3	0%	1e-08	82.19	125	SRA:SRR9018668.21187503.1
SRX5796710	73.4	73.4	1%	1e-08	74.55	125	SRA:SRR9018668.74767531.2
SRX5796710	72.5	72.5	1%	5e-08	75.65	125	SRA:SRR9018668.77240980.1
SRX5796710	71.6	71.6	1%	5e-08	75.22	125	SRA:SRR9018668.64847283.1
SRX5796710	71.6	71.6	1%	5e-08	75.22	125	SRA:SRR9018668.35147377.1
SRX5796710	70.7	70.7	1%	2e-07	74.53	125	SRA:SRR9018668.134051687.2
SRX5796710	70.7	70.7	1%	2e-07	72.95	125	SRA:SRR9018668.48862945.1
SRX5796710	69.8	69.8	1%	2e-07	76.84	125	SRA:SRR9018668.41144595.2
SRX5796710	67.1	67.1	1%	2e-06	78.31	125	SRA:SRR9018668.35647516.1
SRX5796710	67.1	67.1	1%	2e-06	72.95	125	SRA:SRR9018668.13457080.1
SRX5796710	66.2	66.2	1%	2e-06	72.41	125	SRA:SRR9018668.112797127.1
SRX5796710	66.2	66.2	1%	2e-06	71.90	125	SRA:SRR9018668.96257595.2
SRX5796710	66.2	66.2	0%	2e-06	81.82	125	SRA:SRR9018668.48862945.2
SRX5796710	62.6	62.6	1%	3e-05	72.97	125	SRA:SRR9018668.39197601.1
SRX5796710	61.7	61.7	1%	9e-05	77.50	125	SRA:SRR9018668.135529070.1
SRX5796710	61.7	61.7	0%	9e-05	80.30	125	SRA:SRR9018668.122193831.2
SRX5796710	61.7	61.7	1%	9e-05	76.54	125	SRA:SRR9018668.117219245.1
SRX5796710	61.7	61.7	1%	9e-05	73.27	125	SRA:SRR9018668.29837098.1
SRX5796710	60.8	60.8	1%	9e-05	71.43	125	SRA:SRR9018668.112220174.1
SRX5796710	59.9	59.9	0%	3e-04	86.00	125	SRA:SRR9018668.142206073.2
SRX5796710	58.1	58.1	1%	0.001	71.31	125	SRA:SRR9018668.139834426.1
SRX5796710	58.1	58.1	1%	0.001	72.12	125	SRA:SRR9018668.113565038.1
SRX5796710	57.2	57.2	0%	0.001	80.00	125	SRA:SRR9018668.76932770.1
SRX5796710	56.3	56.3	1%	0.004	75.64	125	SRA:SRR9018668.84014433.1
SRX5796710	56.3	56.3	1%	0.004	70.63	125	SRA:SRR9018668.28991459.1
SRX5796710	55.4	55.4	1%	0.004	72.63	125	SRA:SRR9018668.133667838.2
