## Supplementary material for "Discovery of novel papillomaviruses in the critically-endangered Malayan and Chinese pangolins": SRR9018669_MJ13_blastn.csv

Description	Max Score	Total Score	Query Cover	E value	Per. ident	Acc. Len	Accession
SRX5796709	178	178	2%	5e-40	87.25	150	SRA:SRR9018669.55802730.2
SRX5796709	172	172	2%	2e-38	85.33	150	SRA:SRR9018669.5026379.1
SRX5796709	170	170	2%	7e-38	85.23	150	SRA:SRR9018669.105577378.1
SRX5796709	170	170	2%	7e-38	85.23	150	SRA:SRR9018669.105572839.1
SRX5796709	168	168	1%	8e-37	88.46	150	SRA:SRR9018669.62978138.1
SRX5796709	166	166	1%	3e-36	85.42	150	SRA:SRR9018669.93797914.2
SRX5796709	166	166	1%	3e-36	85.42	150	SRA:SRR9018669.53869486.2
SRX5796709	164	164	1%	1e-35	85.52	150	SRA:SRR9018669.78390348.2
SRX5796709	159	159	1%	4e-34	86.92	150	SRA:SRR9018669.62977830.1
SRX5796709	154	154	2%	5e-33	82.67	150	SRA:SRR9018669.86270908.2
SRX5796709	154	154	2%	5e-33	83.01	150	SRA:SRR9018669.43675124.1
SRX5796709	152	152	1%	2e-32	85.07	150	SRA:SRR9018669.86270908.1
SRX5796709	150	150	2%	2e-31	82.00	150	SRA:SRR9018669.106678788.1
SRX5796709	150	150	1%	2e-31	82.76	150	SRA:SRR9018669.50683273.1
SRX5796709	147	147	2%	8e-31	82.31	150	SRA:SRR9018669.78390348.1
SRX5796709	146	146	2%	3e-30	82.00	150	SRA:SRR9018669.68980857.2
SRX5796709	145	145	2%	3e-30	81.33	150	SRA:SRR9018669.30065775.2
SRX5796709	144	144	2%	9e-30	82.24	150	SRA:SRR9018669.68980857.1
SRX5796709	141	141	1%	3e-29	81.82	150	SRA:SRR9018669.46631421.2
SRX5796709	140	140	1%	1e-28	81.69	150	SRA:SRR9018669.56090084.2
SRX5796709	140	140	1%	1e-28	81.58	150	SRA:SRR9018669.35032579.2
SRX5796709	132	132	1%	2e-26	80.00	150	SRA:SRR9018669.100341340.1
SRX5796709	132	132	1%	6e-26	81.62	150	SRA:SRR9018669.2800636.2
SRX5796709	128	128	1%	7e-25	82.03	150	SRA:SRR9018669.100341340.2
SRX5796709	127	127	2%	7e-25	78.67	150	SRA:SRR9018669.56090084.1
SRX5796709	127	127	1%	7e-25	80.00	150	SRA:SRR9018669.13645881.2
SRX5796709	125	125	1%	3e-24	83.19	150	SRA:SRR9018669.42600745.1
SRX5796709	124	124	1%	9e-24	78.77	150	SRA:SRR9018669.93259301.2
SRX5796709	121	121	1%	1e-22	78.47	150	SRA:SRR9018669.1041798.1
SRX5796709	120	120	1%	1e-22	78.38	150	SRA:SRR9018669.55802730.1
SRX5796709	120	120	1%	1e-22	78.08	150	SRA:SRR9018669.1041798.2
SRX5796709	119	119	1%	4e-22	78.32	150	SRA:SRR9018669.32882093.2
SRX5796709	117	117	2%	1e-21	78.15	150	SRA:SRR9018669.95768578.1
SRX5796709	115	115	1%	5e-21	79.70	150	SRA:SRR9018669.12514651.2
SRX5796709	114	114	1%	5e-21	77.33	150	SRA:SRR9018669.106678788.2
SRX5796709	114	114	1%	5e-21	77.33	150	SRA:SRR9018669.62978138.2
SRX5796709	113	113	2%	2e-20	76.47	150	SRA:SRR9018669.42600745.2
SRX5796709	113	113	1%	2e-20	78.72	150	SRA:SRR9018669.36373188.1
SRX5796709	113	113	2%	2e-20	77.63	150	SRA:SRR9018669.35032579.1
SRX5796709	113	113	2%	2e-20	76.47	150	SRA:SRR9018669.5026379.2
SRX5796709	112	112	1%	6e-20	77.08	150	SRA:SRR9018669.98287930.2
SRX5796709	112	112	2%	6e-20	76.51	150	SRA:SRR9018669.44353091.2
SRX5796709	112	112	2%	6e-20	76.51	150	SRA:SRR9018669.44352888.2
SRX5796709	110	110	1%	2e-19	78.83	150	SRA:SRR9018669.95850244.2
SRX5796709	110	110	2%	2e-19	76.35	150	SRA:SRR9018669.3017545.2
SRX5796709	109	109	1%	2e-19	77.14	150	SRA:SRR9018669.93259301.1
SRX5796709	109	109	1%	2e-19	76.55	150	SRA:SRR9018669.73668712.2
SRX5796709	107	107	1%	7e-19	77.61	150	SRA:SRR9018669.45152273.2
SRX5796709	104	104	1%	8e-18	78.29	150	SRA:SRR9018669.46911289.1
SRX5796709	104	104	1%	8e-18	76.64	150	SRA:SRR9018669.92254538.2
SRX5796709	104	104	1%	8e-18	76.64	150	SRA:SRR9018669.83443927.2
SRX5796709	104	104	1%	8e-18	80.36	150	SRA:SRR9018669.62977830.2
SRX5796709	104	104	1%	8e-18	76.64	150	SRA:SRR9018669.31521017.2
SRX5796709	103	103	2%	3e-17	75.17	150	SRA:SRR9018669.32882093.1
SRX5796709	103	103	1%	3e-17	78.99	150	SRA:SRR9018669.5002545.1
SRX5796709	103	103	1%	3e-17	78.99	150	SRA:SRR9018669.5001861.1
SRX5796709	101	101	2%	1e-16	75.00	150	SRA:SRR9018669.12037303.2
SRX5796709	100	100	2%	1e-16	74.67	150	SRA:SRR9018669.78719636.1
SRX5796709	98.7	98.7	1%	3e-16	77.42	150	SRA:SRR9018669.56629174.1
SRX5796709	96.9	96.9	2%	1e-15	73.72	150	SRA:SRR9018669.105577378.2
SRX5796709	96.9	96.9	2%	1e-15	73.72	150	SRA:SRR9018669.105572839.2
SRX5796709	96.9	96.9	2%	1e-15	74.32	150	SRA:SRR9018669.52892864.1
SRX5796709	96.9	96.9	1%	1e-15	77.24	150	SRA:SRR9018669.46453481.1
SRX5796709	96.0	96.0	1%	4e-15	75.00	150	SRA:SRR9018669.87887643.2
SRX5796709	94.2	94.2	1%	1e-14	79.63	150	SRA:SRR9018669.706198.1
SRX5796709	93.3	93.3	1%	1e-14	78.33	150	SRA:SRR9018669.98287930.1
SRX5796709	91.5	91.5	1%	5e-14	74.29	150	SRA:SRR9018669.3017545.1
SRX5796709	87.8	87.8	2%	6e-13	73.03	150	SRA:SRR9018669.95850244.1
SRX5796709	87.8	87.8	1%	6e-13	73.15	150	SRA:SRR9018669.73487056.1
SRX5796709	85.1	85.1	1%	8e-12	75.63	150	SRA:SRR9018669.44659373.2
SRX5796709	85.1	85.1	1%	8e-12	75.63	150	SRA:SRR9018669.17690559.2
SRX5796709	83.3	83.3	1%	3e-11	76.85	150	SRA:SRR9018669.99300553.2
SRX5796709	82.4	82.4	1%	3e-11	77.14	150	SRA:SRR9018669.76509159.2
SRX5796709	82.4	82.4	1%	3e-11	78.95	150	SRA:SRR9018669.44792263.1
SRX5796709	82.4	82.4	2%	3e-11	72.00	150	SRA:SRR9018669.31521017.1
SRX5796709	81.5	81.5	1%	9e-11	75.21	150	SRA:SRR9018669.46631421.1
SRX5796709	81.5	81.5	2%	9e-11	73.03	150	SRA:SRR9018669.43675124.2
SRX5796709	79.7	79.7	1%	3e-10	72.92	150	SRA:SRR9018669.62816545.2
SRX5796709	78.8	78.8	1%	3e-10	72.60	150	SRA:SRR9018669.13645881.1
SRX5796709	77.9	77.9	1%	1e-09	74.78	150	SRA:SRR9018669.94451770.1
SRX5796709	77.9	77.9	1%	1e-09	74.78	150	SRA:SRR9018669.94451738.1
SRX5796709	77.9	77.9	1%	1e-09	72.30	150	SRA:SRR9018669.73668712.1
SRX5796709	77.0	77.0	2%	1e-09	72.00	150	SRA:SRR9018669.64532701.2
SRX5796709	77.0	77.0	1%	1e-09	75.21	150	SRA:SRR9018669.51367126.1
SRX5796709	77.0	139	3%	1e-09	75.70	150	SRA:SRR9018669.30065775.1
SRX5796709	77.0	77.0	1%	1e-09	71.33	150	SRA:SRR9018669.24513029.2
SRX5796709	76.1	76.1	1%	4e-09	72.39	150	SRA:SRR9018669.62816545.1
SRX5796709	76.1	76.1	1%	4e-09	72.73	150	SRA:SRR9018669.23848157.2
SRX5796709	76.1	76.1	1%	4e-09	77.66	150	SRA:SRR9018669.13376235.1
SRX5796709	73.4	73.4	1%	1e-08	72.31	150	SRA:SRR9018669.106675522.1
SRX5796709	71.6	71.6	1%	5e-08	73.11	150	SRA:SRR9018669.45152273.1
SRX5796709	71.6	71.6	1%	5e-08	73.08	150	SRA:SRR9018669.27380248.1
SRX5796709	70.7	70.7	1%	2e-07	73.39	150	SRA:SRR9018669.50642001.2
SRX5796709	69.8	69.8	2%	2e-07	70.86	150	SRA:SRR9018669.82906811.1
SRX5796709	69.8	69.8	1%	2e-07	71.23	150	SRA:SRR9018669.50683273.2
SRX5796709	68.9	68.9	2%	6e-07	70.00	150	SRA:SRR9018669.64532701.1
SRX5796709	68.9	68.9	1%	6e-07	70.34	150	SRA:SRR9018669.24513029.1
SRX5796709	68.0	68.0	1%	6e-07	80.25	150	SRA:SRR9018669.84654434.1
SRX5796709	68.0	68.0	1%	6e-07	77.38	150	SRA:SRR9018669.2800636.1
SRX5796709	67.1	67.1	1%	2e-06	74.36	150	SRA:SRR9018669.106675522.2
SRX5796709	67.1	67.1	1%	2e-06	70.90	150	SRA:SRR9018669.73487056.2
SRX5796709	67.1	67.1	1%	2e-06	72.66	150	SRA:SRR9018669.53109931.2
SRX5796709	67.1	67.1	1%	2e-06	72.66	150	SRA:SRR9018669.53109718.2
SRX5796709	66.2	66.2	1%	2e-06	72.80	150	SRA:SRR9018669.99184464.1
SRX5796709	65.3	65.3	1%	7e-06	71.32	150	SRA:SRR9018669.46453481.2
SRX5796709	64.4	64.4	1%	7e-06	73.33	150	SRA:SRR9018669.80285155.2
SRX5796709	64.4	64.4	1%	7e-06	70.37	150	SRA:SRR9018669.78234019.2
SRX5796709	64.4	64.4	1%	7e-06	70.37	150	SRA:SRR9018669.78232810.2
SRX5796709	64.4	64.4	0%	7e-06	81.08	150	SRA:SRR9018669.67077554.2
SRX5796709	64.4	64.4	1%	7e-06	78.67	150	SRA:SRR9018669.12037303.1
SRX5796709	62.6	62.6	1%	3e-05	72.73	150	SRA:SRR9018669.38964447.2
SRX5796709	62.6	62.6	1%	3e-05	72.73	150	SRA:SRR9018669.38964414.2
SRX5796709	60.8	60.8	1%	9e-05	70.27	150	SRA:SRR9018669.78719636.2
SRX5796709	59.0	59.0	1%	3e-04	71.96	150	SRA:SRR9018669.95232634.1
SRX5796709	59.0	59.0	1%	3e-04	71.96	150	SRA:SRR9018669.95230293.1
SRX5796709	58.1	58.1	1%	0.001	72.48	150	SRA:SRR9018669.94234281.2
SRX5796709	58.1	58.1	1%	0.001	72.48	150	SRA:SRR9018669.68011797.2
SRX5796709	58.1	58.1	1%	0.001	72.48	150	SRA:SRR9018669.67187870.2
SRX5796709	56.3	56.3	1%	0.004	75.64	150	SRA:SRR9018669.88095971.2
SRX5796709	56.3	56.3	1%	0.004	69.06	150	SRA:SRR9018669.59182073.1
SRX5796709	55.4	55.4	1%	0.004	72.63	150	SRA:SRR9018669.38964447.1
SRX5796709	55.4	55.4	1%	0.004	72.63	150	SRA:SRR9018669.38964414.1
SRX5796709	55.4	55.4	1%	0.004	72.63	150	SRA:SRR9018669.5678442.1
