## Supplementary material for "Discovery of novel papillomaviruses in the critically-endangered Malayan and Chinese pangolins": SRR9018670_MJ61_blastn.csv

Description	Max Score	Total Score	Query Cover	E value	Per. ident	Acc. Len	Accession
SRX5796708	271	271	2%	3e-68	100.00	150	SRA:SRR9018670.66538726.2
SRX5796708	271	271	2%	3e-68	100.00	150	SRA:SRR9018670.66538726.1
SRX5796708	175	175	2%	6e-39	85.91	150	SRA:SRR9018670.2546823.2
SRX5796708	145	145	1%	3e-30	84.29	150	SRA:SRR9018670.83781973.2
SRX5796708	143	143	1%	1e-29	82.27	150	SRA:SRR9018670.15859458.1
SRX5796708	132	132	2%	2e-26	80.13	150	SRA:SRR9018670.61944547.1
SRX5796708	130	130	2%	2e-25	79.19	150	SRA:SRR9018670.60917394.1
SRX5796708	129	129	1%	2e-25	79.45	150	SRA:SRR9018670.102412143.1
SRX5796708	126	126	1%	3e-24	79.86	150	SRA:SRR9018670.113088659.1
SRX5796708	124	124	1%	1e-23	78.77	150	SRA:SRR9018670.104814589.2
SRX5796708	122	122	1%	3e-23	85.05	150	SRA:SRR9018670.79687450.1
SRX5796708	119	119	1%	4e-22	78.32	150	SRA:SRR9018670.27433736.2
SRX5796708	118	118	2%	4e-22	77.33	150	SRA:SRR9018670.104814589.1
SRX5796708	118	118	1%	4e-22	79.26	150	SRA:SRR9018670.3462800.2
SRX5796708	117	117	2%	1e-21	78.15	150	SRA:SRR9018670.61142488.1
SRX5796708	113	113	1%	2e-20	78.57	150	SRA:SRR9018670.102412143.2
SRX5796708	112	112	2%	6e-20	76.97	150	SRA:SRR9018670.79687450.2
SRX5796708	106	106	2%	3e-18	76.32	150	SRA:SRR9018670.113088659.2
SRX5796708	104	104	1%	9e-18	78.29	150	SRA:SRR9018670.80056990.1
SRX5796708	98.7	98.7	1%	4e-16	75.00	150	SRA:SRR9018670.4102511.1
SRX5796708	97.8	97.8	2%	1e-15	74.03	150	SRA:SRR9018670.61142488.2
SRX5796708	96.9	96.9	2%	1e-15	74.34	150	SRA:SRR9018670.27433736.1
SRX5796708	96.0	96.0	1%	5e-15	75.18	150	SRA:SRR9018670.94900212.2
SRX5796708	96.0	96.0	1%	5e-15	75.18	150	SRA:SRR9018670.94897316.2
SRX5796708	96.0	96.0	2%	5e-15	74.00	150	SRA:SRR9018670.40293190.1
SRX5796708	95.1	95.1	1%	5e-15	79.44	150	SRA:SRR9018670.11028250.2
SRX5796708	86.0	86.0	2%	2e-12	73.51	150	SRA:SRR9018670.60917394.2
SRX5796708	85.1	85.1	1%	9e-12	76.32	150	SRA:SRR9018670.23599314.1
SRX5796708	82.4	82.4	1%	3e-11	77.14	150	SRA:SRR9018670.83781973.1
SRX5796708	77.9	77.9	1%	1e-09	73.10	150	SRA:SRR9018670.15859458.2
SRX5796708	77.0	77.0	1%	1e-09	75.21	150	SRA:SRR9018670.77753904.2
SRX5796708	76.1	76.1	1%	4e-09	73.60	150	SRA:SRR9018670.23599314.2
SRX5796708	74.3	74.3	1%	2e-08	73.39	150	SRA:SRR9018670.97438765.1
SRX5796708	74.3	74.3	1%	2e-08	74.34	150	SRA:SRR9018670.4102511.2
SRX5796708	74.3	74.3	1%	2e-08	71.74	150	SRA:SRR9018670.3462800.1
SRX5796708	71.6	71.6	1%	5e-08	71.64	150	SRA:SRR9018670.54386414.2
SRX5796708	70.7	70.7	1%	2e-07	73.39	150	SRA:SRR9018670.7336940.1
SRX5796708	69.8	69.8	1%	2e-07	70.63	150	SRA:SRR9018670.54386414.1
SRX5796708	68.9	68.9	1%	7e-07	77.66	150	SRA:SRR9018670.121032900.1
SRX5796708	67.1	67.1	1%	2e-06	72.27	150	SRA:SRR9018670.116600817.1
SRX5796708	67.1	67.1	1%	2e-06	70.75	150	SRA:SRR9018670.80056990.2
SRX5796708	64.4	64.4	0%	8e-06	81.54	150	SRA:SRR9018670.61944547.2
SRX5796708	64.4	64.4	2%	8e-06	69.33	150	SRA:SRR9018670.12737834.1
SRX5796708	56.3	56.3	1%	0.004	69.17	150	SRA:SRR9018670.119712303.2
SRX5796708	56.3	56.3	0%	0.004	77.03	150	SRA:SRR9018670.97438765.2
SRX5796708	55.4	55.4	1%	0.004	72.82	150	SRA:SRR9018670.11028250.1
