## Supplementary material for "Discovery of novel papillomaviruses in the critically-endangered Malayan and Chinese pangolins": SRR9018672_MJ63_blastn.csv

Description	Scientific Name	Common Name	Taxid	Max Score	Total Score	Query Cover	E value	Per. ident	Acc. Len	Accession
SRX5796706			0	148	148	2%	9e-31	80.77	150	SRA:SRR9018672.69699310.1
SRX5796706			0	145	145	1%	3e-30	82.39	150	SRA:SRR9018672.83917941.1
SRX5796706			0	137	137	1%	2e-27	81.51	150	SRA:SRR9018672.3416307.1
SRX5796706			0	130	130	2%	2e-25	79.19	150	SRA:SRR9018672.77858403.2
SRX5796706			0	125	125	2%	3e-24	78.52	150	SRA:SRR9018672.109413311.2
SRX5796706			0	123	123	1%	1e-23	78.67	150	SRA:SRR9018672.96831785.1
SRX5796706			0	123	123	1%	1e-23	78.67	150	SRA:SRR9018672.96830915.1
SRX5796706			0	122	122	1%	4e-23	78.52	150	SRA:SRR9018672.96831785.2
SRX5796706			0	122	122	1%	4e-23	78.52	150	SRA:SRR9018672.96830915.2
SRX5796706			0	121	121	2%	1e-22	77.85	150	SRA:SRR9018672.77858403.1
SRX5796706			0	118	118	1%	4e-22	78.57	150	SRA:SRR9018672.5662399.2
SRX5796706			0	116	116	1%	2e-21	79.71	150	SRA:SRR9018672.109112912.1
SRX5796706			0	104	104	2%	1e-17	75.33	150	SRA:SRR9018672.109413311.1
SRX5796706			0	90.6	90.6	1%	2e-13	74.45	150	SRA:SRR9018672.70824788.1
SRX5796706			0	90.6	90.6	1%	2e-13	74.45	150	SRA:SRR9018672.70823933.1
SRX5796706			0	89.7	89.7	1%	2e-13	78.85	150	SRA:SRR9018672.83917941.2
SRX5796706			0	88.7	88.7	1%	7e-13	77.48	150	SRA:SRR9018672.128088515.1
SRX5796706			0	78.8	78.8	1%	4e-10	72.60	150	SRA:SRR9018672.3416307.2
SRX5796706			0	76.1	76.1	2%	5e-09	71.33	150	SRA:SRR9018672.128088515.2
SRX5796706			0	74.3	74.3	1%	2e-08	71.33	150	SRA:SRR9018672.126810924.2
SRX5796706			0	61.7	61.7	1%	1e-04	72.64	150	SRA:SRR9018672.126810924.1
SRX5796706			0	58.1	58.1	1%	0.001	68.75	150	SRA:SRR9018672.70824788.2
SRX5796706			0	58.1	58.1	1%	0.001	68.75	150	SRA:SRR9018672.70823933.2
