## Supplementary material for "Discovery of novel papillomaviruses in the critically-endangered Malayan and Chinese pangolins": SRR9018673_MJ62_blastn.csv

Description	Max Score	Total Score	Query Cover	E value	Per. ident	Acc. Len	Accession
SRX5796705	271	271	2%	3e-68	100.00	150	SRA:SRR9018673.69849199.2
SRX5796705	271	271	2%	3e-68	100.00	150	SRA:SRR9018673.69849199.1
SRX5796705	271	271	2%	3e-68	100.00	150	SRA:SRR9018673.1182701.2
SRX5796705	271	271	2%	3e-68	100.00	150	SRA:SRR9018673.1182701.1
SRX5796705	94.2	94.2	1%	2e-14	73.97	150	SRA:SRR9018673.109645799.1
SRX5796705	90.6	90.6	1%	2e-13	76.92	150	SRA:SRR9018673.39401792.1
SRX5796705	89.7	89.7	1%	2e-13	74.10	150	SRA:SRR9018673.1821826.2
SRX5796705	76.1	76.1	2%	4e-09	71.14	150	SRA:SRR9018673.70983365.2
SRX5796705	75.2	75.2	1%	4e-09	73.02	150	SRA:SRR9018673.70983365.1
SRX5796705	71.6	71.6	1%	5e-08	79.07	150	SRA:SRR9018673.109645799.2
SRX5796705	68.0	68.0	1%	6e-07	70.42	150	SRA:SRR9018673.1821826.1
SRX5796705	56.3	56.3	1%	0.004	72.22	150	SRA:SRR9018673.67388966.2
