## Supplementary material for "Discovery of novel papillomaviruses in the critically-endangered Malayan and Chinese pangolins": SRR19632895_blastn.csv

Description	Max Score	Total Score	Query Cover	E value	Per. ident	Acc. Len	Accession
SRX15683370	93.3	93.3	1%	8e-15	76.19	150	SRA:SRR19632895.2334141.2
SRX15683370	72.5	72.5	1%	3e-08	74.77	150	SRA:SRR19632895.2334141.1
