## Supplementary material for "Discovery of novel papillomaviruses in the critically-endangered Malayan and Chinese pangolins": SRR19632901_blastn.csv

Description	Max Score	Total Score	Query Cover	E value	Per. ident	Acc. Len	Accession
SRX15683364	142	142	1%	2e-29	83.09	150	SRA:SRR19632901.17180770.1
SRX15683364	133	133	1%	9e-27	81.62	150	SRA:SRR19632901.17180770.2
SRX15683364	112	112	2%	3e-20	76.51	150	SRA:SRR19632901.47204115.1
SRX15683364	112	112	2%	3e-20	77.70	150	SRA:SRR19632901.1141329.1
SRX15683364	107	107	2%	4e-19	75.84	150	SRA:SRR19632901.47354692.1
SRX15683364	107	107	2%	4e-19	75.84	150	SRA:SRR19632901.46930193.2
SRX15683364	105	105	2%	1e-18	75.68	150	SRA:SRR19632901.15222540.2
SRX15683364	103	103	1%	2e-17	78.99	150	SRA:SRR19632901.47204115.2
SRX15683364	93.3	93.3	1%	8e-15	78.33	150	SRA:SRR19632901.1141329.2
SRX15683364	92.4	92.4	1%	3e-14	80.61	150	SRA:SRR19632901.27273856.1
SRX15683364	79.7	79.7	1%	2e-10	80.23	150	SRA:SRR19632901.15222540.1
SRX15683364	75.2	75.2	2%	2e-09	71.81	150	SRA:SRR19632901.46930193.1
SRX15683364	74.3	74.3	1%	7e-09	74.34	150	SRA:SRR19632901.47354692.2
SRX15683364	67.1	67.1	1%	1e-06	72.66	150	SRA:SRR19632901.36184309.1
SRX15683364	65.3	65.3	1%	4e-06	72.57	150	SRA:SRR19632901.13476863.2
SRX15683364	64.4	64.4	1%	4e-06	74.00	150	SRA:SRR19632901.46234239.2
SRX15683364	64.4	64.4	1%	4e-06	72.17	150	SRA:SRR19632901.46234239.1
SRX15683364	53.6	53.6	0%	0.007	82.76	150	SRA:SRR19632901.44560641.1
