## Supplementary material for "Discovery of novel papillomaviruses in the critically-endangered Malayan and Chinese pangolins": SRR19632957_blastn.csv

Description	Max Score	Total Score	Query Cover	E value	Per. ident	Acc. Len	Accession
SRX15683308	68.0	68.0	1%	4e-07	70.75	150	SRA:SRR19632957.48329867.2
SRX15683308	56.3	56.3	1%	0.002	75.64	150	SRA:SRR19632957.15876507.2
